# Resolving the fibrotic niche of human liver cirrhosis using single-cell transcriptomics

**DOI:** 10.1101/766113

**Authors:** P Ramachandran, R Dobie, JR Wilson-Kanamori, EF Dora, BEP Henderson, RS Taylor, KP Matchett, JR Portman, M Efremova, R Vento-Tormo, NT Luu, CJ Weston, PN Newsome, EM Harrison, DJ Mole, SJ Wigmore, JP Iredale, F Tacke, JW Pollard, CP Ponting, JC Marioni, SA Teichmann, NC Henderson

**Author notes:** Address correspondence to: Prakash Ramachandran, University of Edinburgh Centre for Inflammation Research, The Queen’s Medical Research Institute, Edinburgh BioQuarter, 47 Little France Crescent, Edinburgh, UK., EH16 4TJ.; or Neil Henderson, University of Edinburgh Centre for Inflammation Research, The Queen’s Medical Research Institute, Edinburgh BioQuarter, 47 Little France Crescent, Edinburgh, UK., EH16 4TJ.

## Abstract

Currently there are no effective antifibrotic therapies for liver cirrhosis, a major killer worldwide. To obtain a cellular resolution of directly-relevant pathogenesis and to inform therapeutic design, we profile the transcriptomes of over 100,000 primary human single cells, yielding molecular definitions for the major non-parenchymal cell types present in healthy and cirrhotic human liver. We uncover a novel scar-associated TREM2^+^CD9^+^ macrophage subpopulation with a fibrogenic phenotype, that has a distinct differentiation trajectory from circulating monocytes. In the endothelial compartment, we show that newly-defined ACKR1^+^ and PLVAP^+^ endothelial cells expand in cirrhosis and are topographically located in the fibrotic septae. Multi-lineage ligand-receptor modelling of specific interactions between the novel scar-associated macrophages, endothelial cells and collagen-producing myofibroblasts in the fibrotic niche, reveals intra-scar activity of several major pathways which promote hepatic fibrosis. Our work dissects unanticipated aspects of the cellular and molecular basis of human organ fibrosis at a single-cell level, and provides the conceptual framework required to discover rational therapeutic targets in liver cirrhosis.
