## Supplementary Table 1 for "Resolving the fibrotic niche of human liver cirrhosis using single-cell transcriptomics"

MP		CD68	ITGAM	ITGAX	HLA+AC0-DRA	CSF1R	CD14
pDC		LILRA4	CLEC4C	GZMB
ILC		KLRF1	KLRC1	GZMA	GZMB	NKG7
T cell		CD3D	CD3E	CD3G	CD8A
B cell		CD79A	CD79B	CD19	MS4A1
Plasma cell		CD79A	IGHA2
Mast cell		KIT	TPSAB1	TPSB2
Endothelia		PECAM1	CDH5	ICAM2	KDR	ERG
Mesenchyme		PDGFRB	ACTA2	COL1A1	COL1A2	COL3A1	DES	DCN
Hepatocyte		ALB	TF	TTR	HNF4A	CYP2A6
Cholangiocyte		EPCAM	KRT19	CD24
Cycling		MKI67	CCNA2	CCNB2	STMN1
