## Supplementary Table 4 for "Resolving the fibrotic niche of human liver cirrhosis using single-cell transcriptomics"

	myAUC	avg_diff	power	avg_logFC	pct.1	pct.2	p_val_adj	cluster	gene
STMN1	0.979	2.562981445	0.958	2.562981445	0.98	0.154	NA	Cycling NK cell	STMN1
TUBA1B	0.963	2.127664092	0.926	2.127664092	0.987	0.532	NA	Cycling NK cell	TUBA1B
TUBB	0.946	1.938615419	0.892	1.938615419	0.984	0.458	NA	Cycling NK cell	TUBB
HMGB2	0.944	2.043050738	0.888	2.043050738	0.977	0.345	NA	Cycling NK cell	HMGB2
PTMA	0.942	0.854535629	0.884	0.854535629	1	0.987	NA	Cycling NK cell	PTMA
H2AFZ	0.934	1.545009123	0.868	1.545009123	0.97	0.543	NA	Cycling NK cell	H2AFZ
TYMS	0.904	1.774323281	0.808	1.774323281	0.819	0.013	NA	Cycling NK cell	TYMS
HMGN2	0.897	1.425180941	0.794	1.425180941	0.954	0.483	NA	Cycling NK cell	HMGN2
ACTB	0.894	0.768482295	0.788	0.768482295	1	0.991	NA	Cycling NK cell	ACTB
HMGB1	0.892	1.146554914	0.784	1.146554914	0.984	0.725	NA	Cycling NK cell	HMGB1
GAPDH	0.888	0.856188966	0.776	0.856188966	1	0.836	NA	Cycling NK cell	GAPDH
KIAA0101	0.879	1.521617119	0.758	1.521617119	0.793	0.032	NA	Cycling NK cell	KIAA0101
GSTP1	0.872	1.239832455	0.744	1.239832455	0.941	0.505	NA	Cycling NK cell	GSTP1
PFN1	0.848	0.628839415	0.696	0.628839415	1	0.961	NA	Cycling NK cell	PFN1
SLC25A5	0.833	0.965316719	0.666	0.965316719	0.908	0.411	NA	Cycling NK cell	SLC25A5
SMC4	0.831	1.239512889	0.662	1.239512889	0.75	0.099	NA	Cycling NK cell	SMC4
DEK	0.831	0.974775076	0.662	0.974775076	0.895	0.29	NA	Cycling NK cell	DEK
CKS1B	0.83	1.338325698	0.66	1.338325698	0.717	0.066	NA	Cycling NK cell	CKS1B
COX8A	0.829	0.843188239	0.658	0.843188239	0.954	0.501	NA	Cycling NK cell	COX8A
MKI67	0.825	1.445113566	0.65	1.445113566	0.661	0.012	NA	Cycling NK cell	MKI67
RAN	0.825	0.904185412	0.65	0.904185412	0.924	0.468	NA	Cycling NK cell	RAN
ANP32B	0.821	0.963551808	0.642	0.963551808	0.875	0.32	NA	Cycling NK cell	ANP32B
TPI1	0.819	0.913189845	0.638	0.913189845	0.921	0.516	NA	Cycling NK cell	TPI1
PPIA	0.818	0.750046003	0.636	0.750046003	0.977	0.737	NA	Cycling NK cell	PPIA
H3F3A	0.818	0.58597304	0.636	0.58597304	0.987	0.854	NA	Cycling NK cell	H3F3A
DUT	0.814	1.274433942	0.628	1.274433942	0.783	0.242	NA	Cycling NK cell	DUT
COTL1	0.813	0.982377714	0.626	0.982377714	0.895	0.428	NA	Cycling NK cell	COTL1
NUCB2	0.811	0.989490593	0.622	0.989490593	0.803	0.2	NA	Cycling NK cell	NUCB2
H2AFV	0.806	1.023014036	0.612	1.023014036	0.822	0.296	NA	Cycling NK cell	H2AFV
CARHSP1	0.805	0.908630906	0.61	0.908630906	0.789	0.191	NA	Cycling NK cell	CARHSP1
UBE2C	0.801	1.622579694	0.602	1.622579694	0.612	0.011	NA	Cycling NK cell	UBE2C
NUCKS1	0.801	0.983741323	0.602	0.983741323	0.845	0.29	NA	Cycling NK cell	NUCKS1
TK1	0.799	1.338759036	0.598	1.338759036	0.609	0.011	NA	Cycling NK cell	TK1
TRDC	0.796	0.861169857	0.592	0.861169857	0.882	0.269	NA	Cycling NK cell	TRDC
ZWINT	0.792	1.05593544	0.584	1.05593544	0.595	0.01	NA	Cycling NK cell	ZWINT
HIST1H4C	0.791	2.234857217	0.582	2.234857217	0.783	0.319	NA	Cycling NK cell	HIST1H4C
CENPM	0.785	1.046378951	0.57	1.046378951	0.595	0.024	NA	Cycling NK cell	CENPM
CALM3	0.785	0.811930767	0.57	0.811930767	0.885	0.381	NA	Cycling NK cell	CALM3
NUSAP1	0.783	1.202099601	0.566	1.202099601	0.582	0.016	NA	Cycling NK cell	NUSAP1
IL2RB	0.782	0.748546933	0.564	0.748546933	0.895	0.34	NA	Cycling NK cell	IL2RB
BIRC5	0.779	1.301260894	0.558	1.301260894	0.572	0.013	NA	Cycling NK cell	BIRC5
TMPO	0.778	0.907559034	0.556	0.907559034	0.648	0.085	NA	Cycling NK cell	TMPO
CHCHD2	0.778	0.696325878	0.556	0.696325878	0.941	0.643	NA	Cycling NK cell	CHCHD2
RANBP1	0.777	0.902456952	0.554	0.902456952	0.78	0.269	NA	Cycling NK cell	RANBP1
IDH2	0.774	0.774185665	0.548	0.774185665	0.793	0.253	NA	Cycling NK cell	IDH2
MZT2B	0.773	0.726220456	0.546	0.726220456	0.878	0.373	NA	Cycling NK cell	MZT2B
PCNA	0.772	1.212023593	0.544	1.212023593	0.628	0.1	NA	Cycling NK cell	PCNA
CKS2	0.772	0.841516114	0.544	0.841516114	0.75	0.196	NA	Cycling NK cell	CKS2
CENPF	0.771	1.363343549	0.542	1.363343549	0.553	0.011	NA	Cycling NK cell	CENPF
HMGN1	0.769	0.636265823	0.538	0.636265823	0.938	0.53	NA	Cycling NK cell	HMGN1
FCER1G	0.769	0.624842748	0.538	0.624842748	0.98	0.43	NA	Cycling NK cell	FCER1G
BANF1	0.768	0.718682491	0.536	0.718682491	0.819	0.291	NA	Cycling NK cell	BANF1
MAD2L1	0.766	0.949023262	0.532	0.949023262	0.579	0.044	NA	Cycling NK cell	MAD2L1
H2AFX	0.764	0.95729568	0.528	0.95729568	0.645	0.112	NA	Cycling NK cell	H2AFX
IFITM2	0.764	0.599807238	0.528	0.599807238	0.98	0.707	NA	Cycling NK cell	IFITM2
ASF1B	0.763	0.967812947	0.526	0.967812947	0.539	0.012	NA	Cycling NK cell	ASF1B
H2AFY	0.763	0.759324971	0.526	0.759324971	0.743	0.213	NA	Cycling NK cell	H2AFY
CD38	0.762	0.734754111	0.524	0.734754111	0.651	0.105	NA	Cycling NK cell	CD38
YBX1	0.761	0.655240162	0.522	0.655240162	0.957	0.683	NA	Cycling NK cell	YBX1
LSM4	0.76	0.705534791	0.52	0.705534791	0.74	0.205	NA	Cycling NK cell	LSM4
MCM7	0.759	0.999878319	0.518	0.999878319	0.569	0.051	NA	Cycling NK cell	MCM7
XCL2	0.759	0.591828706	0.518	0.591828706	0.885	0.34	NA	Cycling NK cell	XCL2
ARL6IP1	0.755	1.083893551	0.51	1.083893551	0.793	0.294	NA	Cycling NK cell	ARL6IP1
TUBB4B	0.754	0.928591151	0.508	0.928591151	0.734	0.263	NA	Cycling NK cell	TUBB4B
DTYMK	0.754	0.792790993	0.508	0.792790993	0.566	0.051	NA	Cycling NK cell	DTYMK
ENO1	0.753	0.760264144	0.506	0.760264144	0.878	0.506	NA	Cycling NK cell	ENO1
RRM2	0.752	1.191920888	0.504	1.191920888	0.513	0.009	NA	Cycling NK cell	RRM2
XCL1	0.752	0.500393882	0.504	0.500393882	0.951	0.431	NA	Cycling NK cell	XCL1
YWHAH	0.75	0.792456329	0.5	0.792456329	0.724	0.25	NA	Cycling NK cell	YWHAH
ACTG1	0.749	0.61640777	0.498	0.61640777	0.99	0.865	NA	Cycling NK cell	ACTG1
HN1	0.748	0.712405529	0.496	0.712405529	0.743	0.235	NA	Cycling NK cell	HN1
SIVA1	0.747	0.721352212	0.494	0.721352212	0.737	0.255	NA	Cycling NK cell	SIVA1
RALY	0.747	0.683467509	0.494	0.683467509	0.76	0.271	NA	Cycling NK cell	RALY
LAT2	0.746	0.655770408	0.492	0.655770408	0.671	0.144	NA	Cycling NK cell	LAT2
HNRNPA2B1	0.746	0.567367453	0.492	0.567367453	0.924	0.657	NA	Cycling NK cell	HNRNPA2B1
CCL3	0.746	0.513005902	0.492	0.513005902	0.97	0.615	NA	Cycling NK cell	CCL3
FEN1	0.745	0.892236596	0.49	0.892236596	0.52	0.028	NA	Cycling NK cell	FEN1
SMC2	0.745	0.809006478	0.49	0.809006478	0.543	0.049	NA	Cycling NK cell	SMC2
PDLIM1	0.745	0.708567379	0.49	0.708567379	0.595	0.088	NA	Cycling NK cell	PDLIM1
SH2D1A	0.745	0.664529597	0.49	0.664529597	0.829	0.367	NA	Cycling NK cell	SH2D1A
TYROBP	0.744	0.548596583	0.488	0.548596583	0.974	0.499	NA	Cycling NK cell	TYROBP
CFL1	0.744	0.396516285	0.488	0.396516285	0.987	0.908	NA	Cycling NK cell	CFL1
PTTG1	0.743	0.978792687	0.486	0.978792687	0.592	0.105	NA	Cycling NK cell	PTTG1
CENPK	0.743	0.805385985	0.486	0.805385985	0.523	0.032	NA	Cycling NK cell	CENPK
CBX5	0.742	0.691815927	0.484	0.691815927	0.592	0.09	NA	Cycling NK cell	CBX5
DNAJC9	0.741	0.764952404	0.482	0.764952404	0.572	0.081	NA	Cycling NK cell	DNAJC9
SNRPD1	0.741	0.643450813	0.482	0.643450813	0.753	0.253	NA	Cycling NK cell	SNRPD1
SUMO2	0.741	0.53633288	0.482	0.53633288	0.921	0.624	NA	Cycling NK cell	SUMO2
CDK1	0.739	1.028534748	0.478	1.028534748	0.487	0.009	NA	Cycling NK cell	CDK1
POP4	0.739	0.693050032	0.478	0.693050032	0.602	0.108	NA	Cycling NK cell	POP4
RHEB	0.739	0.635943363	0.478	0.635943363	0.714	0.214	NA	Cycling NK cell	RHEB
TOP2A	0.737	1.197138586	0.474	1.197138586	0.484	0.009	NA	Cycling NK cell	TOP2A
DNMT1	0.737	0.674440641	0.474	0.674440641	0.632	0.143	NA	Cycling NK cell	DNMT1
AURKB	0.736	1.036036472	0.472	1.036036472	0.48	0.008	NA	Cycling NK cell	AURKB
SMS	0.736	0.637281454	0.472	0.637281454	0.645	0.147	NA	Cycling NK cell	SMS
RPA3	0.734	0.66134046	0.468	0.66134046	0.635	0.155	NA	Cycling NK cell	RPA3
HNRNPF	0.734	0.624217058	0.468	0.624217058	0.836	0.385	NA	Cycling NK cell	HNRNPF
KLRF1	0.734	0.506219032	0.468	0.506219032	0.885	0.328	NA	Cycling NK cell	KLRF1
HNRNPAB	0.733	0.716358412	0.466	0.716358412	0.622	0.147	NA	Cycling NK cell	HNRNPAB
CORO1A	0.733	0.449354432	0.466	0.449354432	0.974	0.774	NA	Cycling NK cell	CORO1A
HPRT1	0.732	0.639356961	0.464	0.639356961	0.599	0.117	NA	Cycling NK cell	HPRT1
HNRNPA1	0.732	0.437896993	0.464	0.437896993	0.977	0.83	NA	Cycling NK cell	HNRNPA1
TMEM106C	0.731	0.766434149	0.462	0.766434149	0.533	0.065	NA	Cycling NK cell	TMEM106C
ANP32E	0.731	0.733560608	0.462	0.733560608	0.651	0.172	NA	Cycling NK cell	ANP32E
C12orf75	0.731	0.629348235	0.462	0.629348235	0.717	0.224	NA	Cycling NK cell	C12orf75
NDUFS8	0.729	0.533553178	0.458	0.533553178	0.753	0.26	NA	Cycling NK cell	NDUFS8
RAD21	0.727	0.627450858	0.454	0.627450858	0.628	0.15	NA	Cycling NK cell	RAD21
COX5A	0.727	0.612704627	0.454	0.612704627	0.747	0.307	NA	Cycling NK cell	COX5A
ARPC5L	0.727	0.577930628	0.454	0.577930628	0.859	0.424	NA	Cycling NK cell	ARPC5L
EOMES	0.727	0.547970066	0.454	0.547970066	0.691	0.197	NA	Cycling NK cell	EOMES
YWHAE	0.726	0.554332913	0.452	0.554332913	0.704	0.22	NA	Cycling NK cell	YWHAE
CALM2	0.726	0.530295514	0.452	0.530295514	0.957	0.707	NA	Cycling NK cell	CALM2
HMGN3	0.726	0.519615046	0.452	0.519615046	0.796	0.316	NA	Cycling NK cell	HMGN3
SNRPB	0.724	0.587115056	0.448	0.587115056	0.829	0.407	NA	Cycling NK cell	SNRPB
ILF2	0.724	0.546417073	0.448	0.546417073	0.678	0.202	NA	Cycling NK cell	ILF2
KIF22	0.723	0.685011663	0.446	0.685011663	0.53	0.07	NA	Cycling NK cell	KIF22
RNASEH2C	0.723	0.585225331	0.446	0.585225331	0.625	0.161	NA	Cycling NK cell	RNASEH2C
LDHA	0.723	0.573531284	0.446	0.573531284	0.836	0.443	NA	Cycling NK cell	LDHA
CD63	0.723	0.526945437	0.446	0.526945437	0.905	0.504	NA	Cycling NK cell	CD63
CLIC1	0.723	0.504780363	0.446	0.504780363	0.944	0.689	NA	Cycling NK cell	CLIC1
IFITM1	0.722	0.544689217	0.444	0.544689217	0.931	0.52	NA	Cycling NK cell	IFITM1
ASPM	0.721	1.111371113	0.442	1.111371113	0.451	0.008	NA	Cycling NK cell	ASPM
SNRNP25	0.721	0.661678975	0.442	0.661678975	0.5	0.048	NA	Cycling NK cell	SNRNP25
SRSF3	0.719	0.478002675	0.438	0.478002675	0.901	0.525	NA	Cycling NK cell	SRSF3
PHF19	0.718	0.667216494	0.436	0.667216494	0.48	0.038	NA	Cycling NK cell	PHF19
MIF	0.718	0.591522615	0.436	0.591522615	0.888	0.539	NA	Cycling NK cell	MIF
SERBP1	0.718	0.53106733	0.436	0.53106733	0.832	0.416	NA	Cycling NK cell	SERBP1
CD160	0.718	0.507856656	0.436	0.507856656	0.789	0.296	NA	Cycling NK cell	CD160
CENPW	0.717	0.723918099	0.434	0.723918099	0.447	0.011	NA	Cycling NK cell	CENPW
TUBA1C	0.716	0.775949305	0.432	0.775949305	0.523	0.086	NA	Cycling NK cell	TUBA1C
CACYBP	0.716	0.585464982	0.432	0.585464982	0.655	0.206	NA	Cycling NK cell	CACYBP
PSIP1	0.716	0.575739217	0.432	0.575739217	0.651	0.187	NA	Cycling NK cell	PSIP1
DBI	0.716	0.503865457	0.432	0.503865457	0.852	0.453	NA	Cycling NK cell	DBI
KPNA2	0.715	0.960659102	0.43	0.960659102	0.51	0.078	NA	Cycling NK cell	KPNA2
GTSE1	0.715	0.82818082	0.43	0.82818082	0.438	0.006	NA	Cycling NK cell	GTSE1
USP1	0.715	0.648416815	0.43	0.648416815	0.562	0.118	NA	Cycling NK cell	USP1
HNRNPA3	0.715	0.535810191	0.43	0.535810191	0.816	0.403	NA	Cycling NK cell	HNRNPA3
FABP5	0.714	0.610365291	0.428	0.610365291	0.576	0.13	NA	Cycling NK cell	FABP5
SMC3	0.714	0.606531689	0.428	0.606531689	0.618	0.172	NA	Cycling NK cell	SMC3
PA2G4	0.714	0.536997723	0.428	0.536997723	0.816	0.363	NA	Cycling NK cell	PA2G4
SET	0.714	0.514556408	0.428	0.514556408	0.845	0.393	NA	Cycling NK cell	SET
PPM1G	0.713	0.587179657	0.426	0.587179657	0.641	0.19	NA	Cycling NK cell	PPM1G
NUDT1	0.712	0.5844834	0.424	0.5844834	0.533	0.093	NA	Cycling NK cell	NUDT1
NAA38	0.711	0.52439196	0.422	0.52439196	0.704	0.261	NA	Cycling NK cell	NAA38
RHOC	0.711	0.455599927	0.422	0.455599927	0.845	0.386	NA	Cycling NK cell	RHOC
TPX2	0.71	0.895700051	0.42	0.895700051	0.428	0.008	NA	Cycling NK cell	TPX2
SKA2	0.71	0.636197132	0.42	0.636197132	0.533	0.099	NA	Cycling NK cell	SKA2
CDT1	0.709	0.781813066	0.418	0.781813066	0.428	0.009	NA	Cycling NK cell	CDT1
TPM4	0.709	0.548268397	0.418	0.548268397	0.711	0.275	NA	Cycling NK cell	TPM4
VDAC1	0.709	0.520443942	0.418	0.520443942	0.648	0.195	NA	Cycling NK cell	VDAC1
RHOA	0.709	0.486378135	0.418	0.486378135	0.862	0.498	NA	Cycling NK cell	RHOA
EIF5A	0.708	0.595735809	0.416	0.595735809	0.77	0.352	NA	Cycling NK cell	EIF5A
KLRC1	0.708	0.587542764	0.416	0.587542764	0.632	0.178	NA	Cycling NK cell	KLRC1
CCDC167	0.708	0.530783563	0.416	0.530783563	0.605	0.16	NA	Cycling NK cell	CCDC167
LSM5	0.708	0.50535301	0.416	0.50535301	0.681	0.227	NA	Cycling NK cell	LSM5
PSMA4	0.708	0.500129007	0.416	0.500129007	0.773	0.344	NA	Cycling NK cell	PSMA4
NASP	0.707	0.580993707	0.414	0.580993707	0.612	0.179	NA	Cycling NK cell	NASP
CSNK2B	0.707	0.521970935	0.414	0.521970935	0.701	0.252	NA	Cycling NK cell	CSNK2B
UQCRQ	0.707	0.491236676	0.414	0.491236676	0.852	0.428	NA	Cycling NK cell	UQCRQ
SNRPF	0.707	0.480319989	0.414	0.480319989	0.763	0.313	NA	Cycling NK cell	SNRPF
POLR2G	0.707	0.455873435	0.414	0.455873435	0.73	0.259	NA	Cycling NK cell	POLR2G
NCL	0.706	0.53391472	0.412	0.53391472	0.826	0.423	NA	Cycling NK cell	NCL
ATP5J2	0.706	0.452954871	0.412	0.452954871	0.852	0.441	NA	Cycling NK cell	ATP5J2
UBB	0.705	0.462349902	0.41	0.462349902	0.97	0.832	NA	Cycling NK cell	UBB
RNASEH2A	0.703	0.683298784	0.406	0.683298784	0.457	0.046	NA	Cycling NK cell	RNASEH2A
UBE2T	0.703	0.674525483	0.406	0.674525483	0.428	0.018	NA	Cycling NK cell	UBE2T
HINT2	0.703	0.523034767	0.406	0.523034767	0.576	0.14	NA	Cycling NK cell	HINT2
LSM3	0.703	0.48229252	0.406	0.48229252	0.704	0.258	NA	Cycling NK cell	LSM3
NDUFB11	0.703	0.462680052	0.406	0.462680052	0.826	0.386	NA	Cycling NK cell	NDUFB11
ARPC5	0.703	0.428863507	0.406	0.428863507	0.868	0.426	NA	Cycling NK cell	ARPC5
SNRPE	0.702	0.519965879	0.404	0.519965879	0.73	0.303	NA	Cycling NK cell	SNRPE
PRC1	0.701	0.744843312	0.402	0.744843312	0.414	0.011	NA	Cycling NK cell	PRC1
STMN11	0.99	2.745104497	0.98	2.745104497	1	0.158	NA	Cycling cNK cell	STMN1
HMGN21	0.954	1.697488133	0.908	1.697488133	0.993	0.485	NA	Cycling cNK cell	HMGN2
HMGB21	0.952	2.214606114	0.904	2.214606114	0.973	0.347	NA	Cycling cNK cell	HMGB2
TUBA1B1	0.951	2.156531763	0.902	2.156531763	0.987	0.534	NA	Cycling cNK cell	TUBA1B
HMGB11	0.931	1.353644477	0.862	1.353644477	1	0.726	NA	Cycling cNK cell	HMGB1
TUBB1	0.926	1.941303864	0.852	1.941303864	0.973	0.46	NA	Cycling cNK cell	TUBB
PTMA1	0.925	0.922609633	0.85	0.922609633	1	0.987	NA	Cycling cNK cell	PTMA
H2AFZ1	0.92	1.310286544	0.84	1.310286544	0.993	0.545	NA	Cycling cNK cell	H2AFZ
TYMS1	0.897	1.944526711	0.794	1.944526711	0.805	0.016	NA	Cycling cNK cell	TYMS
KIAA01011	0.888	1.773490149	0.776	1.773490149	0.805	0.036	NA	Cycling cNK cell	KIAA0101
DEK1	0.888	1.246572844	0.776	1.246572844	0.946	0.292	NA	Cycling cNK cell	DEK
GNLY	0.88	1.279069535	0.76	1.279069535	0.993	0.329	NA	Cycling cNK cell	GNLY
GZMB	0.876	1.306519979	0.752	1.306519979	0.946	0.22	NA	Cycling cNK cell	GZMB
ANP32B1	0.874	1.226588298	0.748	1.226588298	0.919	0.322	NA	Cycling cNK cell	ANP32B
CKS1B1	0.863	1.502823299	0.726	1.502823299	0.779	0.068	NA	Cycling cNK cell	CKS1B
PFN11	0.851	0.662879313	0.702	0.662879313	1	0.961	NA	Cycling cNK cell	PFN1
PCNA1	0.849	1.654557764	0.698	1.654557764	0.752	0.102	NA	Cycling cNK cell	PCNA
HIST1H4C1	0.846	2.198888614	0.692	2.198888614	0.866	0.321	NA	Cycling cNK cell	HIST1H4C
GAPDH1	0.84	0.765582549	0.68	0.765582549	0.993	0.837	NA	Cycling cNK cell	GAPDH
H2AFV1	0.839	1.175209907	0.678	1.175209907	0.852	0.298	NA	Cycling cNK cell	H2AFV
MKI671	0.836	1.557742787	0.672	1.557742787	0.685	0.015	NA	Cycling cNK cell	MKI67
UBB1	0.835	0.854485598	0.67	0.854485598	1	0.833	NA	Cycling cNK cell	UBB
FGFBP2	0.834	1.037101258	0.668	1.037101258	0.832	0.129	NA	Cycling cNK cell	FGFBP2
DUT1	0.831	1.31198582	0.662	1.31198582	0.819	0.244	NA	Cycling cNK cell	DUT
TK11	0.83	1.519970294	0.66	1.519970294	0.671	0.013	NA	Cycling cNK cell	TK1
HNRNPA2B11	0.829	0.880817329	0.658	0.880817329	0.987	0.657	NA	Cycling cNK cell	HNRNPA2B1
NUCKS11	0.827	1.085830211	0.654	1.085830211	0.852	0.293	NA	Cycling cNK cell	NUCKS1
MAD2L11	0.825	1.219117474	0.65	1.219117474	0.691	0.046	NA	Cycling cNK cell	MAD2L1
SMC41	0.823	1.405178989	0.646	1.405178989	0.718	0.102	NA	Cycling cNK cell	SMC4
H3F3A1	0.821	0.649862195	0.642	0.649862195	1	0.854	NA	Cycling cNK cell	H3F3A
BIRC51	0.818	1.46696821	0.636	1.46696821	0.651	0.015	NA	Cycling cNK cell	BIRC5
NUSAP11	0.817	1.395846009	0.634	1.395846009	0.651	0.018	NA	Cycling cNK cell	NUSAP1
FCGR3A	0.817	1.10063579	0.634	1.10063579	0.779	0.135	NA	Cycling cNK cell	FCGR3A
CARHSP11	0.817	0.985808183	0.634	0.985808183	0.805	0.194	NA	Cycling cNK cell	CARHSP1
CFL11	0.815	0.576027751	0.63	0.576027751	1	0.909	NA	Cycling cNK cell	CFL1
UBE2C1	0.812	1.640502616	0.624	1.640502616	0.638	0.013	NA	Cycling cNK cell	UBE2C
TOP2A1	0.804	1.495027293	0.608	1.495027293	0.617	0.011	NA	Cycling cNK cell	TOP2A
COX8A1	0.801	0.778194979	0.602	0.778194979	0.94	0.503	NA	Cycling cNK cell	COX8A
PLAC8	0.8	0.77287189	0.6	0.77287189	0.94	0.381	NA	Cycling cNK cell	PLAC8
PPIA1	0.798	0.755941845	0.596	0.755941845	0.96	0.738	NA	Cycling cNK cell	PPIA
CENPM1	0.796	1.161891723	0.592	1.161891723	0.617	0.027	NA	Cycling cNK cell	CENPM
C12orf751	0.794	0.855485787	0.588	0.855485787	0.812	0.225	NA	Cycling cNK cell	C12orf75
RPA31	0.788	0.926785306	0.576	0.926785306	0.732	0.157	NA	Cycling cNK cell	RPA3
ZWINT1	0.786	1.106570068	0.572	1.106570068	0.584	0.013	NA	Cycling cNK cell	ZWINT
IGFBP7	0.785	0.969004543	0.57	0.969004543	0.691	0.118	NA	Cycling cNK cell	IGFBP7
PRF1	0.785	0.75255293	0.57	0.75255293	0.926	0.47	NA	Cycling cNK cell	PRF1
RRM21	0.784	1.531241896	0.568	1.531241896	0.577	0.011	NA	Cycling cNK cell	RRM2
PSIP11	0.776	0.806604058	0.552	0.806604058	0.745	0.189	NA	Cycling cNK cell	PSIP1
NUCB21	0.775	0.94640382	0.55	0.94640382	0.725	0.203	NA	Cycling cNK cell	NUCB2
RAN1	0.775	0.713832982	0.55	0.713832982	0.886	0.471	NA	Cycling cNK cell	RAN
BANF11	0.774	0.747372204	0.548	0.747372204	0.826	0.293	NA	Cycling cNK cell	BANF1
TPI11	0.774	0.746802944	0.548	0.746802944	0.913	0.518	NA	Cycling cNK cell	TPI1
NKG7	0.773	0.616978035	0.546	0.616978035	1	0.784	NA	Cycling cNK cell	NKG7
CALM31	0.77	0.799408286	0.54	0.799408286	0.832	0.383	NA	Cycling cNK cell	CALM3
TUBB4B1	0.769	1.03958413	0.538	1.03958413	0.738	0.265	NA	Cycling cNK cell	TUBB4B
SLBP	0.769	0.947358724	0.538	0.947358724	0.671	0.14	NA	Cycling cNK cell	SLBP
IFI16	0.768	0.753869436	0.536	0.753869436	0.859	0.379	NA	Cycling cNK cell	IFI16
H2AFX1	0.767	0.983267662	0.534	0.983267662	0.644	0.114	NA	Cycling cNK cell	H2AFX
SNRPB1	0.766	0.801635824	0.532	0.801635824	0.859	0.409	NA	Cycling cNK cell	SNRPB
CALM21	0.766	0.671308439	0.532	0.671308439	0.966	0.708	NA	Cycling cNK cell	CALM2
CKS21	0.765	0.903317744	0.53	0.903317744	0.732	0.198	NA	Cycling cNK cell	CKS2
SMC21	0.764	1.014104153	0.528	1.014104153	0.577	0.05	NA	Cycling cNK cell	SMC2
MZT2B1	0.764	0.756193196	0.528	0.756193196	0.826	0.375	NA	Cycling cNK cell	MZT2B
CDK11	0.763	1.117760217	0.526	1.117760217	0.537	0.011	NA	Cycling cNK cell	CDK1
SLC25A51	0.763	0.701297077	0.526	0.701297077	0.866	0.413	NA	Cycling cNK cell	SLC25A5
TRDC1	0.762	0.683896677	0.524	0.683896677	0.846	0.272	NA	Cycling cNK cell	TRDC
ACTB1	0.762	0.512781384	0.524	0.512781384	1	0.991	NA	Cycling cNK cell	ACTB
ASPM1	0.76	1.363951261	0.52	1.363951261	0.53	0.01	NA	Cycling cNK cell	ASPM
AURKB1	0.76	1.063993168	0.52	1.063993168	0.53	0.01	NA	Cycling cNK cell	AURKB
RALY1	0.759	0.781284723	0.518	0.781284723	0.758	0.273	NA	Cycling cNK cell	RALY
USP11	0.758	0.812558409	0.516	0.812558409	0.638	0.12	NA	Cycling cNK cell	USP1
DTYMK1	0.756	0.908448081	0.512	0.908448081	0.57	0.053	NA	Cycling cNK cell	DTYMK
TMEM106C1	0.756	0.8783205	0.512	0.8783205	0.584	0.066	NA	Cycling cNK cell	TMEM106C
CRIP1	0.756	0.747430393	0.512	0.747430393	0.812	0.318	NA	Cycling cNK cell	CRIP1
SPON2	0.755	0.967717763	0.51	0.967717763	0.685	0.173	NA	Cycling cNK cell	SPON2
RHOA1	0.755	0.687490231	0.51	0.687490231	0.913	0.499	NA	Cycling cNK cell	RHOA
HMGN11	0.755	0.622858378	0.51	0.622858378	0.919	0.532	NA	Cycling cNK cell	HMGN1
KLF2	0.754	0.869425212	0.508	0.869425212	0.698	0.186	NA	Cycling cNK cell	KLF2
MCM71	0.753	1.072752634	0.506	1.072752634	0.557	0.053	NA	Cycling cNK cell	MCM7
TMPO1	0.752	0.900584389	0.504	0.900584389	0.591	0.087	NA	Cycling cNK cell	TMPO
H2AFY1	0.752	0.774338534	0.504	0.774338534	0.711	0.215	NA	Cycling cNK cell	H2AFY
GTSE11	0.751	1.023107278	0.502	1.023107278	0.51	0.008	NA	Cycling cNK cell	GTSE1
KIF221	0.749	0.88733168	0.498	0.88733168	0.57	0.071	NA	Cycling cNK cell	KIF22
MT2A	0.748	0.41668813	0.496	0.41668813	0.899	0.488	NA	Cycling cNK cell	MT2A
AKR1C3	0.746	0.771334325	0.492	0.771334325	0.564	0.058	NA	Cycling cNK cell	AKR1C3
YBX11	0.746	0.536550988	0.492	0.536550988	0.966	0.684	NA	Cycling cNK cell	YBX1
DNAJC91	0.744	0.821608677	0.488	0.821608677	0.577	0.083	NA	Cycling cNK cell	DNAJC9
YWHAQ	0.742	0.771361366	0.484	0.771361366	0.745	0.304	NA	Cycling cNK cell	YWHAQ
RANBP11	0.742	0.719933851	0.484	0.719933851	0.738	0.272	NA	Cycling cNK cell	RANBP1
ASF1B1	0.741	0.934312448	0.482	0.934312448	0.497	0.014	NA	Cycling cNK cell	ASF1B
VDAC3	0.74	0.748435462	0.48	0.748435462	0.664	0.182	NA	Cycling cNK cell	VDAC3
UBE2T1	0.738	0.936351934	0.476	0.936351934	0.497	0.02	NA	Cycling cNK cell	UBE2T
DBI1	0.737	0.645238564	0.474	0.645238564	0.859	0.455	NA	Cycling cNK cell	DBI
HNRNPA11	0.737	0.454038658	0.474	0.454038658	0.96	0.831	NA	Cycling cNK cell	HNRNPA1
ARL6IP11	0.736	1.15056243	0.472	1.15056243	0.732	0.296	NA	Cycling cNK cell	ARL6IP1
CDT11	0.736	0.866720847	0.472	0.866720847	0.483	0.011	NA	Cycling cNK cell	CDT1
CDKN2C	0.736	0.855279594	0.472	0.855279594	0.537	0.063	NA	Cycling cNK cell	CDKN2C
SET1	0.735	0.627196942	0.47	0.627196942	0.879	0.395	NA	Cycling cNK cell	SET
ANP32E1	0.734	0.773198531	0.468	0.773198531	0.638	0.174	NA	Cycling cNK cell	ANP32E
NASP1	0.734	0.740908704	0.468	0.740908704	0.644	0.181	NA	Cycling cNK cell	NASP
ARPC2	0.733	0.472432049	0.466	0.472432049	0.993	0.76	NA	Cycling cNK cell	ARPC2
LSM31	0.731	0.61318132	0.462	0.61318132	0.718	0.26	NA	Cycling cNK cell	LSM3
UBE2S	0.73	0.79115083	0.46	0.79115083	0.577	0.107	NA	Cycling cNK cell	UBE2S
EFHD2	0.73	0.721344502	0.46	0.721344502	0.678	0.204	NA	Cycling cNK cell	EFHD2
DDX39A	0.73	0.717914842	0.46	0.717914842	0.611	0.136	NA	Cycling cNK cell	DDX39A
PSMB9	0.73	0.588090562	0.46	0.588090562	0.872	0.573	NA	Cycling cNK cell	PSMB9
CDKN3	0.729	0.873596662	0.458	0.873596662	0.47	0.012	NA	Cycling cNK cell	CDKN3
HNRNPR	0.729	0.650928504	0.458	0.650928504	0.685	0.22	NA	Cycling cNK cell	HNRNPR
MCM5	0.727	0.812688285	0.454	0.812688285	0.503	0.046	NA	Cycling cNK cell	MCM5
NUDT11	0.726	0.692345584	0.452	0.692345584	0.557	0.094	NA	Cycling cNK cell	NUDT1
SIVA11	0.725	0.695202374	0.45	0.695202374	0.711	0.257	NA	Cycling cNK cell	SIVA1
TAGLN2	0.724	0.540026604	0.448	0.540026604	0.886	0.48	NA	Cycling cNK cell	TAGLN2
FEN11	0.723	0.898475793	0.446	0.898475793	0.477	0.031	NA	Cycling cNK cell	FEN1
RNASEH2C1	0.723	0.571235928	0.446	0.571235928	0.638	0.163	NA	Cycling cNK cell	RNASEH2C
CENPF1	0.721	1.246818073	0.442	1.246818073	0.456	0.014	NA	Cycling cNK cell	CENPF
HOPX	0.721	0.713587807	0.442	0.713587807	0.765	0.348	NA	Cycling cNK cell	HOPX
GNG5	0.721	0.573246216	0.442	0.573246216	0.785	0.331	NA	Cycling cNK cell	GNG5
HMGN31	0.72	0.569542057	0.44	0.569542057	0.779	0.318	NA	Cycling cNK cell	HMGN3
CCDC28B	0.718	0.66115368	0.436	0.66115368	0.523	0.076	NA	Cycling cNK cell	CCDC28B
SUMO21	0.718	0.524421159	0.436	0.524421159	0.94	0.625	NA	Cycling cNK cell	SUMO2
EBP	0.717	0.788229242	0.434	0.788229242	0.577	0.138	NA	Cycling cNK cell	EBP
HNRNPA31	0.717	0.581250549	0.434	0.581250549	0.799	0.405	NA	Cycling cNK cell	HNRNPA3
SNRPD11	0.716	0.612662691	0.432	0.612662691	0.698	0.256	NA	Cycling cNK cell	SNRPD1
ANAPC11	0.716	0.606954016	0.432	0.606954016	0.705	0.271	NA	Cycling cNK cell	ANAPC11
CLSPN	0.715	0.819096808	0.43	0.819096808	0.443	0.012	NA	Cycling cNK cell	CLSPN
CALM1	0.715	0.447631591	0.43	0.447631591	0.96	0.742	NA	Cycling cNK cell	CALM1
MXD3	0.714	0.945791346	0.428	0.945791346	0.443	0.015	NA	Cycling cNK cell	MXD3
SAE1	0.714	0.816246121	0.428	0.816246121	0.51	0.08	NA	Cycling cNK cell	SAE1
CBX51	0.714	0.698977885	0.428	0.698977885	0.53	0.093	NA	Cycling cNK cell	CBX5
LSM41	0.714	0.573157469	0.428	0.573157469	0.651	0.208	NA	Cycling cNK cell	LSM4
KIFC1	0.713	0.828977369	0.426	0.828977369	0.443	0.016	NA	Cycling cNK cell	KIFC1
CDKN2D	0.713	0.806709916	0.426	0.806709916	0.624	0.213	NA	Cycling cNK cell	CDKN2D
UCP2	0.713	0.601878042	0.426	0.601878042	0.745	0.328	NA	Cycling cNK cell	UCP2
BAX	0.713	0.524795737	0.426	0.524795737	0.745	0.293	NA	Cycling cNK cell	BAX
HELLS	0.712	0.970989813	0.424	0.970989813	0.45	0.026	NA	Cycling cNK cell	HELLS
RHEB1	0.712	0.738866281	0.424	0.738866281	0.624	0.217	NA	Cycling cNK cell	RHEB
AP2S1	0.712	0.562696477	0.424	0.562696477	0.691	0.245	NA	Cycling cNK cell	AP2S1
KLRD1	0.712	0.45042498	0.424	0.45042498	0.94	0.467	NA	Cycling cNK cell	KLRD1
HNRNPF1	0.71	0.552661224	0.42	0.552661224	0.792	0.387	NA	Cycling cNK cell	HNRNPF
AES	0.71	0.506179092	0.42	0.506179092	0.852	0.434	NA	Cycling cNK cell	AES
GZMA	0.709	0.492136308	0.418	0.492136308	0.94	0.735	NA	Cycling cNK cell	GZMA
BLOC1S1	0.709	0.481014658	0.418	0.481014658	0.765	0.316	NA	Cycling cNK cell	BLOC1S1
KLRF11	0.709	0.435884988	0.418	0.435884988	0.832	0.331	NA	Cycling cNK cell	KLRF1
IDH21	0.708	0.638160667	0.416	0.638160667	0.658	0.256	NA	Cycling cNK cell	IDH2
RAC2	0.708	0.480961712	0.416	0.480961712	0.919	0.642	NA	Cycling cNK cell	RAC2
SRSF31	0.708	0.477992009	0.416	0.477992009	0.866	0.527	NA	Cycling cNK cell	SRSF3
ANXA2	0.708	0.457202032	0.416	0.457202032	0.785	0.325	NA	Cycling cNK cell	ANXA2
PTTG11	0.707	0.906515764	0.414	0.906515764	0.523	0.107	NA	Cycling cNK cell	PTTG1
SAC3D1	0.707	0.847388611	0.414	0.847388611	0.436	0.022	NA	Cycling cNK cell	SAC3D1
SSRP1	0.707	0.595157367	0.414	0.595157367	0.523	0.097	NA	Cycling cNK cell	SSRP1
CCND3	0.707	0.495485928	0.414	0.495485928	0.812	0.407	NA	Cycling cNK cell	CCND3
KPNA21	0.705	0.97977869	0.41	0.97977869	0.49	0.08	NA	Cycling cNK cell	KPNA2
SMS1	0.705	0.593322223	0.41	0.593322223	0.577	0.149	NA	Cycling cNK cell	SMS
ARL6IP4	0.705	0.538721685	0.41	0.538721685	0.826	0.433	NA	Cycling cNK cell	ARL6IP4
PSMB8	0.705	0.494160623	0.41	0.494160623	0.819	0.423	NA	Cycling cNK cell	PSMB8
H1FX	0.704	0.646856028	0.408	0.646856028	0.591	0.17	NA	Cycling cNK cell	H1FX
HINT21	0.704	0.54664394	0.408	0.54664394	0.57	0.142	NA	Cycling cNK cell	HINT2
CENPK1	0.703	0.765814396	0.406	0.765814396	0.443	0.035	NA	Cycling cNK cell	CENPK
CTSW	0.703	0.534086896	0.406	0.534086896	0.899	0.576	NA	Cycling cNK cell	CTSW
LITAF	0.703	0.436239407	0.406	0.436239407	0.839	0.393	NA	Cycling cNK cell	LITAF
PSME2	0.702	0.514249359	0.404	0.514249359	0.866	0.502	NA	Cycling cNK cell	PSME2
RBMX	0.702	0.504453512	0.404	0.504453512	0.732	0.31	NA	Cycling cNK cell	RBMX
CSNK2B1	0.701	0.517795269	0.402	0.517795269	0.671	0.254	NA	Cycling cNK cell	CSNK2B
STMN12	0.936	2.309553823	0.872	2.309553823	0.919	0.156	NA	Cycling T cell	STMN1
HMGB22	0.921	2.154948232	0.842	2.154948232	0.93	0.346	NA	Cycling T cell	HMGB2
HMGN22	0.912	1.623629105	0.824	1.623629105	0.937	0.484	NA	Cycling T cell	HMGN2
GAPDH2	0.912	1.177079282	0.824	1.177079282	0.959	0.837	NA	Cycling T cell	GAPDH
TUBA1B2	0.91	1.929560683	0.82	1.929560683	0.937	0.533	NA	Cycling T cell	TUBA1B
KIAA01012	0.9	1.701097323	0.8	1.701097323	0.83	0.033	NA	Cycling T cell	KIAA0101
TUBB2	0.879	1.735732191	0.758	1.735732191	0.911	0.459	NA	Cycling T cell	TUBB
HMGB12	0.869	1.093204498	0.738	1.093204498	0.963	0.725	NA	Cycling T cell	HMGB1
H2AFZ2	0.857	1.209223177	0.714	1.209223177	0.915	0.544	NA	Cycling T cell	H2AFZ
COTL11	0.841	1.23917933	0.682	1.23917933	0.908	0.428	NA	Cycling T cell	COTL1
MT2A1	0.833	0.976259139	0.666	0.976259139	0.948	0.486	NA	Cycling T cell	MT2A
PFN12	0.833	0.738081448	0.666	0.738081448	0.993	0.961	NA	Cycling T cell	PFN1
ACTB2	0.824	0.811962559	0.648	0.811962559	1	0.991	NA	Cycling T cell	ACTB
PTMA2	0.822	0.570587894	0.644	0.570587894	1	0.987	NA	Cycling T cell	PTMA
H2AFV2	0.813	1.085545107	0.626	1.085545107	0.823	0.296	NA	Cycling T cell	H2AFV
DEK2	0.808	0.931623564	0.616	0.931623564	0.845	0.291	NA	Cycling T cell	DEK
CKS1B2	0.807	1.315662155	0.614	1.315662155	0.672	0.067	NA	Cycling T cell	CKS1B
TYMS2	0.806	1.393326429	0.612	1.393326429	0.627	0.015	NA	Cycling T cell	TYMS
NUSAP12	0.805	1.419255639	0.61	1.419255639	0.624	0.016	NA	Cycling T cell	NUSAP1
PTTG12	0.805	1.373229411	0.61	1.373229411	0.69	0.104	NA	Cycling T cell	PTTG1
UBE2C2	0.801	1.682800461	0.602	1.682800461	0.613	0.012	NA	Cycling T cell	UBE2C
SLC25A52	0.79	0.889016373	0.58	0.889016373	0.867	0.412	NA	Cycling T cell	SLC25A5
MKI672	0.788	1.219580216	0.576	1.219580216	0.59	0.013	NA	Cycling T cell	MKI67
ANP32B2	0.788	0.899462275	0.576	0.899462275	0.815	0.321	NA	Cycling T cell	ANP32B
BIRC52	0.786	1.244925526	0.572	1.244925526	0.587	0.014	NA	Cycling T cell	BIRC5
CFL12	0.786	0.58831187	0.572	0.58831187	0.989	0.908	NA	Cycling T cell	CFL1
ACTG11	0.782	0.819677975	0.564	0.819677975	0.97	0.865	NA	Cycling T cell	ACTG1
COX8A2	0.781	0.792892178	0.562	0.792892178	0.878	0.502	NA	Cycling T cell	COX8A
RAN2	0.773	0.815417784	0.546	0.815417784	0.845	0.469	NA	Cycling T cell	RAN
IDH22	0.772	0.877790923	0.544	0.877790923	0.764	0.254	NA	Cycling T cell	IDH2
PPIA2	0.772	0.621455339	0.544	0.621455339	0.948	0.738	NA	Cycling T cell	PPIA
RANBP12	0.769	0.838274405	0.538	0.838274405	0.779	0.27	NA	Cycling T cell	RANBP1
SMC42	0.767	1.058052483	0.534	1.058052483	0.631	0.1	NA	Cycling T cell	SMC4
DUT2	0.766	1.087908366	0.532	1.087908366	0.716	0.243	NA	Cycling T cell	DUT
CKS22	0.764	0.973076883	0.528	0.973076883	0.708	0.197	NA	Cycling T cell	CKS2
CALM32	0.762	0.761480533	0.524	0.761480533	0.83	0.382	NA	Cycling T cell	CALM3
YBX12	0.756	0.62447127	0.512	0.62447127	0.923	0.683	NA	Cycling T cell	YBX1
CRIP11	0.755	0.745508761	0.51	0.745508761	0.812	0.316	NA	Cycling T cell	CRIP1
ZWINT2	0.754	0.88851184	0.508	0.88851184	0.52	0.011	NA	Cycling T cell	ZWINT
ANP32E2	0.752	0.802058279	0.504	0.802058279	0.686	0.172	NA	Cycling T cell	ANP32E
C12orf752	0.751	0.852176993	0.502	0.852176993	0.72	0.224	NA	Cycling T cell	C12orf75
TOP2A2	0.75	1.306084247	0.5	1.306084247	0.509	0.01	NA	Cycling T cell	TOP2A
RRM22	0.75	1.082321603	0.5	1.082321603	0.509	0.009	NA	Cycling T cell	RRM2
SNRPB2	0.75	0.684418586	0.5	0.684418586	0.863	0.407	NA	Cycling T cell	SNRPB
RPA32	0.746	0.752264524	0.492	0.752264524	0.653	0.156	NA	Cycling T cell	RPA3
HIST1H4C2	0.745	1.858494433	0.49	1.858494433	0.697	0.32	NA	Cycling T cell	HIST1H4C
SNRPG	0.744	0.692583401	0.488	0.692583401	0.827	0.408	NA	Cycling T cell	SNRPG
MZT2B2	0.74	0.649411962	0.48	0.649411962	0.804	0.374	NA	Cycling T cell	MZT2B
CBX3	0.74	0.643699732	0.48	0.643699732	0.76	0.263	NA	Cycling T cell	CBX3
HN11	0.739	0.862769938	0.478	0.862769938	0.686	0.236	NA	Cycling T cell	HN1
NUCKS12	0.739	0.709170196	0.478	0.709170196	0.753	0.292	NA	Cycling T cell	NUCKS1
CENPF2	0.738	1.239459067	0.476	1.239459067	0.487	0.012	NA	Cycling T cell	CENPF
CENPM2	0.738	0.869250942	0.476	0.869250942	0.506	0.026	NA	Cycling T cell	CENPM
ASPM2	0.737	1.071158011	0.474	1.071158011	0.483	0.008	NA	Cycling T cell	ASPM
LSM51	0.737	0.656599024	0.474	0.656599024	0.712	0.227	NA	Cycling T cell	LSM5
NUDT12	0.736	0.76309453	0.472	0.76309453	0.572	0.093	NA	Cycling T cell	NUDT1
ARPC51	0.736	0.673285851	0.472	0.673285851	0.83	0.427	NA	Cycling T cell	ARPC5
CDKN31	0.735	0.967976394	0.47	0.967976394	0.48	0.01	NA	Cycling T cell	CDKN3
MIR4435-2HG	0.735	0.765246457	0.47	0.765246457	0.587	0.102	NA	Cycling T cell	MIR4435-2HG
HMGA1	0.734	0.801437688	0.468	0.801437688	0.605	0.139	NA	Cycling T cell	HMGA1
SMC22	0.733	0.771682352	0.466	0.771682352	0.52	0.049	NA	Cycling T cell	SMC2
SIVA12	0.733	0.754302996	0.466	0.754302996	0.712	0.255	NA	Cycling T cell	SIVA1
LINC00152	0.732	0.721885963	0.464	0.721885963	0.723	0.248	NA	Cycling T cell	LINC00152
CARHSP12	0.732	0.644575811	0.464	0.644575811	0.675	0.193	NA	Cycling T cell	CARHSP1
PCNA2	0.731	1.182069106	0.462	1.182069106	0.542	0.101	NA	Cycling T cell	PCNA
AURKB2	0.73	0.874089349	0.46	0.874089349	0.469	0.008	NA	Cycling T cell	AURKB
VIM	0.73	0.807991088	0.46	0.807991088	0.889	0.567	NA	Cycling T cell	VIM
TMPO2	0.729	0.735099671	0.458	0.735099671	0.554	0.086	NA	Cycling T cell	TMPO
CORO1A1	0.728	0.590875396	0.456	0.590875396	0.93	0.774	NA	Cycling T cell	CORO1A
H2AFY2	0.726	0.632783234	0.452	0.632783234	0.679	0.214	NA	Cycling T cell	H2AFY
ARPC21	0.723	0.550020596	0.446	0.550020596	0.934	0.759	NA	Cycling T cell	ARPC2
MAD2L12	0.721	0.778162487	0.442	0.778162487	0.491	0.045	NA	Cycling T cell	MAD2L1
SNRPF1	0.721	0.58008268	0.442	0.58008268	0.742	0.314	NA	Cycling T cell	SNRPF
MYL6	0.721	0.434246744	0.442	0.434246744	0.996	0.872	NA	Cycling T cell	MYL6
CDK12	0.72	1.041807875	0.44	1.041807875	0.45	0.01	NA	Cycling T cell	CDK1
TK12	0.72	1.019862131	0.44	1.019862131	0.454	0.013	NA	Cycling T cell	TK1
HMGN12	0.72	0.547586562	0.44	0.547586562	0.856	0.531	NA	Cycling T cell	HMGN1
TMEM106C2	0.719	0.731839857	0.438	0.731839857	0.509	0.065	NA	Cycling T cell	TMEM106C
TFDP1	0.718	0.683000477	0.436	0.683000477	0.502	0.059	NA	Cycling T cell	TFDP1
PSMB81	0.718	0.561208099	0.436	0.561208099	0.823	0.422	NA	Cycling T cell	PSMB8
SUB1	0.718	0.546935408	0.436	0.546935408	0.923	0.651	NA	Cycling T cell	SUB1
CHCHD21	0.718	0.539243403	0.436	0.539243403	0.897	0.644	NA	Cycling T cell	CHCHD2
SKA21	0.717	0.640739697	0.434	0.640739697	0.55	0.1	NA	Cycling T cell	SKA2
KIF222	0.715	0.71603675	0.43	0.71603675	0.506	0.07	NA	Cycling T cell	KIF22
SNRPD12	0.715	0.593440877	0.43	0.593440877	0.69	0.254	NA	Cycling T cell	SNRPD1
TUBA1C1	0.713	0.880869264	0.426	0.880869264	0.509	0.087	NA	Cycling T cell	TUBA1C
CALM22	0.713	0.505179108	0.426	0.505179108	0.926	0.708	NA	Cycling T cell	CALM2
FKBP1A	0.712	0.556566986	0.424	0.556566986	0.753	0.322	NA	Cycling T cell	FKBP1A
DDX39A1	0.709	0.707670205	0.418	0.707670205	0.561	0.135	NA	Cycling T cell	DDX39A
DNAJC92	0.709	0.680232886	0.418	0.680232886	0.509	0.082	NA	Cycling T cell	DNAJC9
CNN2	0.709	0.679999301	0.418	0.679999301	0.657	0.254	NA	Cycling T cell	CNN2
CD74	0.709	0.510528456	0.418	0.510528456	0.963	0.811	NA	Cycling T cell	CD74
LSM42	0.708	0.604185804	0.416	0.604185804	0.635	0.207	NA	Cycling T cell	LSM4
NONO	0.708	0.541872123	0.416	0.541872123	0.613	0.171	NA	Cycling T cell	NONO
RGS10	0.708	0.517192652	0.416	0.517192652	0.668	0.217	NA	Cycling T cell	RGS10
PSME21	0.708	0.511723179	0.416	0.511723179	0.889	0.501	NA	Cycling T cell	PSME2
RBX1	0.708	0.497442528	0.416	0.497442528	0.786	0.357	NA	Cycling T cell	RBX1
RALY2	0.707	0.529095952	0.414	0.529095952	0.705	0.272	NA	Cycling T cell	RALY
MRPL51	0.706	0.569568746	0.412	0.569568746	0.686	0.257	NA	Cycling T cell	MRPL51
PSMA2	0.706	0.510707656	0.412	0.510707656	0.745	0.313	NA	Cycling T cell	PSMA2
BLOC1S11	0.706	0.510694344	0.412	0.510694344	0.745	0.314	NA	Cycling T cell	BLOC1S1
CCNA2	0.705	0.901840362	0.41	0.901840362	0.417	0.007	NA	Cycling T cell	CCNA2
FABP51	0.705	0.801774845	0.41	0.801774845	0.55	0.131	NA	Cycling T cell	FABP5
UBE2S1	0.704	0.818109289	0.408	0.818109289	0.513	0.106	NA	Cycling T cell	UBE2S
UBE2T2	0.704	0.755404677	0.408	0.755404677	0.428	0.019	NA	Cycling T cell	UBE2T
HLA-DRB1	0.704	0.602218286	0.408	0.602218286	0.723	0.315	NA	Cycling T cell	HLA-DRB1
UQCRQ1	0.704	0.493203514	0.408	0.493203514	0.83	0.429	NA	Cycling T cell	UQCRQ
TUBB4B2	0.703	0.778335239	0.406	0.778335239	0.638	0.264	NA	Cycling T cell	TUBB4B
ANXA21	0.703	0.583187073	0.406	0.583187073	0.753	0.324	NA	Cycling T cell	ANXA2
CENPW1	0.702	0.711192438	0.404	0.711192438	0.417	0.012	NA	Cycling T cell	CENPW
MZT2A	0.702	0.530767065	0.404	0.530767065	0.705	0.289	NA	Cycling T cell	MZT2A
CD3G	0.702	0.528419149	0.404	0.528419149	0.749	0.316	NA	Cycling T cell	CD3G
ATP5G3	0.701	0.525387247	0.402	0.525387247	0.76	0.399	NA	Cycling T cell	ATP5G3
SUMO22	0.701	0.448522294	0.402	0.448522294	0.908	0.624	NA	Cycling T cell	SUMO2
CCL31	0.854	1.393252602	0.708	1.393252602	0.96	0.578	NA	NK cell (1)	CCL3
XCL11	0.821	1.419216861	0.642	1.419216861	0.862	0.384	NA	NK cell (1)	XCL1
TYROBP1	0.81	1.096858748	0.62	1.096858748	0.895	0.457	NA	NK cell (1)	TYROBP
CCL4	0.795	0.942381001	0.59	0.942381001	0.989	0.848	NA	NK cell (1)	CCL4
CMC1	0.794	1.148880376	0.588	1.148880376	0.848	0.457	NA	NK cell (1)	CMC1
FCER1G1	0.757	1.003987641	0.514	1.003987641	0.789	0.392	NA	NK cell (1)	FCER1G
IFITM11	0.75	1.08328554	0.5	1.08328554	0.753	0.497	NA	NK cell (1)	IFITM1
IL2RB1	0.749	1.259333098	0.498	1.259333098	0.673	0.306	NA	NK cell (1)	IL2RB
CCL4L2	0.734	1.029291619	0.468	1.029291619	0.835	0.582	NA	NK cell (1)	CCL4L2
CD7	0.727	0.74089647	0.454	0.74089647	0.836	0.64	NA	NK cell (1)	CD7
SRGN	0.718	0.539286514	0.436	0.539286514	0.937	0.88	NA	NK cell (1)	SRGN
NKG71	0.715	0.472382945	0.43	0.472382945	0.982	0.761	NA	NK cell (1)	NKG7
KLRF12	0.703	0.974598031	0.406	0.974598031	0.629	0.297	NA	NK cell (1)	KLRF1
CD71	0.875	1.081423477	0.75	1.081423477	0.984	0.614	NA	NK cell (2)	CD7
TYROBP2	0.873	1.146739512	0.746	1.146739512	0.986	0.433	NA	NK cell (2)	TYROBP
FCER1G2	0.865	1.215088348	0.73	1.215088348	0.955	0.359	NA	NK cell (2)	FCER1G
CCL32	0.854	1.41380952	0.708	1.41380952	0.97	0.567	NA	NK cell (2)	CCL3
XCL12	0.847	1.239566473	0.694	1.239566473	0.944	0.362	NA	NK cell (2)	XCL1
CMC11	0.837	1.099135107	0.674	1.099135107	0.945	0.434	NA	NK cell (2)	CMC1
XCL21	0.833	1.439194356	0.666	1.439194356	0.861	0.27	NA	NK cell (2)	XCL2
SRGN1	0.832	0.721127989	0.664	0.721127989	0.997	0.87	NA	NK cell (2)	SRGN
CD1601	0.831	1.246155725	0.662	1.246155725	0.836	0.222	NA	NK cell (2)	CD160
GSTP11	0.822	1.00938506	0.644	1.00938506	0.913	0.45	NA	NK cell (2)	GSTP1
KLRF13	0.818	0.987273814	0.636	0.987273814	0.89	0.252	NA	NK cell (2)	KLRF1
IL2RB2	0.812	1.05262325	0.624	1.05262325	0.851	0.272	NA	NK cell (2)	IL2RB
IFITM21	0.81	0.814781339	0.62	0.814781339	0.961	0.673	NA	NK cell (2)	IFITM2
TRDC2	0.805	1.062747041	0.61	1.062747041	0.815	0.196	NA	NK cell (2)	TRDC
NKG72	0.791	0.678525088	0.582	0.678525088	0.998	0.754	NA	NK cell (2)	NKG7
CD631	0.787	0.842963296	0.574	0.842963296	0.889	0.452	NA	NK cell (2)	CD63
KLRD11	0.766	0.707677473	0.532	0.707677473	0.924	0.403	NA	NK cell (2)	KLRD1
CCL41	0.762	0.762798988	0.524	0.762798988	0.995	0.843	NA	NK cell (2)	CCL4
MATK	0.743	0.771385952	0.486	0.771385952	0.72	0.255	NA	NK cell (2)	MATK
CD247	0.741	0.675858482	0.482	0.675858482	0.842	0.421	NA	NK cell (2)	CD247
CEBPD	0.739	0.919373504	0.478	0.919373504	0.66	0.187	NA	NK cell (2)	CEBPD
CTSW1	0.739	0.65902458	0.478	0.65902458	0.903	0.531	NA	NK cell (2)	CTSW
STK17A	0.732	0.689810539	0.464	0.689810539	0.808	0.429	NA	NK cell (2)	STK17A
CLIC3	0.729	0.804237745	0.458	0.804237745	0.651	0.183	NA	NK cell (2)	CLIC3
GADD45B	0.723	0.744460193	0.446	0.744460193	0.893	0.582	NA	NK cell (2)	GADD45B
GZMA1	0.722	0.517828047	0.444	0.517828047	0.961	0.703	NA	NK cell (2)	GZMA
LAT21	0.721	0.826911293	0.442	0.826911293	0.541	0.092	NA	NK cell (2)	LAT2
MT-CO1	0.717	0.301387519	0.434	0.301387519	0.999	0.994	NA	NK cell (2)	MT-CO1
KLRC11	0.716	0.892079133	0.432	0.892079133	0.57	0.126	NA	NK cell (2)	KLRC1
MT-CO2	0.709	0.348285924	0.418	0.348285924	1	0.969	NA	NK cell (2)	MT-CO2
MT-CO3	0.706	0.34497653	0.412	0.34497653	0.998	0.968	NA	NK cell (2)	MT-CO3
CHST12	0.705	0.585805275	0.41	0.585805275	0.727	0.327	NA	NK cell (2)	CHST12
EIF3G	0.705	0.57810476	0.41	0.57810476	0.804	0.465	NA	NK cell (2)	EIF3G
CCL3L3	0.702	1.042290497	0.404	1.042290497	0.678	0.297	NA	NK cell (2)	CCL3L3
GNLY1	0.976	3.021773465	0.952	3.021773465	0.982	0.244	NA	cNK cell	GNLY
GZMB1	0.948	2.465091598	0.896	2.465091598	0.934	0.127	NA	cNK cell	GZMB
NKG73	0.918	1.187216158	0.836	1.187216158	0.998	0.756	NA	cNK cell	NKG7
PRF11	0.884	1.565369875	0.768	1.565369875	0.908	0.413	NA	cNK cell	PRF1
FGFBP21	0.878	2.33613672	0.756	2.33613672	0.78	0.045	NA	cNK cell	FGFBP2
FCGR3A1	0.819	1.748485496	0.638	1.748485496	0.681	0.065	NA	cNK cell	FCGR3A
SPON21	0.818	1.819169101	0.636	1.819169101	0.698	0.105	NA	cNK cell	SPON2
CST7	0.798	0.832240296	0.596	0.832240296	0.933	0.654	NA	cNK cell	CST7
KLRD12	0.795	0.941082905	0.59	0.941082905	0.903	0.411	NA	cNK cell	KLRD1
PLAC81	0.794	1.140514917	0.588	1.140514917	0.795	0.328	NA	cNK cell	PLAC8
HOPX1	0.789	1.262428926	0.578	1.262428926	0.753	0.295	NA	cNK cell	HOPX
KLRF14	0.77	0.914635264	0.54	0.914635264	0.801	0.27	NA	cNK cell	KLRF1
FCER1G3	0.769	0.837266717	0.538	0.837266717	0.863	0.376	NA	cNK cell	FCER1G
TYROBP3	0.762	0.718303083	0.524	0.718303083	0.909	0.449	NA	cNK cell	TYROBP
CYBA	0.762	0.676455991	0.524	0.676455991	0.93	0.783	NA	cNK cell	CYBA
CTSW2	0.759	0.835672534	0.518	0.835672534	0.848	0.541	NA	cNK cell	CTSW
CLIC31	0.755	1.198086448	0.51	1.198086448	0.661	0.185	NA	cNK cell	CLIC3
CD2471	0.745	0.834573119	0.49	0.834573119	0.788	0.432	NA	cNK cell	CD247
LITAF1	0.714	0.811944407	0.428	0.811944407	0.693	0.355	NA	cNK cell	LITAF
RPL346	0.78	0.441893681	0.56	0.441893681	1	0.995	NA	CD4+ T cell (1)	RPL34
LTB2	0.748	0.926341483	0.496	0.926341483	0.841	0.544	NA	CD4+ T cell (1)	LTB
RPL323	0.745	0.377005072	0.49	0.377005072	0.999	0.993	NA	CD4+ T cell (1)	RPL32
RPS293	0.741	0.357107487	0.482	0.357107487	1	0.998	NA	CD4+ T cell (1)	RPS29
RPL413	0.74	0.290594895	0.48	0.290594895	1	1	NA	CD4+ T cell (1)	RPL41
NBEAL1	0.729	0.73222906	0.458	0.73222906	0.855	0.704	NA	CD4+ T cell (1)	NBEAL1
AC090498.1	0.72	0.669869597	0.44	0.669869597	0.865	0.705	NA	CD4+ T cell (1)	AC090498.1
RPL103	0.705	0.258933201	0.41	0.258933201	1	0.999	NA	CD4+ T cell (1)	RPL10
TPT13	0.784	0.551934473	0.568	0.551934473	0.999	0.944	NA	CD4+ T cell (2)	TPT1
IL7R	0.782	0.974827684	0.564	0.974827684	0.804	0.244	NA	CD4+ T cell (2)	IL7R
RPS125	0.773	0.415217179	0.546	0.415217179	0.999	0.992	NA	CD4+ T cell (2)	RPS12
RPS254	0.773	0.408660799	0.546	0.408660799	0.999	0.972	NA	CD4+ T cell (2)	RPS25
CD523	0.77	0.708385597	0.54	0.708385597	0.97	0.612	NA	CD4+ T cell (2)	CD52
RPL94	0.77	0.450508526	0.54	0.450508526	0.997	0.943	NA	CD4+ T cell (2)	RPL9
RPL13A4	0.769	0.341616038	0.538	0.341616038	1	0.997	NA	CD4+ T cell (2)	RPL13A
EEF1A13	0.768	0.389932562	0.536	0.389932562	1	0.997	NA	CD4+ T cell (2)	EEF1A1
RPL135	0.766	0.338308713	0.532	0.338308713	1	0.996	NA	CD4+ T cell (2)	RPL13
RPL304	0.761	0.394526456	0.522	0.394526456	0.998	0.97	NA	CD4+ T cell (2)	RPL30
LTB3	0.759	0.819154041	0.518	0.819154041	0.917	0.513	NA	CD4+ T cell (2)	LTB
RPL393	0.757	0.392435599	0.514	0.392435599	0.999	0.98	NA	CD4+ T cell (2)	RPL39
VIM2	0.751	0.752892779	0.502	0.752892779	0.899	0.494	NA	CD4+ T cell (2)	VIM
RPS201	0.749	0.414557238	0.498	0.414557238	0.997	0.936	NA	CD4+ T cell (2)	RPS20
RPS62	0.746	0.349820459	0.492	0.349820459	0.999	0.987	NA	CD4+ T cell (2)	RPS6
RPL23A3	0.745	0.328242736	0.49	0.328242736	0.999	0.985	NA	CD4+ T cell (2)	RPL23A
RPL112	0.743	0.326651216	0.486	0.326651216	0.999	0.984	NA	CD4+ T cell (2)	RPL11
TRAC5	0.742	0.666153378	0.484	0.666153378	0.936	0.547	NA	CD4+ T cell (2)	TRAC
RPS182	0.742	0.317934782	0.484	0.317934782	1	0.996	NA	CD4+ T cell (2)	RPS18
IGKC1	0.74	1.019283385	0.48	1.019283385	0.887	0.535	NA	CD4+ T cell (2)	IGKC
RPL71	0.74	0.392140852	0.48	0.392140852	0.998	0.937	NA	CD4+ T cell (2)	RPL7
RPL213	0.739	0.316567441	0.478	0.316567441	0.999	0.995	NA	CD4+ T cell (2)	RPL21
RPL281	0.738	0.317219371	0.476	0.317219371	1	0.983	NA	CD4+ T cell (2)	RPL28
LDHB	0.736	0.720021033	0.472	0.720021033	0.799	0.393	NA	CD4+ T cell (2)	LDHB
RPS3A2	0.736	0.354302827	0.472	0.354302827	0.999	0.975	NA	CD4+ T cell (2)	RPS3A
RPS4X1	0.733	0.397763931	0.466	0.397763931	0.998	0.959	NA	CD4+ T cell (2)	RPS4X
RPS33	0.733	0.306665069	0.466	0.306665069	0.999	0.987	NA	CD4+ T cell (2)	RPS3
CXCR41	0.732	0.724496098	0.464	0.724496098	0.951	0.687	NA	CD4+ T cell (2)	CXCR4
RPL347	0.73	0.325703816	0.46	0.325703816	0.999	0.995	NA	CD4+ T cell (2)	RPL34
RPS22	0.729	0.309835966	0.458	0.309835966	0.999	0.988	NA	CD4+ T cell (2)	RPS2
RPS133	0.726	0.367531126	0.452	0.367531126	0.998	0.941	NA	CD4+ T cell (2)	RPS13
RPL191	0.726	0.303405141	0.452	0.303405141	0.999	0.982	NA	CD4+ T cell (2)	RPL19
RPLP24	0.725	0.274946603	0.45	0.274946603	1	0.997	NA	CD4+ T cell (2)	RPLP2
RPS143	0.723	0.2894607	0.446	0.2894607	0.999	0.992	NA	CD4+ T cell (2)	RPS14
RPLP11	0.718	0.314189792	0.436	0.314189792	1	0.997	NA	CD4+ T cell (2)	RPLP1
RPL324	0.718	0.291142431	0.436	0.291142431	1	0.993	NA	CD4+ T cell (2)	RPL32
RPS27A4	0.717	0.271052625	0.434	0.271052625	1	0.993	NA	CD4+ T cell (2)	RPS27A
RPS231	0.712	0.3058908	0.424	0.3058908	0.998	0.974	NA	CD4+ T cell (2)	RPS23
RPLP0	0.71	0.437842036	0.42	0.437842036	0.987	0.825	NA	CD4+ T cell (2)	RPLP0
RPS16	0.71	0.313714741	0.42	0.313714741	0.999	0.957	NA	CD4+ T cell (2)	RPS16
RPL313	0.709	0.299738134	0.418	0.299738134	0.999	0.974	NA	CD4+ T cell (2)	RPL31
RPL263	0.706	0.278966218	0.412	0.278966218	1	0.977	NA	CD4+ T cell (2)	RPL26
FXYD5	0.705	0.548447168	0.41	0.548447168	0.855	0.502	NA	CD4+ T cell (2)	FXYD5
RPL141	0.702	0.314780893	0.404	0.314780893	0.997	0.935	NA	CD4+ T cell (2)	RPL14
RPL18A2	0.702	0.273718303	0.404	0.273718303	0.999	0.985	NA	CD4+ T cell (2)	RPL18A
DUSP1	0.701	0.624539405	0.402	0.624539405	0.9	0.601	NA	CD4+ T cell (2)	DUSP1
RPS82	0.701	0.307184424	0.402	0.307184424	0.999	0.981	NA	CD4+ T cell (2)	RPS8
RPS294	0.743	0.37782575	0.486	0.37782575	0.999	0.998	NA	CD4+ T cell (3)	RPS29
RPS276	0.74	0.307738536	0.48	0.307738536	1	1	NA	CD4+ T cell (3)	RPS27
CCL51	0.721	0.56823828	0.442	0.56823828	0.958	0.788	NA	CD4+ T cell (3)	CCL5
CD8A	0.783	1.082588226	0.566	1.082588226	0.738	0.182	NA	CD8+ T cell (1)	CD8A
CCL52	0.781	0.677590277	0.562	0.677590277	0.998	0.781	NA	CD8+ T cell (1)	CCL5
CD8B	0.752	1.026140038	0.504	1.026140038	0.63	0.121	NA	CD8+ T cell (1)	CD8B
TRAC6	0.741	0.651771704	0.482	0.651771704	0.944	0.569	NA	CD8+ T cell (1)	TRAC
GZMH	0.731	0.978940899	0.462	0.978940899	0.663	0.22	NA	CD8+ T cell (1)	GZMH
CD3D5	0.719	0.53855993	0.438	0.53855993	0.92	0.499	NA	CD8+ T cell (1)	CD3D
EEF1A15	0.874	0.550865226	0.748	0.550865226	1	0.997	NA	CD8+ T cell (2)	EEF1A1
TPT15	0.852	0.66955098	0.704	0.66955098	1	0.953	NA	CD8+ T cell (2)	TPT1
NCR3	0.844	1.218847653	0.688	1.218847653	0.843	0.189	NA	CD8+ T cell (2)	NCR3
KLRB13	0.837	0.817473132	0.674	0.817473132	0.993	0.75	NA	CD8+ T cell (2)	KLRB1
LTB4	0.802	0.911252278	0.604	0.911252278	0.983	0.577	NA	CD8+ T cell (2)	LTB
KLRG1	0.787	0.931576276	0.574	0.931576276	0.774	0.202	NA	CD8+ T cell (2)	KLRG1
RPS4X2	0.787	0.443589512	0.574	0.443589512	1	0.965	NA	CD8+ T cell (2)	RPS4X
AC092580.4	0.779	0.788026558	0.558	0.788026558	0.888	0.374	NA	CD8+ T cell (2)	AC092580.4
S100A43	0.775	0.582609081	0.55	0.582609081	0.992	0.799	NA	CD8+ T cell (2)	S100A4
S100A63	0.752	0.551535844	0.504	0.551535844	0.979	0.696	NA	CD8+ T cell (2)	S100A6
TRAC7	0.747	0.613558384	0.494	0.613558384	0.973	0.609	NA	CD8+ T cell (2)	TRAC
RPLP01	0.74	0.448179238	0.48	0.448179238	0.994	0.851	NA	CD8+ T cell (2)	RPLP0
RPS126	0.737	0.303955978	0.474	0.303955978	1	0.993	NA	CD8+ T cell (2)	RPS12
RPL136	0.734	0.265074166	0.468	0.265074166	1	0.997	NA	CD8+ T cell (2)	RPL13
RPS3A3	0.733	0.297356593	0.466	0.297356593	1	0.979	NA	CD8+ T cell (2)	RPS3A
RPS134	0.732	0.333864101	0.464	0.333864101	1	0.951	NA	CD8+ T cell (2)	RPS13
LST1	0.73	0.810973063	0.46	0.810973063	0.621	0.157	NA	CD8+ T cell (2)	LST1
RPS202	0.728	0.341235519	0.456	0.341235519	1	0.946	NA	CD8+ T cell (2)	RPS20
CD8A1	0.726	0.695503758	0.452	0.695503758	0.719	0.244	NA	CD8+ T cell (2)	CD8A
JAML	0.725	0.699523929	0.45	0.699523929	0.611	0.149	NA	CD8+ T cell (2)	JAML
RPL95	0.724	0.323488629	0.448	0.323488629	0.998	0.952	NA	CD8+ T cell (2)	RPL9
GPR171	0.72	0.692074612	0.44	0.692074612	0.63	0.178	NA	CD8+ T cell (2)	GPR171
RPLP12	0.718	0.265696726	0.436	0.265696726	1	0.998	NA	CD8+ T cell (2)	RPLP1
RPS63	0.718	0.2610479	0.436	0.2610479	1	0.989	NA	CD8+ T cell (2)	RPS6
RPL5	0.716	0.342058787	0.432	0.342058787	0.999	0.914	NA	CD8+ T cell (2)	RPL5
RPL72	0.716	0.311164109	0.432	0.311164109	1	0.947	NA	CD8+ T cell (2)	RPL7
CD3E2	0.711	0.481346151	0.422	0.481346151	0.938	0.544	NA	CD8+ T cell (2)	CD3E
RPL4	0.71	0.369156351	0.42	0.369156351	0.994	0.863	NA	CD8+ T cell (2)	RPL4
EEF1B2	0.708	0.41099964	0.416	0.41099964	0.982	0.771	NA	CD8+ T cell (2)	EEF1B2
SPOCK2	0.706	0.550028973	0.412	0.550028973	0.699	0.263	NA	CD8+ T cell (2)	SPOCK2
RPL6	0.706	0.293251945	0.412	0.293251945	0.998	0.949	NA	CD8+ T cell (2)	RPL6
RPS10	0.702	0.354427134	0.404	0.354427134	0.992	0.88	NA	CD8+ T cell (2)	RPS10
