## Supplementary Table 5 for "Resolving the fibrotic niche of human liver cirrhosis using single-cell transcriptomics"

	myAUC	avg_diff	power	avg_logFC	pct.1	pct.2	p_val_adj	cluster	gene
LTB	0.817	1.068788258	0.634	1.068788258	0.983	0.948	NA	CD4+ T cell (1)	LTB
IL7R	0.811	0.910038327	0.622	0.910038327	0.958	0.567	NA	CD4+ T cell (1)	IL7R
AC092580.4	0.801	1.039432259	0.602	1.039432259	0.962	0.891	NA	CD4+ T cell (1)	AC092580.4
KLRB1	0.754	0.852052009	0.508	0.852052009	0.983	0.978	NA	CD4+ T cell (1)	KLRB1
RP11-138A9.2	0.718	0.536492323	0.436	0.536492323	0.728	0.396	NA	CD4+ T cell (1)	RP11-138A9.2
S100A4	0.717	0.565722784	0.434	0.565722784	0.996	0.98	NA	CD4+ T cell (1)	S100A4
LST1	0.701	0.546111078	0.402	0.546111078	0.798	0.56	NA	CD4+ T cell (1)	LST1
GPR183	0.923	0.885154044	0.846	0.885154044	0.998	0.364	NA	CD4+ T cell (2)	GPR183
CD40LG	0.884	0.693140826	0.768	0.693140826	0.984	0.334	NA	CD4+ T cell (2)	CD40LG
IL7R1	0.871	1.149371816	0.742	1.149371816	0.999	0.536	NA	CD4+ T cell (2)	IL7R
SOCS3	0.868	0.786993749	0.736	0.786993749	0.993	0.516	NA	CD4+ T cell (2)	SOCS3
RGCC	0.863	0.873494394	0.726	0.873494394	0.998	0.489	NA	CD4+ T cell (2)	RGCC
BIRC3	0.841	0.862715714	0.682	0.862715714	0.999	0.703	NA	CD4+ T cell (2)	BIRC3
SELL	0.827	0.494593899	0.654	0.494593899	0.847	0.248	NA	CD4+ T cell (2)	SELL
CCR6	0.815	0.327902648	0.63	0.327902648	0.808	0.166	NA	CD4+ T cell (2)	CCR6
TNFRSF4	0.807	0.376732078	0.614	0.376732078	0.777	0.218	NA	CD4+ T cell (2)	TNFRSF4
LTB1	0.794	0.899386401	0.588	0.899386401	0.999	0.942	NA	CD4+ T cell (2)	LTB
EEF1A1	0.793	0.455833953	0.586	0.455833953	1	0.999	NA	CD4+ T cell (2)	EEF1A1
CD27	0.772	0.307446729	0.544	0.307446729	0.982	0.596	NA	CD4+ T cell (2)	CD27
MYC	0.77	0.306540657	0.54	0.306540657	0.851	0.307	NA	CD4+ T cell (2)	MYC
LMNA	0.766	0.399973592	0.532	0.399973592	0.636	0.104	NA	CD4+ T cell (2)	LMNA
TNFAIP3	0.766	0.329981675	0.532	0.329981675	0.993	0.691	NA	CD4+ T cell (2)	TNFAIP3
KLF21	0.766	0.252636939	0.532	0.252636939	0.967	0.502	NA	CD4+ T cell (2)	KLF2
JUN	0.76	0.665639977	0.52	0.665639977	0.998	0.827	NA	CD4+ T cell (2)	JUN
TRAC	0.756	0.635999742	0.512	0.635999742	1	0.893	NA	CD4+ T cell (2)	TRAC
IGKC1	0.755	0.878533319	0.51	0.878533319	0.997	0.873	NA	CD4+ T cell (2)	IGKC
CXCR4	0.724	0.648140133	0.448	0.648140133	1	0.968	NA	CD4+ T cell (2)	CXCR4
CD8B	0.711	0.716045074	0.422	0.716045074	0.77	0.448	NA	CD4+ T cell (3)	CD8B
CCL51	0.709	0.503654539	0.418	0.503654539	0.996	0.989	NA	CD4+ T cell (3)	CCL5
CD8A	0.914	1.305752858	0.828	1.305752858	1	0.584	NA	CD8+ T cell (1)	CD8A
CD8B1	0.912	1.15687239	0.824	1.15687239	1	0.413	NA	CD8+ T cell (1)	CD8B
ZNF683	0.902	0.665558794	0.804	0.665558794	0.861	0.082	NA	CD8+ T cell (1)	ZNF683
LAG3	0.897	0.626149895	0.794	0.626149895	0.996	0.341	NA	CD8+ T cell (1)	LAG3
TRGC2	0.885	0.943413325	0.77	0.943413325	0.999	0.506	NA	CD8+ T cell (1)	TRGC2
GZMH2	0.87	1.102946877	0.74	1.102946877	1	0.646	NA	CD8+ T cell (1)	GZMH
CRTAM1	0.87	0.522316822	0.74	0.522316822	0.97	0.33	NA	CD8+ T cell (1)	CRTAM
RP11-291B21.2	0.869	0.499626297	0.738	0.499626297	0.775	0.071	NA	CD8+ T cell (1)	RP11-291B21.2
HLA-DQA1	0.823	0.343510604	0.646	0.343510604	0.924	0.388	NA	CD8+ T cell (1)	HLA-DQA1
HLA-DRB1	0.789	0.563717789	0.578	0.563717789	0.998	0.82	NA	CD8+ T cell (1)	HLA-DRB1
RGCC1	0.789	0.499425315	0.578	0.499425315	0.996	0.522	NA	CD8+ T cell (1)	RGCC
IFNG2	0.765	0.693623413	0.53	0.693623413	0.998	0.843	NA	CD8+ T cell (1)	IFNG
KLRG1	0.765	0.379759721	0.53	0.379759721	0.984	0.661	NA	CD8+ T cell (1)	KLRG1
LINC00152	0.754	0.263306876	0.508	0.263306876	0.997	0.735	NA	CD8+ T cell (1)	LINC00152
TNF	0.749	0.357468655	0.498	0.357468655	0.997	0.78	NA	CD8+ T cell (1)	TNF
TRAC1	0.746	0.734422609	0.492	0.734422609	1	0.899	NA	CD8+ T cell (1)	TRAC
CCL52	0.733	0.456226859	0.466	0.456226859	1	0.988	NA	CD8+ T cell (1)	CCL5
RGS11	0.72	0.606847557	0.44	0.606847557	1	0.796	NA	CD8+ T cell (1)	RGS1
HBA1	0.933	0.477014281	0.866	0.477014281	0.908	0.071	NA	CD8+ T cell (2)	HBA1
CCL20	0.927	1.110521906	0.854	1.110521906	0.93	0.13	NA	CD8+ T cell (2)	CCL20
NCR31	0.926	1.352107596	0.852	1.352107596	0.989	0.653	NA	CD8+ T cell (2)	NCR3
LST11	0.899	1.081461983	0.798	1.081461983	0.968	0.584	NA	CD8+ T cell (2)	LST1
CH17-373J23.1	0.882	0.805566578	0.764	0.805566578	0.924	0.354	NA	CD8+ T cell (2)	CH17-373J23.1
SLC4A10	0.876	0.586543329	0.752	0.586543329	0.892	0.146	NA	CD8+ T cell (2)	SLC4A10
CD40LG2	0.86	0.698106004	0.72	0.698106004	0.962	0.443	NA	CD8+ T cell (2)	CD40LG
KLRG11	0.851	0.839528129	0.702	0.839528129	0.978	0.697	NA	CD8+ T cell (2)	KLRG1
MT1X	0.849	0.36411511	0.698	0.36411511	0.951	0.65	NA	CD8+ T cell (2)	MT1X
EEF1A11	0.847	0.497824367	0.694	0.497824367	1	0.999	NA	CD8+ T cell (2)	EEF1A1
CD8A1	0.839	0.911234979	0.678	0.911234979	0.968	0.63	NA	CD8+ T cell (2)	CD8A
MAF	0.837	0.274098187	0.674	0.274098187	0.935	0.508	NA	CD8+ T cell (2)	MAF
AC092580.41	0.828	0.913714865	0.656	0.913714865	0.989	0.899	NA	CD8+ T cell (2)	AC092580.4
S100A9	0.819	0.406782711	0.638	0.406782711	0.924	0.572	NA	CD8+ T cell (2)	S100A9
KLRB13	0.817	0.648314744	0.634	0.648314744	1	0.978	NA	CD8+ T cell (2)	KLRB1
CD1602	0.816	0.75351864	0.632	0.75351864	0.973	0.602	NA	CD8+ T cell (2)	CD160
LAG31	0.81	0.378248391	0.62	0.378248391	0.93	0.415	NA	CD8+ T cell (2)	LAG3
EIF5A	0.792	0.692107044	0.584	0.692107044	0.968	0.89	NA	CD8+ T cell (2)	EIF5A
RGS2	0.787	0.475504905	0.574	0.475504905	0.946	0.715	NA	CD8+ T cell (2)	RGS2
Jun-02	0.785	0.932564225	0.57	0.932564225	0.951	0.857	NA	CD8+ T cell (2)	JUN
CCR61	0.78	0.261883668	0.56	0.261883668	0.886	0.271	NA	CD8+ T cell (2)	CCR6
TRGC21	0.778	0.328088751	0.556	0.328088751	0.968	0.561	NA	CD8+ T cell (2)	TRGC2
CD8B2	0.771	0.34773976	0.542	0.34773976	0.919	0.48	NA	CD8+ T cell (2)	CD8B
THUMPD3-AS1	0.764	0.380163358	0.528	0.380163358	0.93	0.797	NA	CD8+ T cell (2)	THUMPD3-AS1
LTB2	0.759	0.541355378	0.518	0.541355378	1	0.952	NA	CD8+ T cell (2)	LTB
IL7R2	0.757	0.608064029	0.514	0.608064029	0.984	0.613	NA	CD8+ T cell (2)	IL7R
TNF1	0.753	0.463897993	0.506	0.463897993	0.962	0.805	NA	CD8+ T cell (2)	TNF
HSPA1A	0.752	0.374227812	0.504	0.374227812	0.919	0.79	NA	CD8+ T cell (2)	HSPA1A
HOPX1	0.743	0.322788054	0.486	0.322788054	0.973	0.791	NA	CD8+ T cell (2)	HOPX
S100A41	0.723	0.34724212	0.446	0.34724212	1	0.982	NA	CD8+ T cell (2)	S100A4
STMN12	0.978	2.322067276	0.956	2.322067276	1	0.571	NA	Cycling T cell	STMN1
KIAA0101	0.975	1.759634422	0.95	1.759634422	0.982	0.056	NA	Cycling T cell	KIAA0101
UBE2C	0.965	1.676435852	0.93	1.676435852	0.945	0.024	NA	Cycling T cell	UBE2C
TYMS	0.946	1.701348289	0.892	1.701348289	0.909	0.031	NA	Cycling T cell	TYMS
HMGB2	0.939	1.953512569	0.878	1.953512569	0.982	0.857	NA	Cycling T cell	HMGB2
MT1E1	0.931	0.843594645	0.862	0.843594645	0.982	0.268	NA	Cycling T cell	MT1E
TUBA1B1	0.927	1.699756856	0.854	1.699756856	1	0.918	NA	Cycling T cell	TUBA1B
UBE2S	0.913	1.447518451	0.826	1.447518451	0.927	0.407	NA	Cycling T cell	UBE2S
CKS2	0.904	1.241497614	0.808	1.241497614	0.982	0.705	NA	Cycling T cell	CKS2
HBA11	0.902	1.174225967	0.804	1.174225967	0.855	0.087	NA	Cycling T cell	HBA1
HIST1H4C	0.901	1.900671802	0.802	1.900671802	0.964	0.881	NA	Cycling T cell	HIST1H4C
PTTG1	0.896	1.329012065	0.792	1.329012065	0.909	0.422	NA	Cycling T cell	PTTG1
TUBB1	0.891	1.551687887	0.782	1.551687887	1	0.902	NA	Cycling T cell	TUBB
STARD7	0.881	0.558518631	0.762	0.558518631	0.945	0.388	NA	Cycling T cell	STARD7
TXN2	0.868	0.839045425	0.736	0.839045425	0.927	0.596	NA	Cycling T cell	TXN2
MIR4435-2HG	0.866	0.762768579	0.732	0.762768579	0.909	0.381	NA	Cycling T cell	MIR4435-2HG
LINC001521	0.848	0.849747767	0.696	0.849747767	0.982	0.768	NA	Cycling T cell	LINC00152
NAA50	0.845	0.314758376	0.69	0.314758376	0.891	0.366	NA	Cycling T cell	NAA50
MYC2	0.843	0.441043827	0.686	0.441043827	0.891	0.405	NA	Cycling T cell	MYC
NUDT4	0.841	0.335747143	0.682	0.335747143	0.909	0.478	NA	Cycling T cell	NUDT4
HLA-DQA11	0.838	0.310386121	0.676	0.310386121	0.909	0.455	NA	Cycling T cell	HLA-DQA1
TBL1XR1	0.829	0.303234311	0.658	0.303234311	0.873	0.388	NA	Cycling T cell	TBL1XR1
TIPIN	0.822	0.377712708	0.644	0.377712708	0.927	0.573	NA	Cycling T cell	TIPIN
SEC22B	0.82	0.370283239	0.64	0.370283239	0.873	0.417	NA	Cycling T cell	SEC22B
MT2A	0.818	0.816976262	0.636	0.816976262	1	0.957	NA	Cycling T cell	MT2A
CD8B3	0.811	0.552793432	0.622	0.552793432	0.964	0.487	NA	Cycling T cell	CD8B
DCK	0.803	0.307768473	0.606	0.307768473	0.927	0.587	NA	Cycling T cell	DCK
APOBEC3C	0.795	0.550901972	0.59	0.550901972	0.945	0.785	NA	Cycling T cell	APOBEC3C
ACTB	0.784	0.6570217	0.568	0.6570217	1	0.999	NA	Cycling T cell	ACTB
HLA-DRB11	0.781	0.546510331	0.562	0.546510331	1	0.842	NA	Cycling T cell	HLA-DRB1
EIF5A1	0.766	0.797319082	0.532	0.797319082	0.945	0.892	NA	Cycling T cell	EIF5A
CD8A2	0.763	0.475240657	0.526	0.475240657	0.964	0.636	NA	Cycling T cell	CD8A
CRIP1	0.751	0.428357459	0.502	0.428357459	1	0.825	NA	Cycling T cell	CRIP1
MT1X1	0.747	0.258276032	0.494	0.258276032	0.964	0.655	NA	Cycling T cell	MT1X
CAPZA1	0.724	0.394430233	0.448	0.394430233	0.945	0.934	NA	Cycling T cell	CAPZA1
CD271	0.72	0.411286177	0.44	0.411286177	0.982	0.666	NA	Cycling T cell	CD27
HNRNPH1	0.719	0.341344347	0.438	0.341344347	0.982	0.94	NA	Cycling T cell	HNRNPH1
CXCL13	0.716	1.859930961	0.432	1.859930961	0.455	0.018	NA	Cycling T cell	CXCL13
RGCC2	0.702	0.277038614	0.404	0.277038614	0.909	0.582	NA	Cycling T cell	RGCC
XCL12	0.896	1.677333163	0.792	1.677333163	0.99	0.795	NA	NK cell (1)	XCL1
IL2RB2	0.886	1.433745017	0.772	1.433745017	0.956	0.709	NA	NK cell (1)	IL2RB
FCER1G2	0.861	1.258550251	0.722	1.258550251	0.983	0.768	NA	NK cell (1)	FCER1G
IRF81	0.857	1.206484995	0.714	1.206484995	0.91	0.306	NA	NK cell (1)	IRF8
CCL32	0.856	1.38860508	0.712	1.38860508	0.995	0.965	NA	NK cell (1)	CCL3
TYROBP3	0.856	1.231830223	0.712	1.231830223	0.985	0.837	NA	NK cell (1)	TYROBP
CMC12	0.854	1.333324816	0.708	1.333324816	0.966	0.887	NA	NK cell (1)	CMC1
KLRF13	0.827	1.044136034	0.654	1.044136034	0.941	0.493	NA	NK cell (1)	KLRF1
CCL3L31	0.824	1.225464814	0.648	1.225464814	0.941	0.767	NA	NK cell (1)	CCL3L3
XCL23	0.822	0.986023277	0.644	0.986023277	0.958	0.695	NA	NK cell (1)	XCL2
GSTP12	0.814	0.914567682	0.628	0.914567682	0.966	0.917	NA	NK cell (1)	GSTP1
CD73	0.805	0.918782549	0.61	0.918782549	0.975	0.947	NA	NK cell (1)	CD7
KLRD12	0.802	1.033632228	0.604	1.033632228	0.943	0.763	NA	NK cell (1)	KLRD1
CCL4L22	0.786	1.093402904	0.572	1.093402904	0.985	0.965	NA	NK cell (1)	CCL4L2
INTS6	0.785	0.946297564	0.57	0.946297564	0.943	0.959	NA	NK cell (1)	INTS6
GADD45B1	0.779	0.886313308	0.558	0.886313308	0.968	0.966	NA	NK cell (1)	GADD45B
KLRC14	0.775	0.920114707	0.55	0.920114707	0.883	0.425	NA	NK cell (1)	KLRC1
CCL41	0.775	0.826240983	0.55	0.826240983	0.995	0.991	NA	NK cell (1)	CCL4
TOX2	0.773	0.869999572	0.546	0.869999572	0.748	0.212	NA	NK cell (1)	TOX2
C1orf562	0.755	0.876184825	0.51	0.876184825	0.925	0.797	NA	NK cell (1)	C1orf56
TRDC4	0.745	0.519294322	0.49	0.519294322	0.916	0.439	NA	NK cell (1)	TRDC
AC069363.11	0.744	0.968647723	0.488	0.968647723	0.669	0.245	NA	NK cell (1)	AC069363.1
CD1604	0.724	0.505181912	0.448	0.505181912	0.911	0.575	NA	NK cell (1)	CD160
HNRNPH11	0.719	0.765191496	0.438	0.765191496	0.929	0.941	NA	NK cell (1)	HNRNPH1
CD632	0.714	0.670290962	0.428	0.670290962	0.915	0.898	NA	NK cell (1)	CD63
DNMT3A	0.705	0.643057949	0.41	0.643057949	0.777	0.584	NA	NK cell (1)	DNMT3A
CEBPD3	0.702	0.594752369	0.404	0.594752369	0.872	0.61	NA	NK cell (1)	CEBPD
TOX21	0.923	0.628620693	0.846	0.628620693	0.976	0.163	NA	NK cell (2)	TOX2
CD1605	0.909	1.508760814	0.818	1.508760814	0.99	0.554	NA	NK cell (2)	CD160
KLRC15	0.9	1.016390801	0.8	1.016390801	0.991	0.397	NA	NK cell (2)	KLRC1
SPRY1	0.896	0.53214234	0.792	0.53214234	0.975	0.269	NA	NK cell (2)	SPRY1
CEBPD4	0.894	1.138440974	0.788	1.138440974	0.991	0.586	NA	NK cell (2)	CEBPD
TXK2	0.894	0.701934483	0.788	0.701934483	0.991	0.367	NA	NK cell (2)	TXK
IRF82	0.89	0.621225259	0.78	0.621225259	0.988	0.279	NA	NK cell (2)	IRF8
XCL24	0.885	1.478515145	0.77	1.478515145	0.994	0.683	NA	NK cell (2)	XCL2
TRDC5	0.881	1.234564139	0.762	1.234564139	0.994	0.415	NA	NK cell (2)	TRDC
DUSP62	0.877	0.473289332	0.754	0.473289332	0.964	0.397	NA	NK cell (2)	DUSP6
MATK3	0.874	1.068730231	0.748	1.068730231	0.987	0.712	NA	NK cell (2)	MATK
IL2RB3	0.87	1.132749038	0.74	1.132749038	0.998	0.697	NA	NK cell (2)	IL2RB
EOMES1	0.869	0.735663204	0.738	0.735663204	0.99	0.507	NA	NK cell (2)	EOMES
ICAM1	0.865	0.408772101	0.73	0.408772101	0.955	0.329	NA	NK cell (2)	ICAM1
TYROBP4	0.861	0.984479123	0.722	0.984479123	1	0.831	NA	NK cell (2)	TYROBP
XCL13	0.856	1.12479313	0.712	1.12479313	0.998	0.789	NA	NK cell (2)	XCL1
FCER1G3	0.855	0.996885508	0.71	0.996885508	0.996	0.76	NA	NK cell (2)	FCER1G
STARD3NL1	0.853	0.414007101	0.706	0.414007101	0.979	0.401	NA	NK cell (2)	STARD3NL
GFOD1	0.852	0.389159952	0.704	0.389159952	0.937	0.262	NA	NK cell (2)	GFOD1
CCL33	0.851	1.284531475	0.702	1.284531475	1	0.963	NA	NK cell (2)	CCL3
AREG2	0.851	0.796839017	0.702	0.796839017	0.984	0.528	NA	NK cell (2)	AREG
CLIC34	0.848	0.757087428	0.696	0.757087428	0.996	0.463	NA	NK cell (2)	CLIC3
GSTP13	0.842	0.992364395	0.684	0.992364395	0.996	0.911	NA	NK cell (2)	GSTP1
KLRF14	0.84	0.999325404	0.68	0.999325404	0.994	0.474	NA	NK cell (2)	KLRF1
CMC13	0.839	0.95515202	0.678	0.95515202	0.997	0.881	NA	NK cell (2)	CMC1
TIGIT1	0.834	0.560749927	0.668	0.560749927	0.991	0.604	NA	NK cell (2)	TIGIT
CCL3L32	0.833	1.162283071	0.666	1.162283071	0.991	0.755	NA	NK cell (2)	CCL3L3
CD74	0.829	0.764530517	0.658	0.764530517	0.996	0.943	NA	NK cell (2)	CD7
MAFF	0.823	0.325088832	0.646	0.325088832	0.956	0.409	NA	NK cell (2)	MAFF
MAP3K82	0.821	0.451260283	0.642	0.451260283	0.992	0.571	NA	NK cell (2)	MAP3K8
CD633	0.812	0.837525263	0.624	0.837525263	0.998	0.885	NA	NK cell (2)	CD63
DHRS3	0.806	0.292226747	0.612	0.292226747	0.929	0.415	NA	NK cell (2)	DHRS3
CD2472	0.802	0.79376677	0.604	0.79376677	0.992	0.853	NA	NK cell (2)	CD247
PLAC82	0.802	0.703604185	0.604	0.703604185	0.994	0.798	NA	NK cell (2)	PLAC8
TMEM21	0.787	0.311310178	0.574	0.311310178	0.977	0.579	NA	NK cell (2)	TMEM2
NR4A21	0.784	0.800300396	0.568	0.800300396	0.992	0.907	NA	NK cell (2)	NR4A2
KLRD13	0.766	0.60557549	0.532	0.60557549	0.998	0.75	NA	NK cell (2)	KLRD1
NKG72	0.764	0.56046921	0.528	0.56046921	1	0.984	NA	NK cell (2)	NKG7
PIK3R11	0.762	0.324727889	0.524	0.324727889	0.982	0.739	NA	NK cell (2)	PIK3R1
PRF12	0.754	0.415676927	0.508	0.415676927	0.999	0.853	NA	NK cell (2)	PRF1
GADD45B2	0.75	0.771722504	0.5	0.771722504	0.998	0.961	NA	NK cell (2)	GADD45B
CCL42	0.747	0.665396042	0.494	0.665396042	1	0.99	NA	NK cell (2)	CCL4
IFNG3	0.741	0.479574212	0.482	0.479574212	0.987	0.845	NA	NK cell (2)	IFNG
PYHIN11	0.732	0.419290956	0.464	0.419290956	0.991	0.828	NA	NK cell (2)	PYHIN1
CCL4L23	0.726	0.689559421	0.452	0.689559421	0.998	0.963	NA	NK cell (2)	CCL4L2
FOS2	0.721	0.679073352	0.442	0.679073352	0.989	0.935	NA	NK cell (2)	FOS
GNLY	0.99	3.048225456	0.98	3.048225456	1	0.788	NA	cNK cell	GNLY
GZMB3	0.981	2.630541985	0.962	2.630541985	0.994	0.486	NA	cNK cell	GZMB
FGFBP21	0.979	2.557888147	0.958	2.557888147	0.98	0.174	NA	cNK cell	FGFBP2
FCGR3A	0.966	2.154508688	0.932	2.154508688	0.967	0.234	NA	cNK cell	FCGR3A
SPON23	0.961	2.027128345	0.922	2.027128345	0.979	0.395	NA	cNK cell	SPON2
PRF13	0.919	1.583092955	0.838	1.583092955	0.987	0.857	NA	cNK cell	PRF1
HOPX2	0.917	1.591682083	0.834	1.591682083	0.98	0.77	NA	cNK cell	HOPX
CLIC35	0.907	1.463640927	0.814	1.463640927	0.974	0.475	NA	cNK cell	CLIC3
CEP78	0.906	0.814897441	0.812	0.814897441	0.93	0.262	NA	cNK cell	CEP78
NKG73	0.893	1.010177286	0.786	1.010177286	1	0.985	NA	cNK cell	NKG7
ZEB21	0.879	0.795388673	0.758	0.795388673	0.948	0.401	NA	cNK cell	ZEB2
PLAC83	0.874	1.283170842	0.748	1.283170842	0.975	0.803	NA	cNK cell	PLAC8
KLF24	0.864	0.961483688	0.728	0.961483688	0.967	0.538	NA	cNK cell	KLF2
MYOM2	0.846	0.882651934	0.692	0.882651934	0.71	0.032	NA	cNK cell	MYOM2
CD2473	0.843	1.03069988	0.686	1.03069988	0.985	0.857	NA	cNK cell	CD247
KLRF15	0.838	1.005447798	0.676	1.005447798	0.983	0.483	NA	cNK cell	KLRF1
PYHIN12	0.828	1.000622556	0.656	1.000622556	0.967	0.833	NA	cNK cell	PYHIN1
FCER1G4	0.813	0.885861504	0.626	0.885861504	0.991	0.765	NA	cNK cell	FCER1G
TRDC6	0.811	0.816272606	0.622	0.816272606	0.962	0.428	NA	cNK cell	TRDC
KLRD14	0.809	0.870919137	0.618	0.870919137	0.99	0.755	NA	cNK cell	KLRD1
LAIR2	0.8	0.628581169	0.6	0.628581169	0.638	0.044	NA	cNK cell	LAIR2
TYROBP5	0.795	0.779046694	0.59	0.779046694	0.985	0.835	NA	cNK cell	TYROBP
NCR32	0.789	0.393047589	0.578	0.393047589	0.949	0.623	NA	cNK cell	NCR3
GZMH4	0.774	0.572985521	0.548	0.572985521	0.974	0.655	NA	cNK cell	GZMH
LPCAT11	0.773	0.279582913	0.546	0.279582913	0.754	0.257	NA	cNK cell	LPCAT1
TXK3	0.772	0.370176902	0.544	0.370176902	0.918	0.387	NA	cNK cell	TXK
TRGC12	0.77	0.416233708	0.54	0.416233708	0.889	0.508	NA	cNK cell	TRGC1
GFOD11	0.77	0.305085593	0.54	0.305085593	0.817	0.289	NA	cNK cell	GFOD1
ITGB21	0.768	0.767593716	0.536	0.767593716	0.979	0.938	NA	cNK cell	ITGB2
SELL2	0.762	0.439926861	0.524	0.439926861	0.789	0.303	NA	cNK cell	SELL
STARD3NL2	0.754	0.283755541	0.508	0.283755541	0.906	0.42	NA	cNK cell	STARD3NL
MATK4	0.743	0.487460976	0.486	0.487460976	0.964	0.719	NA	cNK cell	MATK
KIR2DL3	0.731	0.554269211	0.462	0.554269211	0.502	0.042	NA	cNK cell	KIR2DL3
LGALS11	0.728	0.571094192	0.456	0.571094192	0.968	0.823	NA	cNK cell	LGALS1
CDC42SE11	0.721	0.407693561	0.442	0.407693561	0.974	0.868	NA	cNK cell	CDC42SE1
LINC008611	0.717	0.314353741	0.434	0.314353741	0.924	0.738	NA	cNK cell	LINC00861
CD634	0.705	0.44534953	0.41	0.44534953	0.971	0.891	NA	cNK cell	CD63
TYMS1	0.994	1.993369816	0.988	1.993369816	1	0.031	NA	Cycling NK cell	TYMS
UBE2C1	0.993	1.780010503	0.986	1.780010503	1	0.023	NA	Cycling NK cell	UBE2C
STMN13	0.987	2.386515359	0.974	2.386515359	1	0.571	NA	Cycling NK cell	STMN1
KIAA01011	0.98	1.559510091	0.96	1.559510091	1	0.056	NA	Cycling NK cell	KIAA0101
HMGB21	0.963	1.948377166	0.926	1.948377166	1	0.857	NA	Cycling NK cell	HMGB2
TUBA1B3	0.953	1.899386504	0.906	1.899386504	1	0.918	NA	Cycling NK cell	TUBA1B
PTTG11	0.935	1.170267636	0.87	1.170267636	1	0.421	NA	Cycling NK cell	PTTG1
UBE2S1	0.93	0.952302323	0.86	0.952302323	1	0.407	NA	Cycling NK cell	UBE2S
TUBB2	0.929	1.645683408	0.858	1.645683408	1	0.902	NA	Cycling NK cell	TUBB
HIST1H4C1	0.908	2.188897974	0.816	2.188897974	1	0.88	NA	Cycling NK cell	HIST1H4C
TOX22	0.906	0.459307984	0.812	0.459307984	1	0.265	NA	Cycling NK cell	TOX2
H1FX	0.904	1.074547056	0.808	1.074547056	1	0.669	NA	Cycling NK cell	H1FX
TRIM13	0.904	0.330176461	0.808	0.330176461	1	0.416	NA	Cycling NK cell	TRIM13
CEP781	0.893	0.265696762	0.786	0.265696762	1	0.336	NA	Cycling NK cell	CEP78
TGFBR2	0.891	0.297153126	0.782	0.297153126	1	0.46	NA	Cycling NK cell	TGFBR2
CKS21	0.881	0.865762447	0.762	0.865762447	1	0.705	NA	Cycling NK cell	CKS2
ACTB1	0.88	0.719108528	0.76	0.719108528	1	0.999	NA	Cycling NK cell	ACTB
DHRS31	0.873	0.261225929	0.746	0.261225929	1	0.479	NA	Cycling NK cell	DHRS3
HNRNPA1L2	0.869	0.32876966	0.738	0.32876966	1	0.546	NA	Cycling NK cell	HNRNPA1L2
TXN21	0.868	0.538038566	0.736	0.538038566	1	0.596	NA	Cycling NK cell	TXN2
FAM53C	0.862	0.252158565	0.724	0.252158565	1	0.538	NA	Cycling NK cell	FAM53C
GSTP14	0.858	0.936115002	0.716	0.936115002	1	0.921	NA	Cycling NK cell	GSTP1
DCK1	0.857	0.297921856	0.714	0.297921856	1	0.587	NA	Cycling NK cell	DCK
EOMES2	0.853	0.629370419	0.706	0.629370419	1	0.568	NA	Cycling NK cell	EOMES
TXK4	0.853	0.447158673	0.706	0.447158673	1	0.445	NA	Cycling NK cell	TXK
TIGIT2	0.842	0.583121595	0.684	0.583121595	1	0.653	NA	Cycling NK cell	TIGIT
KLRC16	0.838	0.615138619	0.676	0.615138619	1	0.472	NA	Cycling NK cell	KLRC1
MAP3K83	0.826	0.376954846	0.652	0.376954846	1	0.623	NA	Cycling NK cell	MAP3K8
TRDC7	0.808	0.712017521	0.616	0.712017521	1	0.487	NA	Cycling NK cell	TRDC
EIF5A2	0.806	0.766724629	0.612	0.766724629	1	0.891	NA	Cycling NK cell	EIF5A
PMAIP1	0.797	0.266724482	0.594	0.266724482	1	0.76	NA	Cycling NK cell	PMAIP1
CD1606	0.778	0.431688285	0.556	0.431688285	1	0.609	NA	Cycling NK cell	CD160
WSB1	0.773	0.333013195	0.546	0.333013195	1	0.845	NA	Cycling NK cell	WSB1
IL2RB4	0.772	0.429123236	0.544	0.429123236	1	0.734	NA	Cycling NK cell	IL2RB
CEBPD5	0.757	0.252757414	0.514	0.252757414	1	0.636	NA	Cycling NK cell	CEBPD
HLA-DRB12	0.752	0.321660374	0.504	0.321660374	1	0.842	NA	Cycling NK cell	HLA-DRB1
MATK5	0.749	0.404382191	0.498	0.404382191	1	0.746	NA	Cycling NK cell	MATK
XCL25	0.747	0.323480909	0.494	0.323480909	1	0.722	NA	Cycling NK cell	XCL2
CAPZA11	0.743	0.337469413	0.486	0.337469413	1	0.933	NA	Cycling NK cell	CAPZA1
TYROBP6	0.74	0.425648914	0.48	0.425648914	1	0.852	NA	Cycling NK cell	TYROBP
FCER1G5	0.737	0.345865272	0.474	0.345865272	1	0.79	NA	Cycling NK cell	FCER1G
PLAC84	0.73	0.308941714	0.46	0.308941714	1	0.822	NA	Cycling NK cell	PLAC8
KLRF16	0.723	0.265670608	0.446	0.265670608	1	0.539	NA	Cycling NK cell	KLRF1
CD635	0.713	0.330236815	0.426	0.330236815	1	0.899	NA	Cycling NK cell	CD63
TYMS2	0.992	1.991523274	0.984	1.991523274	1	0.034	NA	Cycling cNK cell	TYMS
STMN14	0.989	2.733415158	0.978	2.733415158	1	0.572	NA	Cycling cNK cell	STMN1
KIAA01012	0.987	2.055893265	0.974	2.055893265	1	0.059	NA	Cycling cNK cell	KIAA0101
HMGB22	0.969	2.087652683	0.938	2.087652683	1	0.857	NA	Cycling cNK cell	HMGB2
TUBB3	0.95	1.853931464	0.9	1.853931464	1	0.902	NA	Cycling cNK cell	TUBB
HIST1H4C2	0.945	2.359617417	0.89	2.359617417	1	0.881	NA	Cycling cNK cell	HIST1H4C
UBE2C2	0.94	1.650619012	0.88	1.650619012	0.9	0.027	NA	Cycling cNK cell	UBE2C
TUBA1B4	0.932	1.882201878	0.864	1.882201878	1	0.918	NA	Cycling cNK cell	TUBA1B
ZC3H4	0.926	0.372840316	0.852	0.372840316	0.933	0.142	NA	Cycling cNK cell	ZC3H4
FGFBP22	0.903	1.105598591	0.806	1.105598591	1	0.266	NA	Cycling cNK cell	FGFBP2
GZMB4	0.895	1.107308099	0.79	1.107308099	1	0.544	NA	Cycling cNK cell	GZMB
KIR2DL31	0.895	0.39610224	0.79	0.39610224	0.867	0.093	NA	Cycling cNK cell	KIR2DL3
CEP782	0.891	0.650511813	0.782	0.650511813	0.967	0.338	NA	Cycling cNK cell	CEP78
PTTG12	0.879	1.169220652	0.758	1.169220652	0.9	0.423	NA	Cycling cNK cell	PTTG1
OGT	0.879	0.490518389	0.758	0.490518389	0.933	0.342	NA	Cycling cNK cell	OGT
GNLY1	0.874	1.071108362	0.748	1.071108362	1	0.812	NA	Cycling cNK cell	GNLY
FCGR3A1	0.873	1.075690085	0.746	1.075690085	0.933	0.318	NA	Cycling cNK cell	FCGR3A
SELL3	0.873	0.841926731	0.746	0.841926731	0.9	0.358	NA	Cycling cNK cell	SELL
UBE2S2	0.873	0.692000722	0.746	0.692000722	0.933	0.409	NA	Cycling cNK cell	UBE2S
TRGC13	0.872	0.663654453	0.744	0.663654453	1	0.551	NA	Cycling cNK cell	TRGC1
LAIR21	0.872	0.636385819	0.744	0.636385819	0.833	0.111	NA	Cycling cNK cell	LAIR2
BROX	0.872	0.267033718	0.744	0.267033718	0.967	0.379	NA	Cycling cNK cell	BROX
B4GALT1	0.867	0.375181317	0.734	0.375181317	0.967	0.357	NA	Cycling cNK cell	B4GALT1
CKS22	0.86	1.234773358	0.72	1.234773358	0.933	0.706	NA	Cycling cNK cell	CKS2
STARD3NL3	0.86	0.561491394	0.72	0.561491394	0.967	0.476	NA	Cycling cNK cell	STARD3NL
TRIM131	0.86	0.46199609	0.72	0.46199609	0.967	0.418	NA	Cycling cNK cell	TRIM13
MIR4435-2HG1	0.859	0.274257049	0.718	0.274257049	0.967	0.383	NA	Cycling cNK cell	MIR4435-2HG
SLC20A1	0.849	0.449979615	0.698	0.449979615	0.9	0.38	NA	Cycling cNK cell	SLC20A1
NCR33	0.844	0.705646726	0.688	0.705646726	0.967	0.66	NA	Cycling cNK cell	NCR3
CRIP12	0.843	0.800683565	0.686	0.800683565	1	0.826	NA	Cycling cNK cell	CRIP1
SMARCA2	0.84	0.285339364	0.68	0.285339364	0.933	0.507	NA	Cycling cNK cell	SMARCA2
SPON25	0.839	0.812770753	0.678	0.812770753	0.933	0.462	NA	Cycling cNK cell	SPON2
ARRDC3	0.832	0.345346422	0.664	0.345346422	0.933	0.501	NA	Cycling cNK cell	ARRDC3
KLF25	0.822	0.679529986	0.644	0.679529986	0.933	0.587	NA	Cycling cNK cell	KLF2
IFI6	0.797	0.352972469	0.594	0.352972469	0.967	0.561	NA	Cycling cNK cell	IFI6
GZMH5	0.784	0.483341373	0.568	0.483341373	1	0.691	NA	Cycling cNK cell	GZMH
PRF14	0.774	0.486172654	0.548	0.486172654	1	0.871	NA	Cycling cNK cell	PRF1
MT2A2	0.768	0.358891836	0.536	0.358891836	1	0.957	NA	Cycling cNK cell	MT2A
HOPX3	0.759	0.605284935	0.518	0.605284935	0.933	0.795	NA	Cycling cNK cell	HOPX
DCK2	0.759	0.270574142	0.518	0.270574142	0.867	0.589	NA	Cycling cNK cell	DCK
H1FX1	0.758	0.381150328	0.516	0.381150328	0.933	0.671	NA	Cycling cNK cell	H1FX
CDC42SE12	0.756	0.257733032	0.512	0.257733032	1	0.88	NA	Cycling cNK cell	CDC42SE1
TRDC8	0.734	0.387274654	0.468	0.387274654	0.933	0.489	NA	Cycling cNK cell	TRDC
LGALS12	0.727	0.774458744	0.454	0.774458744	0.933	0.84	NA	Cycling cNK cell	LGALS1
EIF5A3	0.727	0.554558993	0.454	0.554558993	0.933	0.892	NA	Cycling cNK cell	EIF5A
LINC001522	0.726	0.250745379	0.452	0.250745379	0.9	0.769	NA	Cycling cNK cell	LINC00152
CD2474	0.723	0.293474844	0.446	0.293474844	1	0.871	NA	Cycling cNK cell	CD247
PYHIN13	0.712	0.312234058	0.424	0.312234058	1	0.849	NA	Cycling cNK cell	PYHIN1
NKG74	0.709	0.413563095	0.418	0.413563095	1	0.986	NA	Cycling cNK cell	NKG7
PLAC85	0.706	0.339025457	0.412	0.339025457	0.933	0.823	NA	Cycling cNK cell	PLAC8
KLRF17	0.706	0.255940784	0.412	0.255940784	0.933	0.541	NA	Cycling cNK cell	KLRF1
