## Supplementary Table 6 for "Resolving the fibrotic niche of human liver cirrhosis using single-cell transcriptomics"

	myAUC	avg_diff	power	avg_logFC	pct.1	pct.2	p_val_adj	cluster	gene
RPS14	0.866	0.653621194	0.732	0.653621194	1	0.994	NA	B cell (1)	RPS14
RPL27A	0.84	0.646058558	0.68	0.646058558	1	0.993	NA	B cell (1)	RPL27A
RPS20	0.83	0.717522689	0.66	0.717522689	0.991	0.981	NA	B cell (1)	RPS20
RPLP2	0.829	0.668133896	0.658	0.668133896	1	0.995	NA	B cell (1)	RPLP2
RPS25	0.826	0.66004531	0.652	0.66004531	1	0.986	NA	B cell (1)	RPS25
TMSB4X	0.822	0.717121715	0.644	0.717121715	1	0.996	NA	B cell (1)	TMSB4X
RPL14	0.822	0.654200494	0.644	0.654200494	0.988	0.965	NA	B cell (1)	RPL14
RPS18	0.814	0.603013748	0.628	0.603013748	1	0.996	NA	B cell (1)	RPS18
RPS3	0.81	0.61190402	0.62	0.61190402	1	0.99	NA	B cell (1)	RPS3
B2M	0.806	0.399677371	0.612	0.399677371	1	0.999	NA	B cell (1)	B2M
RPL13A	0.803	0.597924448	0.606	0.597924448	1	0.998	NA	B cell (1)	RPL13A
RPS15A	0.796	0.547376004	0.592	0.547376004	1	0.995	NA	B cell (1)	RPS15A
EEF1A1	0.795	0.591613335	0.59	0.591613335	1	0.999	NA	B cell (1)	EEF1A1
RPLP1	0.793	0.489127547	0.586	0.489127547	1	0.998	NA	B cell (1)	RPLP1
RPL30	0.791	0.628395509	0.582	0.628395509	1	0.985	NA	B cell (1)	RPL30
RPL31	0.79	0.609331187	0.58	0.609331187	0.998	0.985	NA	B cell (1)	RPL31
RPL11	0.788	0.578814853	0.576	0.578814853	1	0.996	NA	B cell (1)	RPL11
RPL23A	0.788	0.566162746	0.576	0.566162746	0.998	0.992	NA	B cell (1)	RPL23A
RPL9	0.785	0.588143055	0.57	0.588143055	0.997	0.985	NA	B cell (1)	RPL9
RPL36	0.784	0.566858872	0.568	0.566858872	0.999	0.986	NA	B cell (1)	RPL36
RPS28	0.782	0.531436706	0.564	0.531436706	1	0.992	NA	B cell (1)	RPS28
RPS8	0.781	0.556620284	0.562	0.556620284	1	0.993	NA	B cell (1)	RPS8
RPS27A	0.778	0.557963143	0.556	0.557963143	1	0.995	NA	B cell (1)	RPS27A
RPL19	0.778	0.557815807	0.556	0.557815807	1	0.992	NA	B cell (1)	RPL19
RPS7	0.776	0.543790459	0.552	0.543790459	0.998	0.984	NA	B cell (1)	RPS7
RPL23	0.774	0.595416112	0.548	0.595416112	0.99	0.958	NA	B cell (1)	RPL23
RPL32	0.774	0.55867141	0.548	0.55867141	1	0.992	NA	B cell (1)	RPL32
RPS12	0.773	0.570909036	0.546	0.570909036	1	0.995	NA	B cell (1)	RPS12
RPS15	0.773	0.500745795	0.546	0.500745795	0.998	0.994	NA	B cell (1)	RPS15
RPL3	0.772	0.454824487	0.544	0.454824487	0.998	0.997	NA	B cell (1)	RPL3
TOMM7	0.77	0.652153857	0.54	0.652153857	0.935	0.895	NA	B cell (1)	TOMM7
RPL38	0.77	0.586782483	0.54	0.586782483	0.994	0.978	NA	B cell (1)	RPL38
HLA-A	0.769	0.565595082	0.538	0.565595082	0.972	0.951	NA	B cell (1)	HLA-A
RPS6	0.767	0.518054282	0.534	0.518054282	1	0.994	NA	B cell (1)	RPS6
RPS2	0.764	0.53582131	0.528	0.53582131	1	0.992	NA	B cell (1)	RPS2
RPS11	0.763	0.51346269	0.526	0.51346269	0.996	0.988	NA	B cell (1)	RPS11
UBA52	0.759	0.510559756	0.518	0.510559756	0.99	0.973	NA	B cell (1)	UBA52
RPS16	0.759	0.500144449	0.518	0.500144449	0.998	0.989	NA	B cell (1)	RPS16
RPS21	0.758	0.551369635	0.516	0.551369635	0.998	0.978	NA	B cell (1)	RPS21
RPL35A	0.757	0.493520376	0.514	0.493520376	0.995	0.983	NA	B cell (1)	RPL35A
MT-CO3	0.756	0.472860477	0.512	0.472860477	0.996	0.993	NA	B cell (1)	MT-CO3
RPL21	0.755	0.522583492	0.51	0.522583492	1	0.995	NA	B cell (1)	RPL21
RPS23	0.752	0.533202236	0.504	0.533202236	1	0.991	NA	B cell (1)	RPS23
RPL27	0.751	0.524672504	0.502	0.524672504	0.99	0.973	NA	B cell (1)	RPL27
RPS3A	0.75	0.51488526	0.5	0.51488526	1	0.993	NA	B cell (1)	RPS3A
RPL28	0.749	0.5107456	0.498	0.5107456	0.999	0.989	NA	B cell (1)	RPL28
HLA-B	0.747	0.413479498	0.494	0.413479498	0.99	0.99	NA	B cell (1)	HLA-B
RPS10	0.745	0.523797076	0.49	0.523797076	0.982	0.952	NA	B cell (1)	RPS10
RPL4	0.745	0.49924141	0.49	0.49924141	0.971	0.966	NA	B cell (1)	RPL4
RPL7	0.745	0.462546434	0.49	0.462546434	0.996	0.993	NA	B cell (1)	RPL7
FTH1	0.745	0.453937575	0.49	0.453937575	0.99	0.989	NA	B cell (1)	FTH1
EEF1B2	0.744	0.519682987	0.488	0.519682987	0.963	0.932	NA	B cell (1)	EEF1B2
RPL39	0.743	0.51861564	0.486	0.51861564	1	0.992	NA	B cell (1)	RPL39
ACTB	0.742	0.552784813	0.484	0.552784813	0.985	0.97	NA	B cell (1)	ACTB
RPL37	0.742	0.497473511	0.484	0.497473511	0.998	0.988	NA	B cell (1)	RPL37
RPL13	0.74	0.474317992	0.48	0.474317992	1	0.998	NA	B cell (1)	RPL13
HLA-DRA	0.738	0.611767145	0.476	0.611767145	0.996	0.906	NA	B cell (1)	HLA-DRA
RPL26	0.737	0.477727848	0.474	0.477727848	0.998	0.988	NA	B cell (1)	RPL26
RPL5	0.737	0.465739465	0.474	0.465739465	0.982	0.969	NA	B cell (1)	RPL5
RPS4X	0.737	0.433072733	0.474	0.433072733	0.998	0.991	NA	B cell (1)	RPS4X
RPS27	0.736	0.548203122	0.472	0.548203122	1	0.995	NA	B cell (1)	RPS27
RPS29	0.736	0.515538924	0.472	0.515538924	1	0.989	NA	B cell (1)	RPS29
HLA-DRB5	0.735	0.752337436	0.47	0.752337436	0.857	0.614	NA	B cell (1)	HLA-DRB5
HLA-DPB1	0.735	0.620373916	0.47	0.620373916	0.971	0.817	NA	B cell (1)	HLA-DPB1
NPM1	0.734	0.627852423	0.468	0.627852423	0.869	0.83	NA	B cell (1)	NPM1
RPL10A	0.733	0.470154576	0.466	0.470154576	0.994	0.976	NA	B cell (1)	RPL10A
LTB	0.73	0.675493342	0.46	0.675493342	0.912	0.666	NA	B cell (1)	LTB
PFDN5	0.73	0.447596248	0.46	0.447596248	0.971	0.944	NA	B cell (1)	PFDN5
RPS9	0.73	0.419659782	0.46	0.419659782	1	0.987	NA	B cell (1)	RPS9
RPL7A	0.73	0.415025387	0.46	0.415025387	0.983	0.979	NA	B cell (1)	RPL7A
RPL34	0.729	0.470154394	0.458	0.470154394	1	0.998	NA	B cell (1)	RPL34
RPL12	0.729	0.463744497	0.458	0.463744497	0.997	0.984	NA	B cell (1)	RPL12
RPL41	0.729	0.43157774	0.458	0.43157774	1	0.998	NA	B cell (1)	RPL41
RPL6	0.729	0.41600841	0.458	0.41600841	0.992	0.988	NA	B cell (1)	RPL6
RPSA	0.725	0.489063195	0.45	0.489063195	0.982	0.964	NA	B cell (1)	RPSA
RPL8	0.724	0.390990428	0.448	0.390990428	0.993	0.991	NA	B cell (1)	RPL8
RPS13	0.723	0.447779255	0.446	0.447779255	1	0.986	NA	B cell (1)	RPS13
RPL22	0.722	0.457132075	0.444	0.457132075	0.988	0.958	NA	B cell (1)	RPL22
FAU	0.72	0.399292621	0.44	0.399292621	0.995	0.987	NA	B cell (1)	FAU
RPL35	0.72	0.392961652	0.44	0.392961652	0.998	0.993	NA	B cell (1)	RPL35
HLA-DPA1	0.719	0.545507252	0.438	0.545507252	0.954	0.836	NA	B cell (1)	HLA-DPA1
CD52	0.718	0.525584892	0.436	0.525584892	0.989	0.806	NA	B cell (1)	CD52
NACA	0.718	0.426639664	0.436	0.426639664	0.955	0.945	NA	B cell (1)	NACA
RPS24	0.718	0.393498552	0.436	0.393498552	0.994	0.983	NA	B cell (1)	RPS24
MALAT1	0.718	0.329788292	0.436	0.329788292	1	0.999	NA	B cell (1)	MALAT1
COTL1	0.717	0.905820102	0.434	0.905820102	0.669	0.402	NA	B cell (1)	COTL1
RPL10	0.716	0.373467668	0.432	0.373467668	1	0.999	NA	B cell (1)	RPL10
MT-CO1	0.716	0.372541777	0.432	0.372541777	0.999	0.998	NA	B cell (1)	MT-CO1
RPS19	0.715	0.451242229	0.43	0.451242229	1	0.995	NA	B cell (1)	RPS19
RPL24	0.714	0.398400415	0.428	0.398400415	0.98	0.956	NA	B cell (1)	RPL24
HLA-DQB1	0.713	0.612103946	0.426	0.612103946	0.879	0.641	NA	B cell (1)	HLA-DQB1
OAZ1	0.713	0.411035081	0.426	0.411035081	0.947	0.941	NA	B cell (1)	OAZ1
MT-ND4	0.71	0.380603622	0.42	0.380603622	0.986	0.989	NA	B cell (1)	MT-ND4
PTMA	0.71	0.358869269	0.42	0.358869269	1	0.986	NA	B cell (1)	PTMA
RPL37A	0.708	0.383337079	0.416	0.383337079	1	0.993	NA	B cell (1)	RPL37A
RPL18	0.707	0.380635348	0.414	0.380635348	0.996	0.991	NA	B cell (1)	RPL18
RPS5	0.707	0.368435486	0.414	0.368435486	0.993	0.983	NA	B cell (1)	RPS5
MT-ND1	0.706	0.407407191	0.412	0.407407191	0.967	0.957	NA	B cell (1)	MT-ND1
CALM2	0.704	0.541840907	0.408	0.541840907	0.823	0.771	NA	B cell (1)	CALM2
MT-CYB	0.704	0.388161424	0.408	0.388161424	0.981	0.975	NA	B cell (1)	MT-CYB
PFN1	0.703	0.474850877	0.406	0.474850877	0.913	0.911	NA	B cell (1)	PFN1
COMMD6	0.701	0.55607559	0.402	0.55607559	0.843	0.772	NA	B cell (1)	COMMD6
MS4A1	0.701	0.532329129	0.402	0.532329129	0.82	0.407	NA	B cell (1)	MS4A1
RPS26	0.701	0.508094264	0.402	0.508094264	0.964	0.942	NA	B cell (1)	RPS26
TCL1A	0.927	2.315645028	0.854	2.315645028	0.894	0.07	NA	B cell (2)	TCL1A
TMSB10	0.856	0.81286595	0.712	0.81286595	1	0.987	NA	B cell (2)	TMSB10
CD37	0.837	0.964631787	0.674	0.964631787	0.972	0.766	NA	B cell (2)	CD37
RPL18A	0.83	0.603887637	0.66	0.603887637	1	0.995	NA	B cell (2)	RPL18A
CD74	0.828	0.726878064	0.656	0.726878064	1	0.99	NA	B cell (2)	CD74
CD79B	0.817	1.081954734	0.634	1.081954734	0.909	0.711	NA	B cell (2)	CD79B
BTG1	0.807	0.882741145	0.614	0.882741145	0.969	0.914	NA	B cell (2)	BTG1
HLA-DRB1	0.804	0.871301034	0.608	0.871301034	0.957	0.825	NA	B cell (2)	HLA-DRB1
CD79A	0.791	0.753320926	0.582	0.753320926	0.955	0.894	NA	B cell (2)	CD79A
RPL15	0.779	0.492842555	0.558	0.492842555	1	0.992	NA	B cell (2)	RPL15
RPL29	0.771	0.521579901	0.542	0.521579901	0.992	0.987	NA	B cell (2)	RPL29
RPS17	0.77	0.504264744	0.54	0.504264744	0.999	0.988	NA	B cell (2)	RPS17
CD521	0.767	0.671567597	0.534	0.671567597	0.987	0.831	NA	B cell (2)	CD52
RPS271	0.763	0.545931321	0.526	0.545931321	1	0.995	NA	B cell (2)	RPS27
H3F3A	0.761	0.645211285	0.522	0.645211285	0.962	0.935	NA	B cell (2)	H3F3A
RPS191	0.761	0.455898009	0.522	0.455898009	1	0.995	NA	B cell (2)	RPS19
RPL341	0.76	0.487542294	0.52	0.487542294	1	0.998	NA	B cell (2)	RPL34
GNB2L1	0.759	0.510781101	0.518	0.510781101	0.986	0.975	NA	B cell (2)	GNB2L1
HLA-DRA1	0.757	0.660471387	0.514	0.660471387	0.995	0.919	NA	B cell (2)	HLA-DRA
RPS131	0.757	0.495876054	0.514	0.495876054	0.997	0.989	NA	B cell (2)	RPS13
RPL181	0.755	0.467460222	0.51	0.467460222	0.991	0.993	NA	B cell (2)	RPL18
PTMA1	0.754	0.576410106	0.508	0.576410106	0.997	0.989	NA	B cell (2)	PTMA
FAU1	0.751	0.449793223	0.502	0.449793223	0.992	0.989	NA	B cell (2)	FAU
RPS51	0.75	0.480240941	0.5	0.480240941	0.996	0.984	NA	B cell (2)	RPS5
RPL131	0.749	0.462421009	0.498	0.462421009	0.999	0.999	NA	B cell (2)	RPL13
RPL121	0.748	0.51451502	0.496	0.51451502	0.995	0.987	NA	B cell (2)	RPL12
RPL37A1	0.747	0.44472679	0.494	0.44472679	0.997	0.995	NA	B cell (2)	RPL37A
RPL101	0.746	0.404469868	0.492	0.404469868	1	0.999	NA	B cell (2)	RPL10
RPS291	0.745	0.487734671	0.49	0.487734671	1	0.99	NA	B cell (2)	RPS29
RPL261	0.745	0.467337966	0.49	0.467337966	0.997	0.989	NA	B cell (2)	RPL26
RPL351	0.744	0.454486072	0.488	0.454486072	0.995	0.995	NA	B cell (2)	RPL35
RPSA1	0.742	0.525176875	0.484	0.525176875	0.986	0.965	NA	B cell (2)	RPSA
RPL411	0.74	0.421602506	0.48	0.421602506	1	0.998	NA	B cell (2)	RPL41
RPL391	0.739	0.475143167	0.478	0.475143167	0.997	0.994	NA	B cell (2)	RPL39
RPL371	0.738	0.47538128	0.476	0.47538128	1	0.989	NA	B cell (2)	RPL37
RPS3A1	0.738	0.467946325	0.476	0.467946325	1	0.994	NA	B cell (2)	RPS3A
RPS231	0.737	0.473446455	0.474	0.473446455	0.997	0.993	NA	B cell (2)	RPS23
HLA-DPA11	0.736	0.631486422	0.472	0.631486422	0.948	0.854	NA	B cell (2)	HLA-DPA1
HLA-DPB11	0.736	0.583905923	0.472	0.583905923	0.97	0.838	NA	B cell (2)	HLA-DPB1
RPL211	0.735	0.462195348	0.47	0.462195348	1	0.996	NA	B cell (2)	RPL21
RPL221	0.734	0.480412867	0.468	0.480412867	0.972	0.968	NA	B cell (2)	RPL22
RPL10A1	0.734	0.46520862	0.468	0.46520862	0.984	0.983	NA	B cell (2)	RPL10A
EEF1D	0.73	0.48111383	0.46	0.48111383	0.956	0.946	NA	B cell (2)	EEF1D
RPL281	0.73	0.443131265	0.46	0.443131265	0.999	0.991	NA	B cell (2)	RPL28
LAPTM5	0.727	0.637585904	0.454	0.637585904	0.887	0.696	NA	B cell (2)	LAPTM5
RPS91	0.726	0.404977407	0.452	0.404977407	0.991	0.992	NA	B cell (2)	RPS9
RPS241	0.723	0.451517552	0.446	0.451517552	0.987	0.988	NA	B cell (2)	RPS24
FCER2	0.72	1.047658403	0.44	1.047658403	0.536	0.134	NA	B cell (2)	FCER2
RPL81	0.719	0.387028669	0.438	0.387028669	0.994	0.991	NA	B cell (2)	RPL8
RPL271	0.717	0.447515832	0.434	0.447515832	0.992	0.974	NA	B cell (2)	RPL27
RPS61	0.713	0.405032229	0.426	0.405032229	0.997	0.995	NA	B cell (2)	RPS6
GLTSCR2	0.711	0.510544751	0.422	0.510544751	0.907	0.887	NA	B cell (2)	GLTSCR2
RPL321	0.711	0.419604509	0.422	0.419604509	1	0.993	NA	B cell (2)	RPL32
RPS121	0.711	0.41799806	0.422	0.41799806	1	0.995	NA	B cell (2)	RPS12
RPL35A1	0.711	0.394656471	0.422	0.394656471	0.994	0.985	NA	B cell (2)	RPL35A
RPL61	0.711	0.379453101	0.422	0.379453101	0.995	0.987	NA	B cell (2)	RPL6
LTB1	0.71	0.55225686	0.42	0.55225686	0.936	0.688	NA	B cell (2)	LTB
LIMD2	0.708	0.699858099	0.416	0.699858099	0.786	0.613	NA	B cell (2)	LIMD2
RPS27A1	0.708	0.415628808	0.416	0.415628808	1	0.996	NA	B cell (2)	RPS27A
ACTB1	0.707	0.443433562	0.414	0.443433562	0.986	0.971	NA	B cell (2)	ACTB
RPS211	0.706	0.418023873	0.412	0.418023873	0.989	0.984	NA	B cell (2)	RPS21
RPL191	0.706	0.405657817	0.412	0.405657817	1	0.993	NA	B cell (2)	RPL19
RPS161	0.706	0.386585117	0.412	0.386585117	1	0.99	NA	B cell (2)	RPS16
RPL71	0.706	0.379845336	0.412	0.379845336	0.996	0.993	NA	B cell (2)	RPL7
RPS111	0.705	0.396370975	0.41	0.396370975	0.997	0.988	NA	B cell (2)	RPS11
HLA-DQA1	0.703	0.630763183	0.406	0.630763183	0.835	0.638	NA	B cell (2)	HLA-DQA1
RPS101	0.702	0.417790288	0.404	0.417790288	0.97	0.961	NA	B cell (2)	RPS10
MS4A11	0.701	0.62800352	0.402	0.62800352	0.811	0.465	NA	B cell (2)	MS4A1
CXCR4	0.701	0.52504322	0.402	0.52504322	0.919	0.869	NA	B cell (2)	CXCR4
IGHA11	0.906	3.45131495	0.812	3.45131495	0.981	0.655	NA	Plasma B cell (1)	IGHA1
SSR42	0.897	1.258277806	0.794	1.258277806	0.987	0.651	NA	Plasma B cell (1)	SSR4
HSP90B12	0.895	1.321186727	0.79	1.321186727	0.979	0.378	NA	Plasma B cell (1)	HSP90B1
FKBP112	0.887	1.202262954	0.774	1.202262954	0.96	0.251	NA	Plasma B cell (1)	FKBP11
MZB11	0.886	1.285542285	0.772	1.285542285	0.987	0.379	NA	Plasma B cell (1)	MZB1
DERL32	0.884	1.250337937	0.768	1.250337937	0.945	0.237	NA	Plasma B cell (1)	DERL3
SEC11C2	0.878	1.159596737	0.756	1.159596737	0.945	0.326	NA	Plasma B cell (1)	SEC11C
JCHAIN2	0.877	2.217868316	0.754	2.217868316	0.966	0.516	NA	Plasma B cell (1)	JCHAIN
IGHA2	0.873	4.593188852	0.746	4.593188852	0.788	0.084	NA	Plasma B cell (1)	IGHA2
FKBP21	0.852	0.959901264	0.704	0.959901264	0.953	0.328	NA	Plasma B cell (1)	FKBP2
NUCB21	0.848	0.949844785	0.696	0.949844785	0.843	0.192	NA	Plasma B cell (1)	NUCB2
SDF2L11	0.842	0.867529151	0.684	0.867529151	0.887	0.25	NA	Plasma B cell (1)	SDF2L1
MANF	0.838	0.90342439	0.676	0.90342439	0.879	0.27	NA	Plasma B cell (1)	MANF
TNFRSF17	0.838	0.872148119	0.676	0.872148119	0.847	0.214	NA	Plasma B cell (1)	TNFRSF17
XBP12	0.832	0.745099692	0.664	0.745099692	0.972	0.318	NA	Plasma B cell (1)	XBP1
PDIA4	0.83	0.83604732	0.66	0.83604732	0.845	0.214	NA	Plasma B cell (1)	PDIA4
CRELD2	0.828	0.730695725	0.656	0.730695725	0.862	0.225	NA	Plasma B cell (1)	CRELD2
SSR31	0.819	0.747255619	0.638	0.747255619	0.915	0.307	NA	Plasma B cell (1)	SSR3
VIMP	0.817	0.727193425	0.634	0.727193425	0.902	0.288	NA	Plasma B cell (1)	VIMP
PRDX42	0.812	0.78934075	0.624	0.78934075	0.887	0.244	NA	Plasma B cell (1)	PRDX4
MYDGF	0.808	0.792142553	0.616	0.792142553	0.904	0.316	NA	Plasma B cell (1)	MYDGF
ERLEC1	0.808	0.664652006	0.616	0.664652006	0.858	0.239	NA	Plasma B cell (1)	ERLEC1
HSPA5	0.802	0.889001678	0.604	0.889001678	0.86	0.302	NA	Plasma B cell (1)	HSPA5
PDIA6	0.798	0.689698349	0.596	0.689698349	0.911	0.356	NA	Plasma B cell (1)	PDIA6
SPCS1	0.795	0.679374964	0.59	0.679374964	0.951	0.554	NA	Plasma B cell (1)	SPCS1
SPCS3	0.794	0.642460144	0.588	0.642460144	0.864	0.251	NA	Plasma B cell (1)	SPCS3
LMAN1	0.788	0.579603798	0.576	0.579603798	0.826	0.232	NA	Plasma B cell (1)	LMAN1
SPCS2	0.787	0.62614079	0.574	0.62614079	0.955	0.548	NA	Plasma B cell (1)	SPCS2
TMEM258	0.785	0.640397111	0.57	0.640397111	0.949	0.509	NA	Plasma B cell (1)	TMEM258
ITM2C1	0.784	0.743135984	0.568	0.743135984	0.911	0.353	NA	Plasma B cell (1)	ITM2C
HM13	0.782	0.517701637	0.564	0.517701637	0.828	0.248	NA	Plasma B cell (1)	HM13
DNAJC3	0.782	0.497224351	0.564	0.497224351	0.752	0.188	NA	Plasma B cell (1)	DNAJC3
KRTCAP2	0.781	0.653159721	0.562	0.653159721	0.894	0.365	NA	Plasma B cell (1)	KRTCAP2
KDELR2	0.78	0.555772164	0.56	0.555772164	0.86	0.285	NA	Plasma B cell (1)	KDELR2
HDLBP	0.778	0.446582307	0.556	0.446582307	0.707	0.145	NA	Plasma B cell (1)	HDLBP
SEC61B	0.777	0.635973932	0.554	0.635973932	0.947	0.498	NA	Plasma B cell (1)	SEC61B
SELM	0.776	0.580168901	0.552	0.580168901	0.811	0.252	NA	Plasma B cell (1)	SELM
RPN1	0.776	0.425578144	0.552	0.425578144	0.758	0.195	NA	Plasma B cell (1)	RPN1
UBE2J1	0.775	0.586462832	0.55	0.586462832	0.907	0.367	NA	Plasma B cell (1)	UBE2J1
AL928768.3	0.775	0.537816916	0.55	0.537816916	0.735	0.162	NA	Plasma B cell (1)	AL928768.3
JUN	0.771	1.136629919	0.542	1.136629919	0.915	0.572	NA	Plasma B cell (1)	JUN
PPIB	0.771	0.780875917	0.542	0.780875917	0.934	0.462	NA	Plasma B cell (1)	PPIB
DNAJB9	0.767	0.668876147	0.534	0.668876147	0.8	0.296	NA	Plasma B cell (1)	DNAJB9
SEC61G	0.767	0.609798912	0.534	0.609798912	0.934	0.446	NA	Plasma B cell (1)	SEC61G
CHPF	0.765	0.421691387	0.53	0.421691387	0.643	0.12	NA	Plasma B cell (1)	CHPF
LMNA	0.764	0.800662053	0.528	0.800662053	0.624	0.101	NA	Plasma B cell (1)	LMNA
SLAMF7	0.764	0.42115862	0.528	0.42115862	0.679	0.152	NA	Plasma B cell (1)	SLAMF7
LINC00152	0.763	0.665783211	0.526	0.665783211	0.711	0.178	NA	Plasma B cell (1)	LINC00152
SELK	0.763	0.582550979	0.526	0.582550979	0.926	0.454	NA	Plasma B cell (1)	SELK
LMAN2	0.762	0.544766159	0.524	0.544766159	0.883	0.349	NA	Plasma B cell (1)	LMAN2
SEL1L	0.762	0.435300036	0.524	0.435300036	0.707	0.174	NA	Plasma B cell (1)	SEL1L
ANKRD28	0.754	0.674981804	0.508	0.674981804	0.624	0.12	NA	Plasma B cell (1)	ANKRD28
DNAJB11	0.754	0.412357726	0.508	0.412357726	0.775	0.246	NA	Plasma B cell (1)	DNAJB11
CD381	0.754	0.405416705	0.508	0.405416705	0.732	0.195	NA	Plasma B cell (1)	CD38
KDELR1	0.753	0.387382614	0.506	0.387382614	0.809	0.254	NA	Plasma B cell (1)	KDELR1
GMPPB	0.753	0.334638561	0.506	0.334638561	0.645	0.134	NA	Plasma B cell (1)	GMPPB
TXNDC11	0.75	0.419118685	0.5	0.419118685	0.709	0.183	NA	Plasma B cell (1)	TXNDC11
DDOST	0.748	0.422810616	0.496	0.422810616	0.813	0.282	NA	Plasma B cell (1)	DDOST
CD59	0.747	0.364628278	0.494	0.364628278	0.766	0.225	NA	Plasma B cell (1)	CD59
MEI1	0.745	0.36087847	0.49	0.36087847	0.652	0.154	NA	Plasma B cell (1)	MEI1
SRPRB	0.744	0.313137639	0.488	0.313137639	0.648	0.155	NA	Plasma B cell (1)	SRPRB
SIL1	0.743	0.340901269	0.486	0.340901269	0.635	0.142	NA	Plasma B cell (1)	SIL1
DNAJC1	0.743	0.335411605	0.486	0.335411605	0.694	0.185	NA	Plasma B cell (1)	DNAJC1
UFM1	0.743	0.308382301	0.486	0.308382301	0.781	0.252	NA	Plasma B cell (1)	UFM1
CCPG1	0.741	0.378241429	0.482	0.378241429	0.669	0.181	NA	Plasma B cell (1)	CCPG1
TIMP1	0.74	0.452792024	0.48	0.452792024	0.732	0.236	NA	Plasma B cell (1)	TIMP1
IGLC7	0.737	2.995739594	0.474	2.995739594	0.665	0.222	NA	Plasma B cell (1)	IGLC7
P4HB	0.737	0.419408692	0.474	0.419408692	0.828	0.305	NA	Plasma B cell (1)	P4HB
TMED10	0.735	0.376543885	0.47	0.376543885	0.82	0.301	NA	Plasma B cell (1)	TMED10
CD271	0.734	0.534059938	0.468	0.534059938	0.851	0.363	NA	Plasma B cell (1)	CD27
CD63	0.734	0.470160825	0.468	0.470160825	0.913	0.431	NA	Plasma B cell (1)	CD63
NANS	0.733	0.273909994	0.466	0.273909994	0.692	0.207	NA	Plasma B cell (1)	NANS
DSTN	0.732	0.287029186	0.464	0.287029186	0.707	0.219	NA	Plasma B cell (1)	DSTN
HERPUD1	0.731	0.695197438	0.462	0.695197438	0.97	0.782	NA	Plasma B cell (1)	HERPUD1
TXNDC15	0.731	0.345268157	0.462	0.345268157	0.73	0.231	NA	Plasma B cell (1)	TXNDC15
ARF4	0.731	0.329411979	0.462	0.329411979	0.781	0.27	NA	Plasma B cell (1)	ARF4
CALR	0.73	0.478861964	0.46	0.478861964	0.904	0.475	NA	Plasma B cell (1)	CALR
EAF2	0.729	0.317395497	0.458	0.317395497	0.747	0.25	NA	Plasma B cell (1)	EAF2
SDC1	0.728	0.38792239	0.456	0.38792239	0.594	0.139	NA	Plasma B cell (1)	SDC1
OSTC	0.728	0.339872329	0.456	0.339872329	0.832	0.321	NA	Plasma B cell (1)	OSTC
AQP3	0.727	0.416813224	0.454	0.416813224	0.546	0.097	NA	Plasma B cell (1)	AQP3
TMEM208	0.726	0.263524048	0.452	0.263524048	0.699	0.211	NA	Plasma B cell (1)	TMEM208
RPN2	0.725	0.398007739	0.45	0.398007739	0.794	0.295	NA	Plasma B cell (1)	RPN2
TMED9	0.725	0.381902438	0.45	0.381902438	0.858	0.346	NA	Plasma B cell (1)	TMED9
TRAM1	0.725	0.369801988	0.45	0.369801988	0.839	0.334	NA	Plasma B cell (1)	TRAM1
CISD2	0.725	0.263127141	0.45	0.263127141	0.665	0.191	NA	Plasma B cell (1)	CISD2
IGLC3	0.724	2.048509146	0.448	2.048509146	0.921	0.652	NA	Plasma B cell (1)	IGLC3
PABPC4	0.723	0.344559518	0.446	0.344559518	0.711	0.235	NA	Plasma B cell (1)	PABPC4
SPATS2	0.723	0.284600551	0.446	0.284600551	0.622	0.162	NA	Plasma B cell (1)	SPATS2
IGLC6	0.722	2.022186446	0.444	2.022186446	0.518	0.08	NA	Plasma B cell (1)	IGLC6
RABAC1	0.721	0.422862299	0.442	0.422862299	0.915	0.431	NA	Plasma B cell (1)	RABAC1
DUSP5	0.716	0.481996582	0.432	0.481996582	0.582	0.148	NA	Plasma B cell (1)	DUSP5
FAM46C	0.714	0.328775115	0.428	0.328775115	0.762	0.284	NA	Plasma B cell (1)	FAM46C
SEC14L1	0.714	0.298669974	0.428	0.298669974	0.639	0.187	NA	Plasma B cell (1)	SEC14L1
TMEM205	0.714	0.260905443	0.428	0.260905443	0.662	0.206	NA	Plasma B cell (1)	TMEM205
IGLC2	0.713	1.995670888	0.426	1.995670888	0.945	0.691	NA	Plasma B cell (1)	IGLC2
LGALS11	0.713	0.474737692	0.426	0.474737692	0.885	0.416	NA	Plasma B cell (1)	LGALS1
PDK1	0.712	0.286365158	0.424	0.286365158	0.548	0.119	NA	Plasma B cell (1)	PDK1
ARSA	0.712	0.275529187	0.424	0.275529187	0.567	0.136	NA	Plasma B cell (1)	ARSA
CREB3L2	0.709	0.300470338	0.418	0.300470338	0.565	0.137	NA	Plasma B cell (1)	CREB3L2
RRBP1	0.706	0.299294327	0.412	0.299294327	0.614	0.177	NA	Plasma B cell (1)	RRBP1
CLPTM1L	0.706	0.287367699	0.412	0.287367699	0.537	0.118	NA	Plasma B cell (1)	CLPTM1L
SLC44A1	0.702	0.294670037	0.404	0.294670037	0.512	0.11	NA	Plasma B cell (1)	SLC44A1
RP11-492E3.2	0.701	0.384013934	0.402	0.384013934	0.448	0.05	NA	Plasma B cell (1)	RP11-492E3.2
SPAG4	0.701	0.349077454	0.402	0.349077454	0.514	0.113	NA	Plasma B cell (1)	SPAG4
IGHG31	0.973	5.000253061	0.946	5.000253061	0.986	0.375	NA	Plasma B cell (2)	IGHG3
IGHG11	0.955	5.039213409	0.91	5.039213409	0.986	0.413	NA	Plasma B cell (2)	IGHG1
IGHG2	0.95	4.708574906	0.9	4.708574906	0.935	0.155	NA	Plasma B cell (2)	IGHG2
IGHGP	0.946	4.782956828	0.892	4.782956828	0.935	0.146	NA	Plasma B cell (2)	IGHGP
IGHG4	0.937	4.34858118	0.874	4.34858118	0.935	0.199	NA	Plasma B cell (2)	IGHG4
XBP13	0.926	1.743005057	0.852	1.743005057	0.986	0.328	NA	Plasma B cell (2)	XBP1
MZB12	0.893	1.366732962	0.786	1.366732962	0.998	0.388	NA	Plasma B cell (2)	MZB1
SSR43	0.881	1.161237007	0.762	1.161237007	0.998	0.656	NA	Plasma B cell (2)	SSR4
PRDX43	0.879	1.081807245	0.758	1.081807245	0.937	0.246	NA	Plasma B cell (2)	PRDX4
FKBP113	0.871	1.132415641	0.742	1.132415641	0.977	0.261	NA	Plasma B cell (2)	FKBP11
ITM2C2	0.845	1.002644689	0.69	1.002644689	0.951	0.355	NA	Plasma B cell (2)	ITM2C
DERL33	0.839	0.939481036	0.678	0.939481036	0.942	0.25	NA	Plasma B cell (2)	DERL3
SEC11C3	0.833	0.950939752	0.666	0.950939752	0.956	0.335	NA	Plasma B cell (2)	SEC11C
SPCS31	0.811	0.758432349	0.622	0.758432349	0.881	0.259	NA	Plasma B cell (2)	SPCS3
SSR32	0.803	0.718432506	0.606	0.718432506	0.935	0.315	NA	Plasma B cell (2)	SSR3
SDC11	0.801	0.490335959	0.602	0.490335959	0.727	0.123	NA	Plasma B cell (2)	SDC1
NUCB22	0.8	0.508084998	0.6	0.508084998	0.862	0.2	NA	Plasma B cell (2)	NUCB2
FKBP22	0.796	0.773467351	0.592	0.773467351	0.935	0.343	NA	Plasma B cell (2)	FKBP2
SDF2L12	0.796	0.66364746	0.592	0.66364746	0.907	0.258	NA	Plasma B cell (2)	SDF2L1
IGKC	0.793	2.013477369	0.586	2.013477369	0.993	0.931	NA	Plasma B cell (2)	IGKC
MYDGF1	0.793	0.732068797	0.586	0.732068797	0.935	0.321	NA	Plasma B cell (2)	MYDGF
CD382	0.792	0.548964772	0.584	0.548964772	0.795	0.193	NA	Plasma B cell (2)	CD38
HSP90B13	0.79	0.714606069	0.58	0.714606069	0.977	0.39	NA	Plasma B cell (2)	HSP90B1
VIMP1	0.788	0.607547202	0.576	0.607547202	0.925	0.295	NA	Plasma B cell (2)	VIMP
ERLEC11	0.787	0.578926515	0.574	0.578926515	0.862	0.249	NA	Plasma B cell (2)	ERLEC1
RRBP11	0.786	0.459970129	0.572	0.459970129	0.746	0.161	NA	Plasma B cell (2)	RRBP1
LMAN11	0.785	0.59309014	0.57	0.59309014	0.841	0.24	NA	Plasma B cell (2)	LMAN1
JCHAIN3	0.783	0.889792992	0.566	0.889792992	0.944	0.528	NA	Plasma B cell (2)	JCHAIN
TXNDC111	0.782	0.539353417	0.564	0.539353417	0.758	0.183	NA	Plasma B cell (2)	TXNDC11
CD591	0.781	0.452545844	0.562	0.452545844	0.818	0.225	NA	Plasma B cell (2)	CD59
SLAMF71	0.778	0.399635025	0.556	0.399635025	0.727	0.152	NA	Plasma B cell (2)	SLAMF7
GAS6	0.776	0.434751792	0.552	0.434751792	0.634	0.088	NA	Plasma B cell (2)	GAS6
TXNDC151	0.774	0.460959483	0.548	0.460959483	0.818	0.224	NA	Plasma B cell (2)	TXNDC15
SEL1L1	0.774	0.402040407	0.548	0.402040407	0.751	0.176	NA	Plasma B cell (2)	SEL1L
CRELD21	0.768	0.449674661	0.536	0.449674661	0.848	0.239	NA	Plasma B cell (2)	CRELD2
KDELR21	0.761	0.523286287	0.522	0.523286287	0.879	0.292	NA	Plasma B cell (2)	KDELR2
PIM2	0.756	0.621794775	0.512	0.621794775	0.918	0.42	NA	Plasma B cell (2)	PIM2
SEC14L11	0.751	0.297327898	0.502	0.297327898	0.718	0.181	NA	Plasma B cell (2)	SEC14L1
LINC001521	0.746	0.467218348	0.492	0.467218348	0.706	0.189	NA	Plasma B cell (2)	LINC00152
RP11-16E12.2	0.745	0.364361926	0.49	0.364361926	0.62	0.118	NA	Plasma B cell (2)	RP11-16E12.2
IGLV3-1	0.744	0.849617792	0.488	0.849617792	0.564	0.081	NA	Plasma B cell (2)	IGLV3-1
MANF1	0.744	0.438289945	0.488	0.438289945	0.865	0.284	NA	Plasma B cell (2)	MANF
KDELR11	0.744	0.365639899	0.488	0.365639899	0.811	0.263	NA	Plasma B cell (2)	KDELR1
SIL11	0.744	0.329888946	0.488	0.329888946	0.65	0.148	NA	Plasma B cell (2)	SIL1
RPN21	0.743	0.484608695	0.486	0.484608695	0.834	0.296	NA	Plasma B cell (2)	RPN2
LMAN21	0.743	0.468689965	0.486	0.468689965	0.918	0.352	NA	Plasma B cell (2)	LMAN2
SPAG41	0.743	0.399369715	0.486	0.399369715	0.594	0.105	NA	Plasma B cell (2)	SPAG4
PDIA41	0.743	0.397865969	0.486	0.397865969	0.793	0.235	NA	Plasma B cell (2)	PDIA4
HM131	0.742	0.33994484	0.484	0.33994484	0.821	0.26	NA	Plasma B cell (2)	HM13
JSRP1	0.741	0.684561133	0.482	0.684561133	0.58	0.106	NA	Plasma B cell (2)	JSRP1
SELM1	0.741	0.402735466	0.482	0.402735466	0.816	0.262	NA	Plasma B cell (2)	SELM
SPATS21	0.737	0.298366197	0.474	0.298366197	0.662	0.163	NA	Plasma B cell (2)	SPATS2
CHID1	0.737	0.27458685	0.474	0.27458685	0.653	0.158	NA	Plasma B cell (2)	CHID1
DNAJC11	0.737	0.259523524	0.474	0.259523524	0.704	0.192	NA	Plasma B cell (2)	DNAJC1
DERL1	0.735	0.296100415	0.47	0.296100415	0.753	0.228	NA	Plasma B cell (2)	DERL1
P4HB1	0.734	0.392821393	0.468	0.392821393	0.853	0.31	NA	Plasma B cell (2)	P4HB
CD272	0.733	0.471275887	0.466	0.471275887	0.89	0.364	NA	Plasma B cell (2)	CD27
TMED101	0.733	0.350768327	0.466	0.350768327	0.858	0.303	NA	Plasma B cell (2)	TMED10
FAM46C1	0.732	0.287361348	0.464	0.287361348	0.832	0.28	NA	Plasma B cell (2)	FAM46C
TNFRSF171	0.731	0.352479154	0.462	0.352479154	0.781	0.238	NA	Plasma B cell (2)	TNFRSF17
CHPF1	0.731	0.313755347	0.462	0.313755347	0.611	0.136	NA	Plasma B cell (2)	CHPF
CD631	0.73	0.473049898	0.46	0.473049898	0.928	0.437	NA	Plasma B cell (2)	CD63
TMEM59	0.729	0.469119273	0.458	0.469119273	0.935	0.523	NA	Plasma B cell (2)	TMEM59
HSPA51	0.727	0.417607846	0.454	0.417607846	0.855	0.313	NA	Plasma B cell (2)	HSPA5
Jun-01	0.722	0.578382222	0.444	0.578382222	0.916	0.578	NA	Plasma B cell (2)	JUN
RPN11	0.722	0.252960211	0.444	0.252960211	0.716	0.213	NA	Plasma B cell (2)	RPN1
KLF13	0.715	0.291095112	0.43	0.291095112	0.746	0.262	NA	Plasma B cell (2)	KLF13
SEC61B1	0.714	0.480315776	0.428	0.480315776	0.944	0.507	NA	Plasma B cell (2)	SEC61B
TMED91	0.713	0.344149419	0.426	0.344149419	0.876	0.352	NA	Plasma B cell (2)	TMED9
SOCS3	0.712	0.55781766	0.424	0.55781766	0.585	0.147	NA	Plasma B cell (2)	SOCS3
ATOX1	0.711	0.252496811	0.422	0.252496811	0.72	0.237	NA	Plasma B cell (2)	ATOX1
PHPT1	0.708	0.298790991	0.416	0.298790991	0.772	0.291	NA	Plasma B cell (2)	PHPT1
SELK1	0.706	0.406653375	0.412	0.406653375	0.935	0.461	NA	Plasma B cell (2)	SELK
PDIA61	0.705	0.368458258	0.41	0.368458258	0.883	0.371	NA	Plasma B cell (2)	PDIA6
SPCS21	0.704	0.430055198	0.408	0.430055198	0.956	0.555	NA	Plasma B cell (2)	SPCS2
IDH2	0.704	0.257971237	0.408	0.257971237	0.739	0.263	NA	Plasma B cell (2)	IDH2
PPIB1	0.703	0.507046998	0.406	0.507046998	0.939	0.469	NA	Plasma B cell (2)	PPIB
RGS1	0.703	0.425496273	0.406	0.425496273	0.662	0.22	NA	Plasma B cell (2)	RGS1
