## Supplementary Table 10 for "Resolving the fibrotic niche of human liver cirrhosis using single-cell transcriptomics"

Regulons differentially expressed along MP trajectory (scar+AC0-associated branch)
+ACI-Ordered according to heatmap+ADs- pheatmap clustering	k+AD0-3.+ACI-
HOXB7 (40g)
ARNT (198g)
HIF1A (317g)
ELF1 (4027g)
IRF8 (2993g)
HES1 (35g)
ETV5 (29g)
MITF (206g)
STAT2 (387g)
SPIC (82g)
NR1H3 (491g)
MAF (55g)
MAFB (40g)
EGR2+AF8-extended (21g)
EGR1+AF8-extended (18g)
EGR3+AF8-extended (12g)
BCL11A (178g)
TFE3 (112g)
E2F2 (230g)
MAFK (13g)
ZXDB (20g)
E2F1 (103g)
E2F7 (80g)
E2F8 (92g)
KLF12 (214g)
SREBF2 (236g)
NFE2+AF8-extended (20g)
NFKB1 (35g)
