## Supplementary Table 11 for "Resolving the fibrotic niche of human liver cirrhosis using single-cell transcriptomics"

	myAUC	avg_diff	power	avg_logFC	pct.1	pct.2	p_val_adj	cluster	gene
FCN3	0.956	2.87256015007157	0.912	2.87256015007157	0.962	0.388	NA	Endothelia (1)	FCN3
CLEC4G	0.95	3.13859796397118	0.9	3.13859796397118	0.911	0.067	NA	Endothelia (1)	CLEC4G
CRHBP	0.946	2.42121026832981	0.892	2.42121026832981	0.956	0.324	NA	Endothelia (1)	CRHBP
FCN2	0.94	2.79166624925612	0.88	2.79166624925612	0.896	0.074	NA	Endothelia (1)	FCN2
CTSL	0.925	2.29249949631499	0.85	2.29249949631499	0.935	0.511	NA	Endothelia (1)	CTSL
CLEC1B	0.923	2.6763540019134	0.846	2.6763540019134	0.858	0.052	NA	Endothelia (1)	CLEC1B
SEPP1	0.923	1.81019521740733	0.846	1.81019521740733	0.968	0.681	NA	Endothelia (1)	SEPP1
OIT3	0.92	2.14044488648498	0.84	2.14044488648498	0.86	0.069	NA	Endothelia (1)	OIT3
MS4A6A	0.918	2.4131595187201	0.836	2.4131595187201	0.868	0.145	NA	Endothelia (1)	MS4A6A
CTSD	0.907	1.71559847384659	0.814	1.71559847384659	0.922	0.493	NA	Endothelia (1)	CTSD
CLEC4M	0.896	2.49689833408262	0.792	2.49689833408262	0.803	0.042	NA	Endothelia (1)	CLEC4M
DNASE1L3	0.895	1.45310197680235	0.79	1.45310197680235	0.98	0.722	NA	Endothelia (1)	DNASE1L3
AKAP12	0.883	1.86371461558846	0.766	1.86371461558846	0.863	0.244	NA	Endothelia (1)	AKAP12
STAB2	0.868	1.77197966972568	0.736	1.77197966972568	0.772	0.066	NA	Endothelia (1)	STAB2
LGMN	0.862	1.74931292963394	0.724	1.74931292963394	0.808	0.254	NA	Endothelia (1)	LGMN
TIMP1	0.86	1.13943841463791	0.72	1.13943841463791	0.981	0.915	NA	Endothelia (1)	TIMP1
MRC1	0.858	1.5345522128619	0.716	1.5345522128619	0.795	0.19	NA	Endothelia (1)	MRC1
ACP5	0.856	1.71309464374712	0.712	1.71309464374712	0.788	0.117	NA	Endothelia (1)	ACP5
CD4	0.85	1.63708563871783	0.7	1.63708563871783	0.755	0.126	NA	Endothelia (1)	CD4
CD36	0.85	1.29326260521296	0.7	1.29326260521296	0.902	0.399	NA	Endothelia (1)	CD36
FCGR2B	0.845	1.61650102884622	0.69	1.61650102884622	0.727	0.057	NA	Endothelia (1)	FCGR2B
PLPP3	0.843	1.26109349750247	0.686	1.26109349750247	0.906	0.516	NA	Endothelia (1)	PLPP3
FTL	0.843	0.788782761760881	0.686	0.788782761760881	0.998	0.994	NA	Endothelia (1)	FTL
CD14	0.838	2.06515311588782	0.676	2.06515311588782	0.762	0.223	NA	Endothelia (1)	CD14
STAB1	0.837	1.68476203001729	0.674	1.68476203001729	0.795	0.299	NA	Endothelia (1)	STAB1
MAF	0.83	1.4042406144852	0.66	1.4042406144852	0.791	0.304	NA	Endothelia (1)	MAF
LYVE1	0.829	1.58736591308135	0.658	1.58736591308135	0.692	0.053	NA	Endothelia (1)	LYVE1
CXCL16	0.821	1.34886223964222	0.642	1.34886223964222	0.708	0.14	NA	Endothelia (1)	CXCL16
FCGRT	0.821	0.871838617279747	0.642	0.871838617279747	0.935	0.823	NA	Endothelia (1)	FCGRT
PRCP	0.81	0.907344246582615	0.62	0.907344246582615	0.916	0.653	NA	Endothelia (1)	PRCP
LIFR	0.809	1.27272690362983	0.618	1.27272690362983	0.774	0.27	NA	Endothelia (1)	LIFR
TFPI2	0.805	1.63456005045486	0.61	1.63456005045486	0.69	0.123	NA	Endothelia (1)	TFPI2
MEG3	0.799	1.49577166814369	0.598	1.49577166814369	0.673	0.11	NA	Endothelia (1)	MEG3
DAB2	0.787	1.13171862961252	0.574	1.13171862961252	0.769	0.406	NA	Endothelia (1)	DAB2
F2R	0.781	1.01190353523837	0.562	1.01190353523837	0.759	0.358	NA	Endothelia (1)	F2R
HSP90B1	0.781	0.888503366337994	0.562	0.888503366337994	0.896	0.746	NA	Endothelia (1)	HSP90B1
IL6ST	0.776	0.898627875106923	0.552	0.898627875106923	0.855	0.607	NA	Endothelia (1)	IL6ST
GSTO1	0.772	0.858702320974179	0.544	0.858702320974179	0.833	0.622	NA	Endothelia (1)	GSTO1
TSPAN7	0.771	0.851106871035901	0.542	0.851106871035901	0.843	0.552	NA	Endothelia (1)	TSPAN7
COTL1	0.756	0.963073222748219	0.512	0.963073222748219	0.739	0.41	NA	Endothelia (1)	COTL1
IL33	0.756	0.80208311870323	0.512	0.80208311870323	0.82	0.492	NA	Endothelia (1)	IL33
RELN	0.754	1.28154157700778	0.508	1.28154157700778	0.526	0.026	NA	Endothelia (1)	RELN
RBP1	0.752	0.946829936108382	0.504	0.946829936108382	0.736	0.393	NA	Endothelia (1)	RBP1
BST2	0.75	0.607550924186426	0.5	0.607550924186426	0.955	0.844	NA	Endothelia (1)	BST2
SDPR	0.748	0.734920347732152	0.496	0.734920347732152	0.873	0.646	NA	Endothelia (1)	SDPR
NPL	0.746	1.18665243278656	0.492	1.18665243278656	0.505	0.021	NA	Endothelia (1)	NPL
SLC40A1	0.743	0.950020902242015	0.486	0.950020902242015	0.664	0.274	NA	Endothelia (1)	SLC40A1
HIF1A	0.741	0.902426545348113	0.482	0.902426545348113	0.673	0.302	NA	Endothelia (1)	HIF1A
NEAT1	0.74	0.70128252950874	0.48	0.70128252950874	0.96	0.975	NA	Endothelia (1)	NEAT1
HIPK2	0.739	0.946251306035966	0.478	0.946251306035966	0.625	0.219	NA	Endothelia (1)	HIPK2
VMO1	0.737	1.07633608852952	0.474	1.07633608852952	0.527	0.075	NA	Endothelia (1)	VMO1
GPX1	0.737	0.618842436570021	0.474	0.618842436570021	0.9	0.831	NA	Endothelia (1)	GPX1
GPR182	0.736	1.03234743574397	0.472	1.03234743574397	0.531	0.078	NA	Endothelia (1)	GPR182
KDR	0.735	0.849699528917131	0.47	0.849699528917131	0.744	0.414	NA	Endothelia (1)	KDR
AP2S1	0.735	0.662196010136435	0.47	0.662196010136435	0.856	0.733	NA	Endothelia (1)	AP2S1
CYBA	0.729	0.610773317355517	0.458	0.610773317355517	0.853	0.692	NA	Endothelia (1)	CYBA
MARCKSL1	0.728	0.635938508251541	0.456	0.635938508251541	0.892	0.741	NA	Endothelia (1)	MARCKSL1
ST6GAL1	0.727	0.873228971535532	0.454	0.873228971535532	0.631	0.276	NA	Endothelia (1)	ST6GAL1
TIMP2	0.727	0.811508084296502	0.454	0.811508084296502	0.705	0.405	NA	Endothelia (1)	TIMP2
APP	0.722	0.526001985446374	0.444	0.526001985446374	0.921	0.814	NA	Endothelia (1)	APP
NTN4	0.721	0.905902638581683	0.442	0.905902638581683	0.587	0.2	NA	Endothelia (1)	NTN4
CTSB	0.721	0.712743978278828	0.442	0.712743978278828	0.749	0.517	NA	Endothelia (1)	CTSB
DAAM1	0.719	0.857135601040704	0.438	0.857135601040704	0.606	0.247	NA	Endothelia (1)	DAAM1
CFP	0.717	1.01925919925997	0.434	1.01925919925997	0.51	0.108	NA	Endothelia (1)	CFP
SNX5	0.716	0.847224690045621	0.432	0.847224690045621	0.614	0.293	NA	Endothelia (1)	SNX5
F8	0.716	0.774454091433659	0.432	0.774454091433659	0.711	0.431	NA	Endothelia (1)	F8
ECM1	0.71	1.09579971496747	0.42	1.09579971496747	0.451	0.043	NA	Endothelia (1)	ECM1
SEMA6A	0.71	0.831295476946041	0.42	0.831295476946041	0.577	0.232	NA	Endothelia (1)	SEMA6A
UGCG	0.709	0.899804385721963	0.418	0.899804385721963	0.57	0.224	NA	Endothelia (1)	UGCG
PHACTR2	0.709	0.79551998818039	0.418	0.79551998818039	0.65	0.358	NA	Endothelia (1)	PHACTR2
SDCBP	0.709	0.556853331596544	0.418	0.556853331596544	0.854	0.667	NA	Endothelia (1)	SDCBP
DLC1	0.708	0.740439230172728	0.416	0.740439230172728	0.698	0.412	NA	Endothelia (1)	DLC1
SOCS3	0.708	0.633266009051148	0.416	0.633266009051148	0.848	0.673	NA	Endothelia (1)	SOCS3
TFPI	0.708	0.512552213334216	0.416	0.512552213334216	0.818	0.55	NA	Endothelia (1)	TFPI
NID1	0.707	0.88991675410698	0.414	0.88991675410698	0.554	0.2	NA	Endothelia (1)	NID1
C1QTNF1	0.707	0.877247493038856	0.414	0.877247493038856	0.506	0.121	NA	Endothelia (1)	C1QTNF1
DUSP5	0.704	0.916100265799246	0.408	0.916100265799246	0.562	0.226	NA	Endothelia (1)	DUSP5
IGHA1	0.704	0.610782727659042	0.408	0.610782727659042	0.853	0.715	NA	Endothelia (1)	IGHA1
CCL14	0.704	0.491061215487674	0.408	0.491061215487674	0.877	0.595	NA	Endothelia (1)	CCL14
HSPA1B	0.702	0.760434923384415	0.404	0.760434923384415	0.727	0.472	NA	Endothelia (1)	HSPA1B
TFF3	0.968	2.86980646679127	0.936	2.86980646679127	0.967	0.353	NA	Endothelia (2)	TFF3
CCL21	0.964	4.7333087842235	0.928	4.7333087842235	0.942	0.155	NA	Endothelia (2)	CCL21
TFPI1	0.881	1.56282724292615	0.762	1.56282724292615	0.96	0.587	NA	Endothelia (2)	TFPI
MMRN1	0.876	1.55028906947181	0.752	1.55028906947181	0.872	0.254	NA	Endothelia (2)	MMRN1
ANXA21	0.852	0.850423494958983	0.704	0.850423494958983	0.989	0.914	NA	Endothelia (2)	ANXA2
ATP5E	0.851	0.753555051405667	0.702	0.753555051405667	0.989	0.964	NA	Endothelia (2)	ATP5E
PPFIBP1	0.847	1.17384727957383	0.694	1.17384727957383	0.894	0.464	NA	Endothelia (2)	PPFIBP1
PROX1	0.846	1.58695911782363	0.692	1.58695911782363	0.708	0.029	NA	Endothelia (2)	PROX1
POLR2L	0.844	0.908602049574898	0.688	0.908602049574898	0.971	0.871	NA	Endothelia (2)	POLR2L
S100A61	0.834	1.1478144411599	0.668	1.1478144411599	0.989	0.774	NA	Endothelia (2)	S100A6
SNCG	0.829	1.54687041898844	0.658	1.54687041898844	0.858	0.513	NA	Endothelia (2)	SNCG
PDPN	0.829	1.5334825190642	0.658	1.5334825190642	0.661	0.003	NA	Endothelia (2)	PDPN
FABP4	0.818	1.10747571528926	0.636	1.10747571528926	0.869	0.324	NA	Endothelia (2)	FABP4
FABP51	0.817	1.05519113089649	0.634	1.05519113089649	0.934	0.472	NA	Endothelia (2)	FABP5
RARRES2	0.808	1.33299706563251	0.616	1.33299706563251	0.675	0.095	NA	Endothelia (2)	RARRES2
ADIRF	0.803	1.38999294895451	0.606	1.38999294895451	0.92	0.605	NA	Endothelia (2)	ADIRF
S100A10	0.78	0.594183391728051	0.56	0.594183391728051	0.974	0.939	NA	Endothelia (2)	S100A10
LGALS11	0.776	0.937266122943189	0.552	0.937266122943189	0.898	0.608	NA	Endothelia (2)	LGALS1
NTS	0.769	2.05760111640315	0.538	2.05760111640315	0.628	0.122	NA	Endothelia (2)	NTS
PTPRE	0.769	0.926371637723878	0.538	0.926371637723878	0.682	0.216	NA	Endothelia (2)	PTPRE
NR2F1	0.758	0.71873247325079	0.516	0.71873247325079	0.792	0.322	NA	Endothelia (2)	NR2F1
LAPTM5	0.755	1.08188635414162	0.51	1.08188635414162	0.682	0.273	NA	Endothelia (2)	LAPTM5
PROCR	0.748	0.996921225008504	0.496	0.996921225008504	0.672	0.259	NA	Endothelia (2)	PROCR
NNMT1	0.748	0.814073901225658	0.496	0.814073901225658	0.799	0.407	NA	Endothelia (2)	NNMT
C4orf48	0.74	0.737060462345565	0.48	0.737060462345565	0.719	0.331	NA	Endothelia (2)	C4orf48
EFEMP1	0.738	1.82985271272853	0.476	1.82985271272853	0.511	0.046	NA	Endothelia (2)	EFEMP1
ECSCR.11	0.737	0.64373889905729	0.474	0.64373889905729	0.872	0.724	NA	Endothelia (2)	ECSCR.1
TSPAN5	0.735	0.832352498024548	0.47	0.832352498024548	0.536	0.085	NA	Endothelia (2)	TSPAN5
CLU	0.734	0.741032296649296	0.468	0.741032296649296	0.861	0.466	NA	Endothelia (2)	CLU
TMSB101	0.734	0.357342870200624	0.468	0.357342870200624	1	0.998	NA	Endothelia (2)	TMSB10
GNG11	0.73	0.456902729487367	0.46	0.456902729487367	0.996	0.977	NA	Endothelia (2)	GNG11
PTX3	0.729	1.20365926065307	0.458	1.20365926065307	0.464	0.007	NA	Endothelia (2)	PTX3
LGALS31	0.729	0.623105774542362	0.458	0.623105774542362	0.81	0.48	NA	Endothelia (2)	LGALS3
PPDPF	0.725	0.529769798463705	0.45	0.529769798463705	0.909	0.81	NA	Endothelia (2)	PPDPF
VIM1	0.725	0.508699196656182	0.45	0.508699196656182	1	0.874	NA	Endothelia (2)	VIM
FLT4	0.723	0.787730728924543	0.446	0.787730728924543	0.62	0.213	NA	Endothelia (2)	FLT4
GYPC	0.716	0.666447629833706	0.432	0.666447629833706	0.836	0.612	NA	Endothelia (2)	GYPC
UQCR11	0.716	0.466218727949331	0.432	0.466218727949331	0.923	0.825	NA	Endothelia (2)	UQCR11
RAB11A	0.715	0.618225608265362	0.43	0.618225608265362	0.843	0.677	NA	Endothelia (2)	RAB11A
BCL7C	0.714	0.662975427583937	0.428	0.662975427583937	0.613	0.244	NA	Endothelia (2)	BCL7C
ARL4A	0.712	0.732808533954427	0.424	0.732808533954427	0.792	0.53	NA	Endothelia (2)	ARL4A
CALD1	0.712	0.597703587485805	0.424	0.597703587485805	0.872	0.659	NA	Endothelia (2)	CALD1
GUK1	0.712	0.464386502845372	0.424	0.464386502845372	0.953	0.854	NA	Endothelia (2)	GUK1
TBX1	0.709	0.770623459630038	0.418	0.770623459630038	0.423	0.005	NA	Endothelia (2)	TBX1
NRP2	0.701	0.704850381760891	0.402	0.704850381760891	0.737	0.446	NA	Endothelia (2)	NRP2
ADIRF1	0.878	1.32972704269686	0.756	1.32972704269686	0.969	0.587	NA	Endothelia (3)	ADIRF
CPE	0.854	2.16001550984942	0.708	2.16001550984942	0.76	0.105	NA	Endothelia (3)	CPE
IL331	0.843	1.01394883026985	0.686	1.01394883026985	0.952	0.519	NA	Endothelia (3)	IL33
CLEC14A2	0.829	0.939623675940886	0.658	0.939623675940886	0.961	0.778	NA	Endothelia (3)	CLEC14A
SRPX	0.827	1.22036222810587	0.654	1.22036222810587	0.792	0.21	NA	Endothelia (3)	SRPX
CTNNAL1	0.824	1.13552353830005	0.648	1.13552353830005	0.815	0.295	NA	Endothelia (3)	CTNNAL1
CD320	0.809	1.63037062038434	0.618	1.63037062038434	0.813	0.43	NA	Endothelia (3)	CD320
LDB2	0.792	0.715274253652722	0.584	0.715274253652722	0.948	0.692	NA	Endothelia (3)	LDB2
TM4SF1	0.788	0.704553358868695	0.576	0.704553358868695	0.995	0.931	NA	Endothelia (3)	TM4SF1
SCGB3A1	0.774	1.35125109840495	0.548	1.35125109840495	0.639	0.133	NA	Endothelia (3)	SCGB3A1
RFK	0.762	0.8610453309841	0.524	0.8610453309841	0.698	0.254	NA	Endothelia (3)	RFK
MEIS2	0.752	0.767374751542479	0.504	0.767374751542479	0.777	0.34	NA	Endothelia (3)	MEIS2
MGP1	0.751	0.709511024893543	0.502	0.709511024893543	0.966	0.762	NA	Endothelia (3)	MGP
PTPRB1	0.75	0.63198794157413	0.5	0.63198794157413	0.906	0.593	NA	Endothelia (3)	PTPRB
ID2	0.744	0.751434577375041	0.488	0.751434577375041	0.923	0.714	NA	Endothelia (3)	ID2
MATN2	0.741	0.829599365141645	0.482	0.829599365141645	0.563	0.098	NA	Endothelia (3)	MATN2
ALDH1A1	0.739	0.833147817525906	0.478	0.833147817525906	0.681	0.272	NA	Endothelia (3)	ALDH1A1
CLU1	0.737	0.767560085469175	0.474	0.767560085469175	0.819	0.451	NA	Endothelia (3)	CLU
SRGN1	0.737	0.513361805186734	0.474	0.513361805186734	0.963	0.722	NA	Endothelia (3)	SRGN
FTH1	0.737	0.314747319010159	0.474	0.314747319010159	1	0.996	NA	Endothelia (3)	FTH1
PRSS23	0.735	0.561605372695646	0.47	0.561605372695646	0.874	0.518	NA	Endothelia (3)	PRSS23
FLRT2	0.734	0.805617493834699	0.468	0.805617493834699	0.602	0.161	NA	Endothelia (3)	FLRT2
BMPER	0.728	0.755939824113541	0.456	0.755939824113541	0.542	0.09	NA	Endothelia (3)	BMPER
PDLIM1	0.728	0.529043650101118	0.456	0.529043650101118	0.942	0.727	NA	Endothelia (3)	PDLIM1
RPS281	0.728	0.311800987637348	0.456	0.311800987637348	1	0.998	NA	Endothelia (3)	RPS28
TSPAN71	0.727	0.575111728590082	0.454	0.575111728590082	0.879	0.583	NA	Endothelia (3)	TSPAN7
SDCBP1	0.723	0.506000129528992	0.446	0.506000129528992	0.927	0.683	NA	Endothelia (3)	SDCBP
TFPI3	0.723	0.487508424107091	0.446	0.487508424107091	0.905	0.574	NA	Endothelia (3)	TFPI
SLC40A11	0.722	0.584261333468509	0.444	0.584261333468509	0.719	0.315	NA	Endothelia (3)	SLC40A1
NRN1	0.719	0.592979037703476	0.438	0.592979037703476	0.766	0.426	NA	Endothelia (3)	NRN1
FTL1	0.719	0.255936856207935	0.438	0.255936856207935	1	0.994	NA	Endothelia (3)	FTL
MEG31	0.716	0.632758002548563	0.432	0.632758002548563	0.631	0.179	NA	Endothelia (3)	MEG3
EDN1	0.714	0.907456490319556	0.428	0.907456490319556	0.661	0.274	NA	Endothelia (3)	EDN1
PLAC9	0.71	0.754276237629167	0.42	0.754276237629167	0.59	0.199	NA	Endothelia (3)	PLAC9
LTBP4	0.71	0.641768482707737	0.42	0.641768482707737	0.563	0.149	NA	Endothelia (3)	LTBP4
WBP5	0.708	0.555589460322628	0.416	0.555589460322628	0.827	0.585	NA	Endothelia (3)	WBP5
ITM2B	0.708	0.386909541950015	0.416	0.386909541950015	0.992	0.981	NA	Endothelia (3)	ITM2B
LIFR1	0.706	0.463631516274987	0.412	0.463631516274987	0.735	0.332	NA	Endothelia (3)	LIFR
TNFSF10	0.702	0.540977635623714	0.404	0.540977635623714	0.873	0.64	NA	Endothelia (3)	TNFSF10
PRSS231	0.972	1.83242372497715	0.944	1.83242372497715	1	0.535	NA	Endothelia (4)	PRSS23
IL1R1	0.933	1.43193901972091	0.866	1.43193901972091	0.943	0.205	NA	Endothelia (4)	IL1R1
LTC4S	0.932	1.52441901617321	0.864	1.52441901617321	0.972	0.38	NA	Endothelia (4)	LTC4S
NTS1	0.929	2.4297948683443	0.858	2.4297948683443	0.915	0.122	NA	Endothelia (4)	NTS
LYPD2	0.925	2.46667868737135	0.85	2.46667868737135	0.858	0.017	NA	Endothelia (4)	LYPD2
RSPO3	0.914	1.62742856138348	0.828	1.62742856138348	0.858	0.072	NA	Endothelia (4)	RSPO3
LIFR2	0.91	1.39452250546825	0.82	1.39452250546825	0.983	0.349	NA	Endothelia (4)	LIFR
PTGDS	0.909	2.84083009803524	0.818	2.84083009803524	0.847	0.09	NA	Endothelia (4)	PTGDS
RAMP3	0.902	1.2328725347045	0.804	1.2328725347045	0.989	0.638	NA	Endothelia (4)	RAMP3
INMT	0.901	1.69819210642595	0.802	1.69819210642595	0.835	0.05	NA	Endothelia (4)	INMT
FTL2	0.901	0.739585094522118	0.802	0.739585094522118	1	0.994	NA	Endothelia (4)	FTL
PTGS1	0.889	1.30549882030205	0.778	1.30549882030205	0.807	0.042	NA	Endothelia (4)	PTGS1
C7	0.881	1.54809757569475	0.762	1.54809757569475	0.886	0.223	NA	Endothelia (4)	C7
PLAC8	0.877	1.75962766055	0.754	1.75962766055	0.818	0.139	NA	Endothelia (4)	PLAC8
C2orf88	0.874	1.22878168408336	0.748	1.22878168408336	0.812	0.083	NA	Endothelia (4)	C2orf88
SH3BP5	0.871	1.04610363087812	0.742	1.04610363087812	0.949	0.509	NA	Endothelia (4)	SH3BP5
WNT2	0.864	1.32096269554752	0.728	1.32096269554752	0.744	0.019	NA	Endothelia (4)	WNT2
SELP	0.859	1.13701952564055	0.718	1.13701952564055	0.784	0.09	NA	Endothelia (4)	SELP
APP1	0.847	0.761921181768942	0.694	0.761921181768942	0.994	0.83	NA	Endothelia (4)	APP
ACP51	0.846	1.34995693500432	0.692	1.34995693500432	0.881	0.227	NA	Endothelia (4)	ACP5
MEIS21	0.837	1.17772505648091	0.674	1.17772505648091	0.892	0.362	NA	Endothelia (4)	MEIS2
RNASE11	0.836	0.869180127974619	0.672	0.869180127974619	1	0.868	NA	Endothelia (4)	RNASE1
FBLN2	0.834	1.09846828318035	0.668	1.09846828318035	0.847	0.239	NA	Endothelia (4)	FBLN2
FCGR2B1	0.824	1.04153985738078	0.648	1.04153985738078	0.812	0.166	NA	Endothelia (4)	FCGR2B
CPE1	0.821	1.0771118496536	0.642	1.0771118496536	0.773	0.142	NA	Endothelia (4)	CPE
FCN32	0.821	0.908729974641596	0.642	0.908729974641596	0.983	0.484	NA	Endothelia (4)	FCN3
DNASE1L31	0.817	0.844945071911224	0.634	0.844945071911224	0.994	0.765	NA	Endothelia (4)	DNASE1L3
CTNNAL11	0.816	0.888881558933491	0.632	0.888881558933491	0.858	0.323	NA	Endothelia (4)	CTNNAL1
HIBCH	0.816	0.841084555264318	0.632	0.841084555264318	0.835	0.297	NA	Endothelia (4)	HIBCH
PGM5	0.808	0.926265510902107	0.616	0.926265510902107	0.744	0.174	NA	Endothelia (4)	PGM5
AP1S2	0.801	0.832459682316295	0.602	0.832459682316295	0.875	0.472	NA	Endothelia (4)	AP1S2
HLA-E	0.8	0.512526449503852	0.6	0.512526449503852	1	0.976	NA	Endothelia (4)	HLA-E
TIMP11	0.795	0.576881262674862	0.59	0.576881262674862	1	0.926	NA	Endothelia (4)	TIMP1
NDUFA8	0.794	0.881378152888071	0.588	0.881378152888071	0.841	0.408	NA	Endothelia (4)	NDUFA8
PTGIS	0.792	0.896795401429204	0.584	0.896795401429204	0.625	0.046	NA	Endothelia (4)	PTGIS
ITM2B1	0.79	0.493573295739733	0.58	0.493573295739733	1	0.981	NA	Endothelia (4)	ITM2B
ALPL	0.786	0.957654248916319	0.572	0.957654248916319	0.688	0.126	NA	Endothelia (4)	ALPL
TAGLN	0.782	1.31596110167224	0.564	1.31596110167224	0.688	0.152	NA	Endothelia (4)	TAGLN
LHX6	0.781	1.03826175297588	0.562	1.03826175297588	0.597	0.049	NA	Endothelia (4)	LHX6
PLAC91	0.781	0.820152722641735	0.562	0.820152722641735	0.75	0.217	NA	Endothelia (4)	PLAC9
FGL2	0.776	0.85924367163048	0.552	0.85924367163048	0.665	0.125	NA	Endothelia (4)	FGL2
TSHZ2	0.775	0.936354045875204	0.55	0.936354045875204	0.67	0.151	NA	Endothelia (4)	TSHZ2
GLUL	0.769	0.692246535190817	0.538	0.692246535190817	0.835	0.404	NA	Endothelia (4)	GLUL
SRPX1	0.764	0.728274843456909	0.528	0.728274843456909	0.75	0.244	NA	Endothelia (4)	SRPX
TGM2	0.764	0.667706813264107	0.528	0.667706813264107	0.886	0.504	NA	Endothelia (4)	TGM2
PTPRB2	0.762	0.586927898401733	0.524	0.586927898401733	0.949	0.61	NA	Endothelia (4)	PTPRB
RAB3C	0.761	0.823736221383338	0.522	0.823736221383338	0.568	0.055	NA	Endothelia (4)	RAB3C
C1QTNF11	0.761	0.693344626695194	0.522	0.693344626695194	0.693	0.181	NA	Endothelia (4)	C1QTNF1
PLTP	0.76	0.689148081057731	0.52	0.689148081057731	0.71	0.197	NA	Endothelia (4)	PLTP
SDPR1	0.755	0.595393155070672	0.51	0.595393155070672	0.949	0.682	NA	Endothelia (4)	SDPR
SESN3	0.754	0.788382925154981	0.508	0.788382925154981	0.619	0.129	NA	Endothelia (4)	SESN3
PLA2G16	0.753	0.576019190055692	0.506	0.576019190055692	0.869	0.535	NA	Endothelia (4)	PLA2G16
MAML1	0.75	0.701916707591407	0.5	0.701916707591407	0.653	0.177	NA	Endothelia (4)	MAML1
TFF31	0.749	0.528392817084176	0.498	0.528392817084176	0.807	0.365	NA	Endothelia (4)	TFF3
HYAL1	0.748	0.755738027619298	0.496	0.755738027619298	0.619	0.141	NA	Endothelia (4)	HYAL1
NUPR1	0.747	0.593805050182057	0.494	0.593805050182057	0.864	0.437	NA	Endothelia (4)	NUPR1
C8orf41	0.746	0.67532123451853	0.492	0.67532123451853	0.92	0.549	NA	Endothelia (4)	C8orf4
CD141	0.743	0.472315186888809	0.486	0.472315186888809	0.778	0.313	NA	Endothelia (4)	CD14
FGFR1	0.742	0.745360238662764	0.484	0.745360238662764	0.648	0.212	NA	Endothelia (4)	FGFR1
LY6E	0.74	0.585208728281008	0.48	0.585208728281008	0.903	0.633	NA	Endothelia (4)	LY6E
BST22	0.739	0.448527939913736	0.478	0.448527939913736	0.989	0.862	NA	Endothelia (4)	BST2
HIF1A1	0.737	0.668586599931414	0.474	0.668586599931414	0.761	0.362	NA	Endothelia (4)	HIF1A
HLA-C1	0.737	0.375913496053346	0.474	0.375913496053346	1	0.988	NA	Endothelia (4)	HLA-C
EMP3	0.731	0.673827659491175	0.462	0.673827659491175	0.824	0.421	NA	Endothelia (4)	EMP3
FTH11	0.731	0.309386646868701	0.462	0.309386646868701	1	0.997	NA	Endothelia (4)	FTH1
SERPINB1	0.727	0.576340254855604	0.454	0.576340254855604	0.733	0.328	NA	Endothelia (4)	SERPINB1
CALM21	0.727	0.558495539694151	0.454	0.558495539694151	0.943	0.745	NA	Endothelia (4)	CALM2
EIF4A2	0.726	0.457497464371542	0.452	0.457497464371542	0.932	0.708	NA	Endothelia (4)	EIF4A2
NR2F11	0.724	0.559366951499248	0.448	0.559366951499248	0.756	0.329	NA	Endothelia (4)	NR2F1
PCAT19	0.724	0.450577807195716	0.448	0.450577807195716	0.972	0.79	NA	Endothelia (4)	PCAT19
ARL4A1	0.719	0.596416662259524	0.438	0.596416662259524	0.835	0.532	NA	Endothelia (4)	ARL4A
MRC11	0.719	0.44746008348958	0.438	0.44746008348958	0.744	0.292	NA	Endothelia (4)	MRC1
AQP3	0.718	0.943930204657407	0.436	0.943930204657407	0.523	0.102	NA	Endothelia (4)	AQP3
TIMP3	0.718	0.356812046655031	0.436	0.356812046655031	0.977	0.695	NA	Endothelia (4)	TIMP3
SULT1A1	0.717	0.672652333164329	0.434	0.67265233316433	0.472	0.04	NA	Endothelia (4)	SULT1A1
EEF1D	0.715	0.361616593459404	0.43	0.361616593459404	0.977	0.927	NA	Endothelia (4)	EEF1D
HTR2B	0.713	0.687581790666013	0.426	0.687581790666013	0.466	0.04	NA	Endothelia (4)	HTR2B
FAM167B1	0.712	0.526074171475193	0.424	0.526074171475193	0.881	0.501	NA	Endothelia (4)	FAM167B
MT2A	0.71	0.516994723086615	0.42	0.516994723086615	0.915	0.71	NA	Endothelia (4)	MT2A
PLPP31	0.71	0.356705228688151	0.42	0.356705228688151	0.955	0.58	NA	Endothelia (4)	PLPP3
HIPK21	0.708	0.522696003577004	0.416	0.522696003577004	0.699	0.285	NA	Endothelia (4)	HIPK2
HS3ST1	0.703	0.771376149853906	0.406	0.771376149853906	0.506	0.125	NA	Endothelia (4)	HS3ST1
ARL4D	0.703	0.652345613469804	0.406	0.652345613469804	0.506	0.11	NA	Endothelia (4)	ARL4D
SGK1	0.703	0.492349618133064	0.406	0.492349618133064	0.807	0.459	NA	Endothelia (4)	SGK1
TFPI4	0.703	0.414580713669416	0.406	0.414580713669416	0.926	0.592	NA	Endothelia (4)	TFPI
RASSF9	0.702	0.618648332254399	0.404	0.618648332254399	0.574	0.187	NA	Endothelia (4)	RASSF9
SDCBP2	0.702	0.415864526682105	0.404	0.415864526682105	0.92	0.697	NA	Endothelia (4)	SDCBP
ZCCHC24	0.701	0.516294885371529	0.402	0.516294885371529	0.557	0.159	NA	Endothelia (4)	ZCCHC24
SLC9A3R2	0.902	1.75032619377977	0.804	1.75032619377977	0.968	0.683	NA	Endothelia (5)	SLC9A3R2
SRP14	0.87	1.0426829487295	0.74	1.0426829487295	0.994	0.942	NA	Endothelia (5)	SRP14
CXCL12	0.864	1.94953889915607	0.728	1.94953889915607	0.808	0.163	NA	Endothelia (5)	CXCL12
BCAM2	0.824	0.931557117148962	0.648	0.931557117148962	0.931	0.602	NA	Endothelia (5)	BCAM
SRGN2	0.821	0.963615939556244	0.642	0.963615939556244	0.953	0.69	NA	Endothelia (5)	SRGN
RAMP21	0.817	0.734039343881052	0.634	0.734039343881052	0.984	0.899	NA	Endothelia (5)	RAMP2
CRIP21	0.816	0.795041024724643	0.632	0.795041024724643	0.97	0.75	NA	Endothelia (5)	CRIP2
PPA1	0.814	1.18209568485296	0.628	1.18209568485296	0.778	0.29	NA	Endothelia (5)	PPA1
GJA4	0.811	1.41112884420431	0.622	1.41112884420431	0.709	0.141	NA	Endothelia (5)	GJA4
GSN3	0.801	0.910124421331181	0.602	0.910124421331181	0.971	0.75	NA	Endothelia (5)	GSN
PODXL	0.8	0.990820117928489	0.6	0.990820117928489	0.81	0.337	NA	Endothelia (5)	PODXL
CD91	0.799	0.847060759394287	0.598	0.847060759394287	0.95	0.636	NA	Endothelia (5)	CD9
SOX17	0.786	1.11840319419754	0.572	1.11840319419754	0.781	0.35	NA	Endothelia (5)	SOX17
PLPP11	0.786	1.02299024909374	0.572	1.02299024909374	0.918	0.598	NA	Endothelia (5)	PLPP1
S100A62	0.784	0.994015164484436	0.568	0.994015164484436	0.949	0.742	NA	Endothelia (5)	S100A6
TMSB102	0.772	0.476559965218477	0.544	0.476559965218477	1	0.998	NA	Endothelia (5)	TMSB10
ADAM15	0.765	0.859884033131189	0.53	0.859884033131189	0.772	0.368	NA	Endothelia (5)	ADAM15
IFI271	0.763	0.594198045435689	0.526	0.594198045435689	0.994	0.958	NA	Endothelia (5)	IFI27
TIMP31	0.755	1.24337063400531	0.51	1.24337063400531	0.881	0.658	NA	Endothelia (5)	TIMP3
CAV12	0.755	0.757089806650072	0.51	0.757089806650072	0.924	0.739	NA	Endothelia (5)	CAV1
TSC22D1	0.753	0.859213771134022	0.506	0.859213771134022	0.85	0.533	NA	Endothelia (5)	TSC22D1
EMP31	0.751	1.00440399133369	0.502	1.00440399133369	0.741	0.355	NA	Endothelia (5)	EMP3
PTMA1	0.75	0.41667060815697	0.5	0.41667060815697	0.999	0.996	NA	Endothelia (5)	PTMA
LMCD1	0.749	0.954412983932363	0.498	0.954412983932363	0.667	0.234	NA	Endothelia (5)	LMCD1
STMN1	0.745	0.82712387631894	0.49	0.82712387631894	0.776	0.433	NA	Endothelia (5)	STMN1
PALMD1	0.739	0.780567486643494	0.478	0.780567486643494	0.751	0.395	NA	Endothelia (5)	PALMD
PTRF	0.734	0.57893436828477	0.468	0.57893436828477	0.916	0.761	NA	Endothelia (5)	PTRF
CLDN51	0.73	1.14800980257515	0.46	1.14800980257515	0.87	0.681	NA	Endothelia (5)	CLDN5
FAM107A	0.729	0.904641320151001	0.458	0.904641320151001	0.593	0.174	NA	Endothelia (5)	FAM107A
KLF2	0.728	0.679228392435995	0.456	0.679228392435995	0.883	0.657	NA	Endothelia (5)	KLF2
HLA-C2	0.728	0.424937118152151	0.456	0.424937118152151	0.999	0.986	NA	Endothelia (5)	HLA-C
JAM21	0.726	0.690971874308205	0.452	0.690971874308205	0.761	0.431	NA	Endothelia (5)	JAM2
ICAM2	0.726	0.675072311246249	0.452	0.675072311246249	0.843	0.599	NA	Endothelia (5)	ICAM2
RHOC	0.723	0.551196339428519	0.446	0.551196339428519	0.925	0.787	NA	Endothelia (5)	RHOC
LRRFIP1	0.722	0.615850165811751	0.444	0.615850165811751	0.785	0.498	NA	Endothelia (5)	LRRFIP1
SEMA3G	0.721	0.928837009795119	0.442	0.928837009795119	0.458	0.017	NA	Endothelia (5)	SEMA3G
RAC1	0.721	0.413540362966428	0.442	0.413540362966428	0.966	0.921	NA	Endothelia (5)	RAC1
H3F3B	0.721	0.38974772490746	0.442	0.38974772490746	0.992	0.969	NA	Endothelia (5)	H3F3B
ID1	0.72	0.586184856481779	0.44	0.586184856481779	0.977	0.916	NA	Endothelia (5)	ID1
LAP3	0.719	0.70768112132391	0.438	0.70768112132391	0.746	0.451	NA	Endothelia (5)	LAP3
AIF1L	0.716	0.791107150620978	0.432	0.791107150620978	0.544	0.142	NA	Endothelia (5)	AIF1L
ARL15	0.711	0.738289593986492	0.422	0.738289593986492	0.517	0.113	NA	Endothelia (5)	ARL15
TM4SF11	0.711	0.674246280479271	0.422	0.674246280479271	0.975	0.927	NA	Endothelia (5)	TM4SF1
A2M2	0.71	0.491132624247269	0.42	0.491132624247269	0.961	0.849	NA	Endothelia (5)	A2M
PRKCDBP1	0.706	0.65530433510149	0.412	0.65530433510149	0.71	0.376	NA	Endothelia (5)	PRKCDBP
EPAS11	0.705	0.547113372637919	0.41	0.547113372637919	0.892	0.717	NA	Endothelia (5)	EPAS1
TAGLN22	0.705	0.49069477980693	0.41	0.49069477980693	0.937	0.796	NA	Endothelia (5)	TAGLN2
ASS1	0.704	0.649635825807461	0.408	0.649635825807461	0.564	0.179	NA	Endothelia (5)	ASS1
HLA-B1	0.703	0.307353075080401	0.406	0.307353075080401	1	0.998	NA	Endothelia (5)	HLA-B
PECAM11	0.701	0.501037570451174	0.402	0.501037570451174	0.898	0.711	NA	Endothelia (5)	PECAM1
PLVAP3	0.9	1.38373616440377	0.8	1.38373616440377	0.972	0.557	NA	Endothelia (6)	PLVAP
RGCC4	0.897	1.84896483766014	0.794	1.84896483766014	0.925	0.327	NA	Endothelia (6)	RGCC
SPARC3	0.836	0.959672029161243	0.672	0.959672029161243	0.97	0.777	NA	Endothelia (6)	SPARC
VWA12	0.832	1.3179168370236	0.664	1.3179168370236	0.811	0.282	NA	Endothelia (6)	VWA1
PLPP12	0.761	0.756557230105163	0.522	0.756557230105163	0.902	0.59	NA	Endothelia (6)	PLPP1
RBP72	0.746	0.705783182951789	0.492	0.705783182951789	0.839	0.456	NA	Endothelia (6)	RBP7
FLT11	0.734	0.850848536077839	0.468	0.850848536077839	0.821	0.56	NA	Endothelia (6)	FLT1
TMEM88	0.728	0.838135733178703	0.456	0.838135733178703	0.697	0.338	NA	Endothelia (6)	TMEM88
IGFBP72	0.722	0.545657682694375	0.444	0.545657682694375	0.998	0.952	NA	Endothelia (6)	IGFBP7
COL4A1	0.715	0.703329449160745	0.43	0.703329449160745	0.744	0.44	NA	Endothelia (6)	COL4A1
GSN4	0.704	0.48532504964996	0.408	0.48532504964996	0.944	0.75	NA	Endothelia (6)	GSN
TMEM204	0.703	0.639731505714772	0.406	0.639731505714772	0.714	0.431	NA	Endothelia (6)	TMEM204
RPS182	0.837	0.52001561937657	0.674	0.52001561937657	1	0.999	NA	Endothelia (7)	RPS18
ACKR1	0.826	2.35156497599014	0.652	2.35156497599014	0.7	0.094	NA	Endothelia (7)	ACKR1
RPL341	0.823	0.450995199329967	0.646	0.450995199329967	1	0.999	NA	Endothelia (7)	RPL34
RPL122	0.819	0.58621500800622	0.638	0.58621500800622	0.998	0.992	NA	Endothelia (7)	RPL12
RPL311	0.815	0.495364675227943	0.63	0.495364675227943	0.999	0.989	NA	Endothelia (7)	RPL31
RPL261	0.808	0.508948214801631	0.616	0.508948214801631	0.999	0.991	NA	Endothelia (7)	RPL26
RPL372	0.807	0.510940776519247	0.614	0.510940776519247	0.998	0.99	NA	Endothelia (7)	RPL37
VWF2	0.801	0.9177553773805	0.602	0.9177553773805	0.929	0.534	NA	Endothelia (7)	VWF
RPL322	0.8	0.409860312194705	0.6	0.409860312194705	0.999	0.998	NA	Endothelia (7)	RPL32
SPARCL13	0.792	0.804099569271774	0.584	0.804099569271774	0.976	0.617	NA	Endothelia (7)	SPARCL1
RPS232	0.789	0.431042381334021	0.578	0.431042381334021	1	0.994	NA	Endothelia (7)	RPS23
RPL411	0.787	0.43511502896135	0.574	0.43511502896135	0.999	0.999	NA	Endothelia (7)	RPL41
RPL131	0.77	0.360581833223703	0.54	0.360581833223703	1	0.999	NA	Endothelia (7)	RPL13
RPS15A1	0.768	0.379980476473068	0.536	0.379980476473068	1	0.993	NA	Endothelia (7)	RPS15A
RPLP01	0.767	0.538547811955385	0.534	0.538547811955385	0.989	0.937	NA	Endothelia (7)	RPLP0
RPS141	0.767	0.363810175466142	0.534	0.363810175466142	0.999	0.996	NA	Endothelia (7)	RPS14
CLU3	0.766	1.37686603770017	0.532	1.37686603770017	0.779	0.37	NA	Endothelia (7)	CLU
RPS22	0.764	0.50134797514193	0.528	0.50134797514193	0.998	0.991	NA	Endothelia (7)	RPS2
RPL101	0.763	0.38155378242773	0.526	0.38155378242773	1	0.999	NA	Endothelia (7)	RPL10
RPL33	0.762	0.49042043797931	0.524	0.49042043797931	0.999	0.992	NA	Endothelia (7)	RPL3
RPS151	0.761	0.345344154809407	0.522	0.345344154809407	0.998	0.993	NA	Endothelia (7)	RPS15
RPL361	0.754	0.373298741810876	0.508	0.373298741810876	0.999	0.994	NA	Endothelia (7)	RPL36
RPS62	0.753	0.4591276321207	0.506	0.4591276321207	1	0.997	NA	Endothelia (7)	RPS6
RPL37A1	0.753	0.354044899589605	0.506	0.354044899589605	1	0.994	NA	Endothelia (7)	RPL37A
RPL36A2	0.749	0.584234905981369	0.498	0.584234905981369	0.991	0.919	NA	Endothelia (7)	RPL36A
RPL391	0.747	0.380409646451711	0.494	0.380409646451711	0.998	0.996	NA	Endothelia (7)	RPL39
RPS171	0.746	0.373237820962441	0.492	0.373237820962441	0.998	0.983	NA	Endothelia (7)	RPS17
RPS31	0.745	0.385397558955975	0.49	0.385397558955975	0.999	0.988	NA	Endothelia (7)	RPS3
RPL35A1	0.745	0.343442984024484	0.49	0.343442984024484	0.999	0.99	NA	Endothelia (7)	RPL35A
RPL35	0.742	0.348245056114447	0.484	0.348245056114447	0.996	0.99	NA	Endothelia (7)	RPL35
RPS4X1	0.741	0.394092046141891	0.482	0.394092046141891	0.998	0.986	NA	Endothelia (7)	RPS4X
RPS191	0.737	0.33244546614833	0.474	0.33244546614833	1	0.997	NA	Endothelia (7)	RPS19
RPL111	0.737	0.316074654120508	0.474	0.316074654120508	0.999	0.994	NA	Endothelia (7)	RPL11
RPS211	0.736	0.406893717797872	0.472	0.406893717797872	0.994	0.97	NA	Endothelia (7)	RPS21
RPLP12	0.736	0.297728354981243	0.472	0.297728354981243	1	0.999	NA	Endothelia (7)	RPLP1
RPL291	0.735	0.366946364202282	0.47	0.366946364202282	0.997	0.984	NA	Endothelia (7)	RPL29
RPS3A1	0.735	0.363654622613	0.47	0.363654622613	0.999	0.988	NA	Endothelia (7)	RPS3A
RPL71	0.733	0.353604787120967	0.466	0.353604787120967	0.997	0.991	NA	Endothelia (7)	RPL7
RPL10A1	0.732	0.423914962783222	0.464	0.423914962783222	0.988	0.961	NA	Endothelia (7)	RPL10A
NNMT2	0.73	0.706977465987119	0.46	0.706977465987119	0.728	0.309	NA	Endothelia (7)	NNMT
RPL13A1	0.73	0.302064032529084	0.46	0.302064032529084	1	0.997	NA	Endothelia (7)	RPL13A
RPL7A1	0.728	0.379954087290093	0.456	0.379954087290093	0.994	0.973	NA	Endothelia (7)	RPL7A
VIM3	0.727	0.465248539690391	0.454	0.465248539690391	0.997	0.835	NA	Endothelia (7)	VIM
RPS292	0.726	0.343145063798289	0.452	0.343145063798289	0.999	0.991	NA	Endothelia (7)	RPS29
RPS241	0.723	0.327687006846574	0.446	0.327687006846574	0.999	0.993	NA	Endothelia (7)	RPS24
FABP52	0.719	0.863800171573732	0.438	0.863800171573732	0.767	0.386	NA	Endothelia (7)	FABP5
RPS12	0.716	0.318020985019186	0.432	0.318020985019186	0.998	0.995	NA	Endothelia (7)	RPS12
RPL61	0.712	0.326230349569534	0.424	0.326230349569534	0.994	0.978	NA	Endothelia (7)	RPL6
RPS91	0.712	0.308875458756544	0.424	0.308875458756544	0.997	0.989	NA	Endothelia (7)	RPS9
RPL241	0.711	0.312456422495716	0.422	0.312456422495716	0.993	0.98	NA	Endothelia (7)	RPL24
RPS7	0.71	0.308669149160492	0.42	0.308669149160492	0.998	0.985	NA	Endothelia (7)	RPS7
RPS27A1	0.709	0.283745247242513	0.418	0.283745247242513	0.999	0.995	NA	Endothelia (7)	RPS27A
RPL301	0.707	0.298106089665517	0.414	0.298106089665517	0.998	0.985	NA	Endothelia (7)	RPL30
RPS25	0.706	0.274398434094812	0.412	0.274398434094812	0.997	0.991	NA	Endothelia (7)	RPS25
CD742	0.703	0.524898145356492	0.406	0.524898145356492	0.975	0.896	NA	Endothelia (7)	CD74
RPL281	0.702	0.275698593836872	0.404	0.275698593836872	0.997	0.992	NA	Endothelia (7)	RPL28
