## Supplementary Table 13 for "Resolving the fibrotic niche of human liver cirrhosis using single-cell transcriptomics"

	myAUC	avg_diff	power	avg_logFC	pct.1	pct.2	p_val_adj	cluster	gene
TBX2_extended (41g)	0.985	0.0939751233712363	0.97	0.0939751233712363	0.991	0.396	NA	Endothelia (1)	TBX2_extended (41g)
GATA4_extended (465g)	0.983	0.0505834187009593	0.966	0.0505834187009591	1	1	NA	Endothelia (1)	GATA4_extended (465g)
CEBPB_extended (62g)	0.982	0.0855597035279206	0.964	0.0855597035279206	1	1	NA	Endothelia (1)	CEBPB_extended (62g)
GATA4 (429g)	0.982	0.0508485376160518	0.964	0.0508485376160518	1	1	NA	Endothelia (1)	GATA4 (429g)
NR5A2_extended (65g)	0.981	0.102299940824684	0.962	0.102299940824684	0.999	0.789	NA	Endothelia (1)	NR5A2_extended (65g)
ELK1 (87g)	0.968	0.0399644804796249	0.936	0.0399644804796249	0.999	0.902	NA	Endothelia (1)	ELK1 (87g)
ELK1_extended (88g)	0.968	0.0395120847610242	0.936	0.0395120847610242	0.999	0.902	NA	Endothelia (1)	ELK1_extended (88g)
NR2F1_extended (59g)	0.954	0.106307417582177	0.908	0.106307417582177	1	0.963	NA	Endothelia (1)	NR2F1_extended (59g)
NR5A2 (24g)	0.943	0.0537119499152292	0.886	0.0537119499152292	0.923	0.226	NA	Endothelia (1)	NR5A2 (24g)
HIF1A_extended (509g)	0.94	0.0156947185714447	0.88	0.0156947185714447	1	1	NA	Endothelia (1)	HIF1A_extended (509g)
SREBF1_extended (131g)	0.938	0.0166035725430616	0.876	0.0166035725430616	0.98	0.657	NA	Endothelia (1)	SREBF1_extended (131g)
RARB_extended (79g)	0.935	0.0288817945744321	0.87	0.0288817945744321	0.982	0.568	NA	Endothelia (1)	RARB_extended (79g)
STAT2 (694g)	0.929	0.011451008914823	0.858	0.011451008914823	1	1	NA	Endothelia (1)	STAT2 (694g)
STAT2_extended (759g)	0.929	0.0111260469274915	0.858	0.0111260469274915	1	1	NA	Endothelia (1)	STAT2_extended (759g)
NR2F1 (21g)	0.922	0.14741415645714	0.844	0.14741415645714	0.999	0.905	NA	Endothelia (1)	NR2F1 (21g)
IRF1_extended (1700g)	0.922	0.0159062080349222	0.844	0.0159062080349222	1	1	NA	Endothelia (1)	IRF1_extended (1700g)
RARB (63g)	0.918	0.0293037810277818	0.836	0.0293037810277818	0.962	0.492	NA	Endothelia (1)	RARB (63g)
ATF3_extended (1573g)	0.915	0.0159395604315914	0.83	0.0159395604315914	1	1	NA	Endothelia (1)	ATF3_extended (1573g)
CEBPB (36g)	0.913	0.0638590293998832	0.826	0.0638590293998832	1	0.999	NA	Endothelia (1)	CEBPB (36g)
IRF1 (1420g)	0.912	0.016796746121796	0.824	0.016796746121796	1	1	NA	Endothelia (1)	IRF1 (1420g)
JUND_extended (690g)	0.911	0.0278502962678529	0.822	0.0278502962678529	1	1	NA	Endothelia (1)	JUND_extended (690g)
MLXIP (219g)	0.904	0.0149169439173693	0.808	0.0149169439173693	1	1	NA	Endothelia (1)	MLXIP (219g)
BACH1_extended (54g)	0.903	0.0218416034162997	0.806	0.0218416034162997	0.953	0.499	NA	Endothelia (1)	BACH1_extended (54g)
MLXIP_extended (245g)	0.903	0.0140996997800881	0.806	0.0140996997800881	1	1	NA	Endothelia (1)	MLXIP_extended (245g)
GATA3_extended (131g)	0.901	0.0223560969857354	0.802	0.0223560969857354	0.993	0.932	NA	Endothelia (1)	GATA3_extended (131g)
ATF3 (931g)	0.874	0.0145867571206299	0.748	0.0145867571206299	1	1	NA	Endothelia (1)	ATF3 (931g)
MEIS1 (59g)	0.852	0.0140821227219287	0.704	0.0140821227219287	0.898	0.428	NA	Endothelia (1)	MEIS1 (59g)
XBP1_extended (343g)	0.828	0.0125235976973769	0.656	0.0125235976973769	1	1	NA	Endothelia (1)	XBP1_extended (343g)
HIF1A (34g)	0.818	0.0278359916964936	0.636	0.0278359916964936	0.982	0.829	NA	Endothelia (1)	HIF1A (34g)
ETS1_extended (62g)	0.816	0.0720430416597306	0.632	0.0720430416597306	1	1	NA	Endothelia (1)	ETS1_extended (62g)
FOXO1 (81g)	0.809	0.0182670056290223	0.618	0.0182670056290223	1	0.987	NA	Endothelia (1)	FOXO1 (81g)
JUND (121g)	0.776	0.0304784623693601	0.552	0.0304784623693601	1	1	NA	Endothelia (1)	JUND (121g)
ETS1 (55g)	0.767	0.0589894209125562	0.534	0.0589894209125562	1	1	NA	Endothelia (1)	ETS1 (55g)
MEF2C (25g)	0.724	0.0470528722716548	0.448	0.0470528722716548	0.999	0.988	NA	Endothelia (1)	MEF2C (25g)
MEF2C_extended (28g)	0.717	0.0441444582647319	0.434	0.0441444582647319	1	0.996	NA	Endothelia (1)	MEF2C_extended (28g)
STAT3_extended (85g)	0.708	0.0166842191949005	0.416	0.0166842191949005	0.999	0.999	NA	Endothelia (1)	STAT3_extended (85g)
JUN_extended (57g)	0.703	0.0523993813088366	0.406	0.0523993813088366	1	1	NA	Endothelia (1)	JUN_extended (57g)
HOXD8_extended (77g)	0.98	0.0379219008142319	0.96	0.0379219008142319	0.978	0.284	NA	Endothelia (2)	HOXD8_extended (77g)
HOXA9_extended (59g)	0.978	0.0293242740574415	0.956	0.0293242740574415	0.967	0.146	NA	Endothelia (2)	HOXA9_extended (59g)
FOXC2_extended (65g)	0.977	0.0299270018879302	0.954	0.0299270018879302	0.982	0.277	NA	Endothelia (2)	FOXC2_extended (65g)
TBX1 (76g)	0.966	0.0368846954790931	0.932	0.0368846954790931	0.996	0.829	NA	Endothelia (2)	TBX1 (76g)
HOXD8 (48g)	0.948	0.0273115761965752	0.896	0.0273115761965752	0.945	0.19	NA	Endothelia (2)	HOXD8 (48g)
HOXA7_extended (121g)	0.944	0.0206261843516524	0.888	0.0206261843516524	0.989	0.67	NA	Endothelia (2)	HOXA7_extended (121g)
HOXD9_extended (42g)	0.922	0.017183532728292	0.844	0.017183532728292	0.858	0.034	NA	Endothelia (2)	HOXD9_extended (42g)
FOXC2 (27g)	0.907	0.0291298544164646	0.814	0.0291298544164646	0.869	0.156	NA	Endothelia (2)	FOXC2 (27g)
SMAD1 (83g)	0.844	0.0166902337779274	0.688	0.0166902337779274	1	0.952	NA	Endothelia (2)	SMAD1 (83g)
HOXA9 (41g)	0.826	0.0109640704105301	0.652	0.0109640704105301	0.69	0.066	NA	Endothelia (2)	HOXA9 (41g)
HOXD9 (26g)	0.824	0.0168170793043729	0.648	0.0168170793043729	0.664	0.026	NA	Endothelia (2)	HOXD9 (26g)
NFATC1 (114g)	0.784	0.0120996186296693	0.568	0.0120996186296693	1	0.985	NA	Endothelia (2)	NFATC1 (114g)
IRF8 (27g)	0.76	0.0138877331750319	0.52	0.0138877331750319	0.653	0.195	NA	Endothelia (2)	IRF8 (27g)
IRF8_extended (29g)	0.753	0.0128445222339787	0.506	0.0128445222339787	0.661	0.225	NA	Endothelia (2)	IRF8_extended (29g)
RXRG (28g)	0.748	0.0170541200477405	0.496	0.0170541200477405	0.617	0.16	NA	Endothelia (2)	RXRG (28g)
NR2F1 (21g)1	0.713	0.0406246569949671	0.426	0.0406246569949671	0.996	0.92	NA	Endothelia (2)	NR2F1 (21g)
NR2F1_extended (59g)1	0.708	0.0138183318458754	0.416	0.0138183318458754	1	0.969	NA	Endothelia (2)	NR2F1_extended (59g)
GATA5_extended (30g)	0.893	0.0329589601795077	0.786	0.0329589601795077	0.9	0.29	NA	Endothelia (3)	GATA5_extended (30g)
GATA6_extended (43g)	0.858	0.0243809885019479	0.716	0.0243809885019479	0.871	0.299	NA	Endothelia (3)	GATA6_extended (43g)
AR_extended (19g)	0.842	0.0342044294879504	0.684	0.0342044294879504	0.74	0.115	NA	Endothelia (3)	AR_extended (19g)
GATA6 (35g)	0.821	0.0204220958053823	0.642	0.0204220958053823	0.789	0.222	NA	Endothelia (3)	GATA6 (35g)
GATA4 (429g)1	0.773	0.0102153816542017	0.546	0.0102153816542017	1	1	NA	Endothelia (3)	GATA4 (429g)
GATA4_extended (465g)1	0.773	0.0101003158079178	0.546	0.0101003158079178	1	1	NA	Endothelia (3)	GATA4_extended (465g)
FOXO3_extended (126g)	0.759	0.0131032090474596	0.518	0.0131032090474596	1	1	NA	Endothelia (3)	FOXO3_extended (126g)
MEIS2_extended (12g)	0.718	0.0258022194409556	0.436	0.0258022194409556	0.726	0.362	NA	Endothelia (3)	MEIS2_extended (12g)
MECOM (12g)	0.711	0.0289808595027561	0.422	0.0289808595027561	0.706	0.327	NA	Endothelia (3)	MECOM (12g)
RXRG_extended (87g)	0.984	0.0304112033265079	0.968	0.0304112033265079	0.989	0.304	NA	Endothelia (4)	RXRG_extended (87g)
RXRG (28g)1	0.979	0.07977441974846	0.958	0.07977441974846	0.977	0.158	NA	Endothelia (4)	RXRG (28g)
RARB (63g)1	0.963	0.0499260614796111	0.926	0.0499260614796111	1	0.569	NA	Endothelia (4)	RARB (63g)
RARB_extended (79g)1	0.953	0.0410302675699544	0.906	0.0410302675699544	1	0.637	NA	Endothelia (4)	RARB_extended (79g)
GATA6_extended (43g)1	0.892	0.025341410637827	0.784	0.025341410637827	0.96	0.329	NA	Endothelia (4)	GATA6_extended (43g)
GSC_extended (17g)	0.887	0.0391603269883047	0.774	0.0391603269883047	0.784	0.03	NA	Endothelia (4)	GSC_extended (17g)
GATA6 (35g)1	0.882	0.0252028839542899	0.764	0.0252028839542899	0.926	0.251	NA	Endothelia (4)	GATA6 (35g)
PPARA_extended (15g)	0.873	0.0383917419180886	0.746	0.0383917419180886	0.784	0.105	NA	Endothelia (4)	PPARA_extended (15g)
GATA4 (429g)2	0.87	0.0329881715991647	0.74	0.0329881715991647	1	1	NA	Endothelia (4)	GATA4 (429g)
GATA4_extended (465g)2	0.868	0.03241988492072	0.736	0.03241988492072	1	1	NA	Endothelia (4)	GATA4_extended (465g)
LTF (15g)	0.865	0.0306529238962394	0.73	0.0306529238962394	0.812	0.149	NA	Endothelia (4)	LTF (15g)
MEIS1 (59g)1	0.848	0.0133980217354502	0.696	0.0133980217354502	0.949	0.505	NA	Endothelia (4)	MEIS1 (59g)
AR_extended (19g)1	0.791	0.0205266452961877	0.582	0.0205266452961875	0.722	0.15	NA	Endothelia (4)	AR_extended (19g)
MEIS2_extended (12g)1	0.79	0.0421978544141193	0.58	0.0421978544141193	0.801	0.381	NA	Endothelia (4)	MEIS2_extended (12g)
CEBPB (36g)1	0.781	0.0300300123814334	0.562	0.0300300123814334	1	0.999	NA	Endothelia (4)	CEBPB (36g)
ELK1 (87g)1	0.781	0.0110556391029565	0.562	0.0110556391029565	1	0.918	NA	Endothelia (4)	ELK1 (87g)
ELK1_extended (88g)1	0.781	0.0109292569941438	0.562	0.0109292569941438	1	0.918	NA	Endothelia (4)	ELK1_extended (88g)
NR5A2_extended (65g)1	0.768	0.0100278912672832	0.536	0.0100278912672832	1	0.824	NA	Endothelia (4)	NR5A2_extended (65g)
CEBPB_extended (62g)1	0.75	0.0197352348714647	0.5	0.0197352348714647	1	1	NA	Endothelia (4)	CEBPB_extended (62g)
NR2F1_extended (59g)2	0.73	0.0202251715140373	0.46	0.0202251715140373	1	0.969	NA	Endothelia (4)	NR2F1_extended (59g)
SOX13_extended (382g)	0.974	0.0228913906143872	0.948	0.0228913906143872	1	1	NA	Endothelia (5)	SOX13_extended (382g)
GATA2_extended (151g)1	0.946	0.0369654792738851	0.892	0.0369654792738851	1	1	NA	Endothelia (5)	GATA2_extended (151g)
SOX17_extended (168g)	0.942	0.0288941144622891	0.884	0.0288941144622891	1	1	NA	Endothelia (5)	SOX17_extended (168g)
KLF2_extended (224g)1	0.939	0.0416228032610143	0.878	0.0416228032610143	1	1	NA	Endothelia (5)	KLF2_extended (224g)
SOX17 (159g)	0.939	0.0290093730910533	0.878	0.0290093730910533	1	1	NA	Endothelia (5)	SOX17 (159g)
KLF2 (137g)1	0.927	0.0471204568744498	0.854	0.0471204568744498	1	1	NA	Endothelia (5)	KLF2 (137g)
TBX3_extended (14g)	0.925	0.0928471160046907	0.85	0.0928471160046907	0.975	0.583	NA	Endothelia (5)	TBX3_extended (14g)
GATA2 (83g)1	0.918	0.0473466207691373	0.836	0.0473466207691373	1	0.999	NA	Endothelia (5)	GATA2 (83g)
MSX1_extended (29g)1	0.871	0.0473383089399952	0.742	0.0473383089399952	0.991	0.843	NA	Endothelia (5)	MSX1_extended (29g)
HEY1_extended (22g)1	0.843	0.0555699482601115	0.686	0.0555699482601115	1	0.974	NA	Endothelia (5)	HEY1_extended (22g)
FOXP1 (256g)	0.833	0.012483607469973	0.666	0.012483607469973	1	1	NA	Endothelia (5)	FOXP1 (256g)
FOXP1_extended (421g)	0.824	0.0121602797825928	0.648	0.0121602797825928	1	1	NA	Endothelia (5)	FOXP1_extended (421g)
TEAD4_extended (44g)	0.813	0.0198262815851401	0.626	0.0198262815851401	0.987	0.846	NA	Endothelia (5)	TEAD4_extended (44g)
JUNB (60g)	0.747	0.0500154944903948	0.494	0.0500154944903948	1	1	NA	Endothelia (5)	JUNB (60g)
JUNB_extended (96g)	0.732	0.0370843413473043	0.464	0.0370843413473043	1	1	NA	Endothelia (5)	JUNB_extended (96g)
KLF4 (31g)	0.72	0.0698908464147792	0.44	0.0698908464147792	1	0.998	NA	Endothelia (5)	KLF4 (31g)
MECOM (12g)1	0.717	0.0366486641064347	0.434	0.0366486641064347	0.661	0.284	NA	Endothelia (5)	MECOM (12g)
ELK3 (268g)2	0.859	0.0179071627200421	0.718	0.0179071627200421	1	1	NA	Endothelia (6)	ELK3 (268g)
ETS1 (55g)3	0.78	0.0603778013607653	0.56	0.0603778013607653	1	1	NA	Endothelia (6)	ETS1 (55g)
ETS1_extended (62g)2	0.758	0.0543700258018638	0.516	0.0543700258018638	1	1	NA	Endothelia (6)	ETS1_extended (62g)
JDP2_extended (12g)1	0.721	0.0248514559267478	0.442	0.0248514559267478	0.703	0.361	NA	Endothelia (6)	JDP2_extended (12g)
