## Supplementary Table 14 for "Resolving the fibrotic niche of human liver cirrhosis using single-cell transcriptomics"

	myAUC	avg_diff	power	avg_logFC	pct.1	pct.2	p_val_adj	cluster	gene
ADIRF	0.873	1.26692630320672	0.746	1.26692630320672	0.984	0.851	NA	Mesenchyme (1)	ADIRF
MYH11	0.84	1.18371781667744	0.68	1.18371781667744	0.919	0.551	NA	Mesenchyme (1)	MYH11
DSTN	0.838	0.993388590818379	0.676	0.993388590818379	0.965	0.896	NA	Mesenchyme (1)	DSTN
TPM2	0.828	0.973531599426051	0.656	0.973531599426051	0.971	0.907	NA	Mesenchyme (1)	TPM2
CRIP1	0.804	1.18750020750474	0.608	1.18750020750474	0.919	0.614	NA	Mesenchyme (1)	CRIP1
MYL9	0.802	0.768239551739295	0.604	0.768239551739295	0.987	0.95	NA	Mesenchyme (1)	MYL9
MYL6	0.794	0.589415929868894	0.588	0.589415929868894	0.991	0.984	NA	Mesenchyme (1)	MYL6
PHLDA2	0.776	1.47377443316235	0.552	1.47377443316235	0.692	0.26	NA	Mesenchyme (1)	PHLDA2
TAGLN	0.775	0.648339530761465	0.55	0.648339530761465	0.991	0.936	NA	Mesenchyme (1)	TAGLN
PLN	0.769	1.49934405633749	0.538	1.49934405633749	0.609	0.112	NA	Mesenchyme (1)	PLN
RERGL	0.727	0.91412915559967	0.454	0.91412915559967	0.761	0.437	NA	Mesenchyme (1)	RERGL
BCAM	0.725	0.850818869237972	0.45	0.850818869237972	0.732	0.479	NA	Mesenchyme (1)	BCAM
ACTA2	0.712	0.568318077073962	0.424	0.568318077073962	0.985	0.906	NA	Mesenchyme (1)	ACTA2
GADD45B	0.709	0.678568564222567	0.418	0.678568564222567	0.91	0.828	NA	Mesenchyme (1)	GADD45B
NDUFA4	0.702	0.457375212407335	0.404	0.457375212407335	0.94	0.917	NA	Mesenchyme (1)	NDUFA4
RGS5	0.793	1.09478597454697	0.586	1.09478597454697	0.915	0.571	NA	Mesenchyme (2)	RGS5
TM4SF1	0.754	1.04471014001376	0.508	1.04471014001376	0.733	0.316	NA	Mesenchyme (2)	TM4SF1
PLAT	0.704	0.782042097572449	0.408	0.782042097572449	0.614	0.229	NA	Mesenchyme (2)	PLAT
DCN1	0.988	2.76115354584524	0.976	2.76115354584524	0.997	0.448	NA	Myofibroblast	DCN
C1R1	0.96	2.19040087592815	0.92	2.19040087592815	0.972	0.203	NA	Myofibroblast	C1R
LUM	0.939	3.15406545840466	0.878	3.15406545840466	0.884	0.018	NA	Myofibroblast	LUM
COL3A1	0.938	2.76095803348976	0.876	2.76095803348976	0.931	0.207	NA	Myofibroblast	COL3A1
C1S1	0.937	2.02052277384445	0.874	2.02052277384445	0.931	0.142	NA	Myofibroblast	C1S
TIMP11	0.93	2.57504686082096	0.86	2.57504686082096	0.994	0.666	NA	Myofibroblast	TIMP1
CFH	0.923	1.68956338381916	0.846	1.68956338381916	0.909	0.109	NA	Myofibroblast	CFH
COL1A2	0.92	2.49972353761375	0.84	2.49972353761375	0.928	0.254	NA	Myofibroblast	COL1A2
C71	0.92	2.29295664516411	0.84	2.29295664516411	0.906	0.165	NA	Myofibroblast	C7
COL1A1	0.917	2.87560103000131	0.834	2.87560103000131	0.912	0.24	NA	Myofibroblast	COL1A1
CST3	0.902	1.25302117135454	0.804	1.25302117135454	0.981	0.84	NA	Myofibroblast	CST3
PCOLCE	0.9	1.77866254995474	0.8	1.77866254995474	0.853	0.112	NA	Myofibroblast	PCOLCE
RARRES21	0.892	1.3537346439434	0.784	1.3537346439434	0.947	0.484	NA	Myofibroblast	RARRES2
OLFML3	0.889	1.53214161689772	0.778	1.53214161689772	0.831	0.088	NA	Myofibroblast	OLFML3
CXCL12	0.878	2.09867359176033	0.756	2.09867359176033	0.828	0.133	NA	Myofibroblast	CXCL12
RPL281	0.877	0.775585781198022	0.754	0.775585781198022	0.994	0.942	NA	Myofibroblast	RPL28
CLEC11A	0.872	1.33401333084045	0.744	1.33401333084045	0.84	0.167	NA	Myofibroblast	CLEC11A
FTL	0.867	0.721746601490081	0.734	0.721746601490081	1	0.968	NA	Myofibroblast	FTL
TMSB10	0.865	1.08814027190546	0.73	1.08814027190546	0.994	0.921	NA	Myofibroblast	TMSB10
GGT5	0.861	1.66872991736755	0.722	1.66872991736755	0.755	0.042	NA	Myofibroblast	GGT5
CD63	0.861	0.738800545980953	0.722	0.738800545980953	0.997	0.902	NA	Myofibroblast	CD63
S100A13	0.86	1.33108356276041	0.72	1.33108356276041	0.818	0.167	NA	Myofibroblast	S100A13
NNMT	0.854	1.55340142131203	0.708	1.55340142131203	0.781	0.117	NA	Myofibroblast	NNMT
ASPN	0.853	1.61441737203601	0.706	1.61441737203601	0.765	0.067	NA	Myofibroblast	ASPN
EFEMP1	0.852	1.49153724344224	0.704	1.49153724344224	0.721	0.023	NA	Myofibroblast	EFEMP1
SERPINF1	0.85	2.17260822782756	0.7	2.17260822782756	0.755	0.106	NA	Myofibroblast	SERPINF1
RBP11	0.849	1.47869584698112	0.698	1.47869584698112	0.9	0.396	NA	Myofibroblast	RBP1
PPIB1	0.849	0.978367666915241	0.698	0.978367666915241	0.931	0.504	NA	Myofibroblast	PPIB
S100A10	0.847	1.6799564311256	0.694	1.6799564311256	0.815	0.192	NA	Myofibroblast	S100A10
NPC2	0.847	1.12113483830439	0.694	1.12113483830439	0.875	0.367	NA	Myofibroblast	NPC2
DPT	0.844	2.0207777455207	0.688	2.0207777455207	0.699	0.015	NA	Myofibroblast	DPT
IFITM31	0.842	0.76316852264914	0.684	0.76316852264914	1	0.902	NA	Myofibroblast	IFITM3
MMP23B	0.839	1.25043490825146	0.678	1.25043490825146	0.693	0.014	NA	Myofibroblast	MMP23B
RPL12	0.835	0.687362882612414	0.67	0.687362882612414	0.997	0.974	NA	Myofibroblast	RPL12
BGN1	0.827	1.2715307356414	0.654	1.2715307356414	0.984	0.811	NA	Myofibroblast	BGN
MARCKS	0.825	1.13518464207541	0.65	1.13518464207541	0.746	0.114	NA	Myofibroblast	MARCKS
COL6A1	0.82	1.3464942339305	0.64	1.3464942339305	0.856	0.379	NA	Myofibroblast	COL6A1
THY1	0.819	1.29423850432052	0.638	1.29423850432052	0.693	0.062	NA	Myofibroblast	THY1
AEBP1	0.819	1.20998242671897	0.638	1.20998242671897	0.824	0.241	NA	Myofibroblast	AEBP1
MEG3	0.814	1.40811212780252	0.628	1.40811212780252	0.661	0.034	NA	Myofibroblast	MEG3
CYBA	0.814	1.05726350152	0.628	1.05726350152	0.843	0.34	NA	Myofibroblast	CYBA
LY6E	0.811	1.02882416461298	0.622	1.02882416461298	0.784	0.228	NA	Myofibroblast	LY6E
S100A11	0.811	0.883772022495191	0.622	0.883772022495191	0.947	0.64	NA	Myofibroblast	S100A11
HLA-DRB1	0.81	1.75719357128487	0.62	1.75719357128487	0.737	0.169	NA	Myofibroblast	HLA-DRB1
SRPX	0.807	1.37431477168562	0.614	1.37431477168562	0.677	0.09	NA	Myofibroblast	SRPX
LRP1	0.807	0.946916234765834	0.614	0.946916234765834	0.705	0.091	NA	Myofibroblast	LRP1
COL6A2	0.805	1.1711898880771	0.61	1.1711898880771	0.906	0.528	NA	Myofibroblast	COL6A2
EMILIN1	0.803	1.0916805664779	0.606	1.0916805664779	0.762	0.195	NA	Myofibroblast	EMILIN1
RPL131	0.802	0.506507674775847	0.604	0.506507674775847	1	0.992	NA	Myofibroblast	RPL13
FBLN1	0.8	1.90023259214878	0.6	1.90023259214878	0.614	0.021	NA	Myofibroblast	FBLN1
PDGFRA	0.8	1.06268601123417	0.6	1.06268601123417	0.602	0.002	NA	Myofibroblast	PDGFRA
TMEM176A	0.8	1.00025043632608	0.6	1.00025043632608	0.643	0.047	NA	Myofibroblast	TMEM176A
ADH1B	0.799	1.22869713152036	0.598	1.22869713152036	0.687	0.104	NA	Myofibroblast	ADH1B
CD81	0.798	0.934301639540528	0.596	0.934301639540528	0.831	0.315	NA	Myofibroblast	CD81
MMP2	0.797	1.19787418859978	0.594	1.19787418859978	0.602	0.01	NA	Myofibroblast	MMP2
RPL36	0.795	0.540904685883599	0.59	0.540904685883599	0.994	0.974	NA	Myofibroblast	RPL36
CD74	0.791	1.65229157088491	0.582	1.65229157088491	0.843	0.38	NA	Myofibroblast	CD74
FBLN5	0.791	1.30563643105875	0.582	1.30563643105875	0.592	0.011	NA	Myofibroblast	FBLN5
TMEM176B	0.79	1.09857197856814	0.58	1.09857197856814	0.643	0.078	NA	Myofibroblast	TMEM176B
IGFBP4	0.787	0.951434637929574	0.574	0.951434637929574	0.878	0.473	NA	Myofibroblast	IGFBP4
ANXA1	0.786	1.10742933478302	0.572	1.10742933478302	0.762	0.244	NA	Myofibroblast	ANXA1
G0S2	0.785	1.34483185580403	0.57	1.34483185580403	0.658	0.106	NA	Myofibroblast	G0S2
SPON2	0.785	1.18960857504666	0.57	1.18960857504666	0.605	0.038	NA	Myofibroblast	SPON2
LTBP4	0.785	0.946197481078143	0.57	0.946197481078143	0.73	0.176	NA	Myofibroblast	LTBP4
RPL371	0.784	0.545844577081072	0.568	0.545844577081072	0.991	0.959	NA	Myofibroblast	RPL37
COL14A1	0.782	0.994182577932159	0.564	0.994182577932159	0.683	0.131	NA	Myofibroblast	COL14A1
MGP1	0.781	1.52397537159339	0.562	1.52397537159339	0.928	0.736	NA	Myofibroblast	MGP
COLEC111	0.781	1.38370290689353	0.562	1.38370290689353	0.796	0.486	NA	Myofibroblast	COLEC11
COL6A3	0.781	1.11696125452733	0.562	1.11696125452733	0.705	0.164	NA	Myofibroblast	COL6A3
RCN3	0.78	0.971824799590503	0.56	0.971824799590503	0.621	0.074	NA	Myofibroblast	RCN3
TSPAN4	0.779	0.853515464357526	0.558	0.853515464357526	0.693	0.157	NA	Myofibroblast	TSPAN4
CCDC80	0.778	1.58529594681593	0.556	1.58529594681593	0.699	0.214	NA	Myofibroblast	CCDC80
LGALS3BP1	0.776	0.92501721181921	0.552	0.92501721181921	0.84	0.405	NA	Myofibroblast	LGALS3BP
PRSS23	0.775	1.09429660476008	0.55	1.09429660476008	0.633	0.102	NA	Myofibroblast	PRSS23
NR2F1	0.774	0.963711558294867	0.548	0.963711558294867	0.627	0.087	NA	Myofibroblast	NR2F1
RPS121	0.774	0.485451253038917	0.548	0.485451253038917	0.997	0.975	NA	Myofibroblast	RPS12
RPS15A	0.773	0.411707316085506	0.546	0.411707316085506	0.997	0.984	NA	Myofibroblast	RPS15A
RPL391	0.771	0.514413167408929	0.542	0.514413167408929	0.987	0.963	NA	Myofibroblast	RPL39
SERPING11	0.77	0.702624873300429	0.54	0.702624873300429	0.947	0.599	NA	Myofibroblast	SERPING1
PRELP	0.767	1.00628821183099	0.534	1.00628821183099	0.674	0.175	NA	Myofibroblast	PRELP
IL32	0.767	0.977076279114539	0.534	0.977076279114539	0.727	0.213	NA	Myofibroblast	IL32
TYROBP	0.766	1.12712247338805	0.532	1.12712247338805	0.63	0.124	NA	Myofibroblast	TYROBP
IFITM11	0.766	0.894183344901254	0.532	0.894183344901254	0.762	0.262	NA	Myofibroblast	IFITM1
PTGDS	0.76	2.94826962406671	0.52	2.94826962406671	0.539	0.028	NA	Myofibroblast	PTGDS
LXN	0.757	1.6259749165258	0.514	1.6259749165258	0.533	0.029	NA	Myofibroblast	LXN
FN1	0.757	1.1723695296772	0.514	1.1723695296772	0.624	0.124	NA	Myofibroblast	FN1
COL5A1	0.756	1.02039771168697	0.512	1.02039771168697	0.545	0.038	NA	Myofibroblast	COL5A1
TPT11	0.755	0.546898551720141	0.51	0.546898551720141	0.987	0.961	NA	Myofibroblast	TPT1
EFEMP2	0.754	0.710969004357629	0.508	0.710969004357629	0.708	0.22	NA	Myofibroblast	EFEMP2
RPS181	0.751	0.407716592329916	0.502	0.407716592329916	1	0.993	NA	Myofibroblast	RPS18
INMT	0.75	1.01026229926223	0.5	1.01026229926223	0.545	0.045	NA	Myofibroblast	INMT
ENG	0.749	0.882280260563432	0.498	0.882280260563432	0.702	0.236	NA	Myofibroblast	ENG
RRBP1	0.749	0.73130343367818	0.498	0.73130343367818	0.715	0.231	NA	Myofibroblast	RRBP1
ISLR	0.747	0.910050545206418	0.494	0.910050545206418	0.552	0.063	NA	Myofibroblast	ISLR
PLTP	0.745	0.90618213686441	0.49	0.90618213686441	0.605	0.133	NA	Myofibroblast	PLTP
SSR2	0.743	0.591654718102803	0.486	0.591654718102803	0.862	0.49	NA	Myofibroblast	SSR2
ECM1	0.741	1.29938129479797	0.482	1.29938129479797	0.552	0.083	NA	Myofibroblast	ECM1
RPLP1	0.741	0.331969394145648	0.482	0.331969394145648	1	0.996	NA	Myofibroblast	RPLP1
SPARC1	0.74	0.953146092722434	0.48	0.953146092722434	0.953	0.716	NA	Myofibroblast	SPARC
FSTL1	0.739	0.929066552967956	0.478	0.929066552967956	0.574	0.106	NA	Myofibroblast	FSTL1
RPS17	0.739	0.42475619042269	0.478	0.42475619042269	0.994	0.956	NA	Myofibroblast	RPS17
FCGRT	0.738	0.681930082831753	0.476	0.681930082831753	0.712	0.268	NA	Myofibroblast	FCGRT
RPS241	0.738	0.418829773286654	0.476	0.418829773286654	0.991	0.967	NA	Myofibroblast	RPS24
CCL2	0.737	1.47974066664503	0.474	1.47974066664503	0.712	0.283	NA	Myofibroblast	CCL2
IGFBP6	0.737	1.17492228475439	0.474	1.17492228475439	0.705	0.276	NA	Myofibroblast	IGFBP6
ADAMTSL2	0.735	1.03703840304209	0.47	1.03703840304209	0.489	0.021	NA	Myofibroblast	ADAMTSL2
PPIC	0.735	0.715528944023693	0.47	0.715528944023693	0.668	0.23	NA	Myofibroblast	PPIC
CYR61	0.734	0.986237690411468	0.468	0.986237690411468	0.806	0.451	NA	Myofibroblast	CYR61
CTSD	0.733	0.917195265201901	0.466	0.917195265201901	0.749	0.358	NA	Myofibroblast	CTSD
RAMP1	0.732	1.02414972547719	0.464	1.02414972547719	0.558	0.097	NA	Myofibroblast	RAMP1
TIMP2	0.732	0.674762183001438	0.464	0.674762183001438	0.636	0.168	NA	Myofibroblast	TIMP2
RPS28	0.732	0.333094550836709	0.464	0.333094550836709	1	0.986	NA	Myofibroblast	RPS28
IGFBP3	0.73	2.67639601734224	0.46	2.67639601734224	0.486	0.036	NA	Myofibroblast	IGFBP3
ITGBL1	0.73	1.10943083406282	0.46	1.10943083406282	0.461	0.001	NA	Myofibroblast	ITGBL1
MFAP4	0.73	0.799760129271474	0.46	0.799760129271474	0.843	0.461	NA	Myofibroblast	MFAP4
CLEC2B	0.73	0.673837561682324	0.46	0.673837561682325	0.549	0.085	NA	Myofibroblast	CLEC2B
RPS231	0.728	0.350383316938112	0.456	0.350383316938112	1	0.976	NA	Myofibroblast	RPS23
RPS15	0.724	0.321659353156485	0.448	0.321659353156485	0.997	0.983	NA	Myofibroblast	RPS15
EMP3	0.723	0.710047213716655	0.446	0.710047213716655	0.743	0.325	NA	Myofibroblast	EMP3
RARRES1	0.722	1.32285216230696	0.444	1.32285216230696	0.451	0.008	NA	Myofibroblast	RARRES1
WBP5	0.722	0.57341300466668	0.444	0.57341300466668	0.803	0.434	NA	Myofibroblast	WBP5
VCAN	0.72	0.956008488404554	0.44	0.956008488404554	0.455	0.015	NA	Myofibroblast	VCAN
MARCKSL1	0.72	0.744982762775811	0.44	0.744982762775811	0.589	0.151	NA	Myofibroblast	MARCKSL1
QSOX1	0.719	0.879991434217702	0.438	0.879991434217702	0.589	0.171	NA	Myofibroblast	QSOX1
FXYD5	0.719	0.624565235748683	0.438	0.624565235748683	0.589	0.15	NA	Myofibroblast	FXYD5
RPLP0	0.719	0.536845086703063	0.438	0.536845086703063	0.981	0.885	NA	Myofibroblast	RPLP0
IGFBP71	0.718	0.549584735717222	0.436	0.549584735717222	0.997	0.995	NA	Myofibroblast	IGFBP7
THBS2	0.717	0.796292527566259	0.434	0.796292527566259	0.455	0.02	NA	Myofibroblast	THBS2
RPL31	0.715	0.349301413168316	0.43	0.349301413168316	0.987	0.981	NA	Myofibroblast	RPL31
ALDH1A1	0.714	1.15398019255312	0.428	1.15398019255312	0.608	0.216	NA	Myofibroblast	ALDH1A1
IL6ST	0.714	0.67770651244623	0.428	0.67770651244623	0.605	0.179	NA	Myofibroblast	IL6ST
TCEAL4	0.713	0.605465905494446	0.426	0.605465905494446	0.803	0.472	NA	Myofibroblast	TCEAL4
GYPC	0.713	0.57829729082495	0.426	0.57829729082495	0.674	0.265	NA	Myofibroblast	GYPC
CEBPD	0.712	0.825497225453192	0.424	0.825497225453192	0.803	0.491	NA	Myofibroblast	CEBPD
CTSC	0.712	0.772445143726542	0.424	0.772445143726542	0.48	0.054	NA	Myofibroblast	CTSC
RPS29	0.711	0.36700355349715	0.422	0.36700355349715	0.997	0.98	NA	Myofibroblast	RPS29
RPLP21	0.711	0.324030053162597	0.422	0.324030053162597	1	0.985	NA	Myofibroblast	RPLP2
RPL11	0.71	0.290773348589983	0.42	0.290773348589983	1	0.986	NA	Myofibroblast	RPL11
LAMB1	0.709	0.662158624633424	0.418	0.662158624633424	0.448	0.029	NA	Myofibroblast	LAMB1
KDELR2	0.708	0.589029152373993	0.416	0.589029152373993	0.668	0.279	NA	Myofibroblast	KDELR2
DAAM1	0.707	0.78673990139471	0.414	0.78673990139471	0.489	0.077	NA	Myofibroblast	DAAM1
HLA-DRA	0.706	1.40721239845372	0.412	1.40721239845372	0.618	0.248	NA	Myofibroblast	HLA-DRA
HLA-DPA1	0.706	1.02170174492479	0.412	1.02170174492479	0.577	0.184	NA	Myofibroblast	HLA-DPA1
NPDC1	0.706	0.544340636340769	0.412	0.544340636340769	0.627	0.208	NA	Myofibroblast	NPDC1
RPL13A1	0.706	0.277623672979656	0.412	0.277623672979656	1	0.993	NA	Myofibroblast	RPL13A
PTGIS	0.705	0.828716383784009	0.41	0.828716383784009	0.42	0.01	NA	Myofibroblast	PTGIS
VKORC1	0.705	0.513472805583506	0.41	0.513472805583506	0.73	0.346	NA	Myofibroblast	VKORC1
PROS1	0.704	0.676993357305172	0.408	0.676993357305172	0.455	0.045	NA	Myofibroblast	PROS1
CCL21	0.703	1.61772934352685	0.406	1.61772934352685	0.486	0.081	NA	Myofibroblast	CCL21
RPS2	0.703	0.420961685233865	0.406	0.420961685233865	0.994	0.964	NA	Myofibroblast	RPS2
IGF2	0.702	0.847627321219191	0.404	0.847627321219191	0.498	0.097	NA	Myofibroblast	IGF2
CD302	0.702	0.629348279557005	0.404	0.629348279557005	0.498	0.091	NA	Myofibroblast	CD302
TFPI	0.702	0.574510951523941	0.404	0.574510951523941	0.599	0.189	NA	Myofibroblast	TFPI
TMEM258	0.702	0.467822044657744	0.404	0.467822044657744	0.85	0.567	NA	Myofibroblast	TMEM258
TNXB	0.701	0.842591547093279	0.402	0.842591547093279	0.411	0.008	NA	Myofibroblast	TNXB
LIMA1	0.701	0.507568427328986	0.402	0.507568427328986	0.567	0.15	NA	Myofibroblast	LIMA1
GNB2L1	0.701	0.376852135130687	0.402	0.376852135130687	0.994	0.926	NA	Myofibroblast	GNB2L1
