## Supplementary Table 15 for "Resolving the fibrotic niche of human liver cirrhosis using single-cell transcriptomics"

### Sheet: paracrine
SAM (1) - SAM (2)	SAM (1) - HAEnd	SAM (1) - SAEnd (1)	SAM (1) - SAEnd (2)	SAM (1) - SAMes	SAM (2) - SAM (1)	SAM (2) - HAEnd	SAM (2) - SAEnd (1)	SAM (2) - SAEnd (2)	SAM (2) - SAMes	HAEnd - SAM (1)	HAEnd - SAM (2)	HAEnd - SAEnd (1)	HAEnd - SAEnd (2)	HAEnd - SAMes	SAEnd (1) - SAM (1)	SAEnd (1) - SAM (2)	SAEnd (1) - HAEnd	SAEnd (1) - SAEnd (2)	SAEnd (1) - SAMes	SAEnd (2) - SAM (1)	SAEnd (2) - SAM (2)	SAEnd (2) - HAEnd	SAEnd (2) - SAEnd (1)	SAEnd (2) - SAMes	SAMes - SAM (1)	SAMes - SAM (2)	SAMes - HAEnd	SAMes - SAEnd (1)	SAMes - SAEnd (2)
CXCL12_CXCR4	GRN_TNFRSF1A	GRN_TNFRSF1A	GRN_TNFRSF1A	HBEGF_EGFR	CXCL12_CXCR4	GRN_TNFRSF1A	GRN_TNFRSF1A	GRN_TNFRSF1A	HBEGF_EGFR	CXCL12_CXCR4	CXCL12_CXCR4	CXCL12_CXCR4	CXCL12_CXCR4	CXCL12_CXCR4	CXCL12_CXCR4	TNFSF10_RIPK1	TNFSF10_RIPK1	TGFB1_TGFBR3	TGFB1_EGFR	CXCL12_CXCR4	TNFSF10_RIPK1	TNFSF10_RIPK1	TGFB1_TGFBR3	TNFSF10_RIPK1	CXCL12_CXCR4	CXCL12_CXCR4	CXCL12_CXCR4	CXCL12_CXCR4	CXCL12_CXCR4
GRN_TNFRSF1A	TNFSF13B_CD40	TNFSF13B_CD40	TNFSF13B_CD40	NRG1_EGFR	CCL2_CCR2	TNFSF13B_CD40	TNFSF13B_CD40	TNFSF13B_CD40	AREG_EGFR	HBEGF_CD44	TNFSF10_RIPK1	TNFSF10_RIPK1	TGFB1_TGFBR3	HBEGF_EGFR	HBEGF_CD44	TNFSF10_TNFRSF10C	JAG1_NOTCH1	TNFSF10_RIPK1	TNFSF10_RIPK1	CCL2_CCR2	TNFSF10_TNFRSF10C	JAG1_NOTCH1	TNFSF10_RIPK1	SCGB3A1_FGFR4	CCL2_CCR2	VEGFA_KDR	TNFSF13B_CD40	TGFB1_TGFBR3	NGF_NGFR
HBEGF_CD44	VEGFA_KDR	TGFB1_TGFBR3	TGFB1_TGFBR3	EREG_EGFR	CCL8_CCR2	VEGFA_KDR	TGFB1_TGFBR3	TGFB1_TGFBR3	GRN_TNFRSF1A	LGALS9_CD44	TNFSF10_TNFRSF10C	NOV_NOTCH1	TNFSF10_RIPK1	HBEGF_CD44	LGALS9_CD44	JAG1_NOTCH1	JAG2_NOTCH1	CCL2_ACKR1	SCGB3A1_FGFR4	HBEGF_CD44	JAG1_NOTCH1	JAG2_NOTCH1	CCL2_ACKR1	TNFSF10_TNFRSF10B	CCL11_CCR2	VEGFA_FLT1	VEGFA_NRP2	VEGFA_NRP2	NTF3_NGFR
LGALS9_CD44	VEGFA_FLT1	VEGFA_NRP2	VEGFA_NRP2	AREG_EGFR	GRN_TNFRSF1A	VEGFA_FLT1	VEGFA_NRP2	VEGFA_NRP2	HBEGF_CD44	SPP1_CD44	NOV_NOTCH1	JAG1_NOTCH1	CCL2_ACKR1	TNFSF10_RIPK1	SPP1_CD44	JAG2_NOTCH1	DLL4_NOTCH1	JAG1_NOTCH1	DLL4_NOTCH1	LGALS9_CD44	JAG2_NOTCH1	DLL4_NOTCH1	JAG1_NOTCH1	EFNA1_EPHA2	CCL26_CCR2	JAG1_NOTCH1	VEGFA_KDR	VEGFA_NRP1	TGFB1_EGFR
SPP1_CD44	RIF1_NOTCH1	VEGFA_KDR	VEGFA_FLT1	GRN_TNFRSF1A	HBEGF_CD44	RIF1_NOTCH1	VEGFA_KDR	VEGFA_NRP1	LGALS9_CD44	CSF1_CSF1R	JAG1_NOTCH1	JAG2_NOTCH1	CXCL12_ACKR3	FGF2_FGFR4	TNFSF10_RIPK1	DLL4_NOTCH1	RIF1_NOTCH1	JAG2_NOTCH1	EFNA1_EPHA2	SPP1_CD44	DLL4_NOTCH1	RIF1_NOTCH1	JAG2_NOTCH1	PDGFB_LRP1	SPP1_CD44	RIF1_NOTCH1	VEGFA_FLT1	CCL2_ACKR1	CCL2_ACKR1
TNFSF13B_CD40	GRN_TNFRSF1B	VEGFA_FLT1	VEGFA_NRP1	HBEGF_CD44	LGALS9_CD44	GRN_TNFRSF1B	VEGFA_FLT1	CCL2_ACKR1	SPP1_CD44	TNFSF10_RIPK1	JAG2_NOTCH1	DLL4_NOTCH1	NOV_NOTCH1	SCGB3A1_FGFR4	DLL4_NOTCH1	RIF1_NOTCH1	TNFSF10_TNFRSF10B	DLL4_NOTCH1	PDGFB_LRP1	CSF1_CSF1R	RIF1_NOTCH1	TNFSF10_TNFRSF10B	DLL4_NOTCH1	AGT_AGTR1	CSF1_CSF1R	HGF_MET	VEGFA_NRP1	CXCL12_ACKR3	IGF2_IGF2R
GRN_TNFRSF1B	VEGFB_ADRB2	VEGFA_NRP1	CCL2_ACKR1	LGALS9_CD44	SPP1_CD44	HGF_MET	VEGFA_NRP1	GRN_TNFRSF1B	TNFSF13B_CD40	NOV_NOTCH1	DLL4_NOTCH1	RIF1_NOTCH1	JAG1_NOTCH1	NOV_NOTCH1	TNFSF10_TNFRSF10B	TNFSF10_TNFRSF10B	EFNA1_EPHA2	RIF1_NOTCH1	TTR_NGFR	TNFSF10_RIPK1	TNFSF10_TNFRSF10B	EFNA1_EPHA2	TNFSF10_TNFRSF10B	TTR_NGFR	IL34_CSF1R	IGF2_IDE	CCL2_ACKR1	JAG1_NOTCH1	FGF7_FGFR2
LGALS9_HAVCR2	VEGFB_FLT1	RIF1_NOTCH1	GRN_TNFRSF1B	TNFSF13B_CD40	TNFSF13B_CD40	VEGFB_ADRB2	RIF1_NOTCH1	HGF_MET	TGFB1_EGFR	JAG1_NOTCH1	RIF1_NOTCH1	TNFSF10_TNFRSF10B	JAG2_NOTCH1	JAG1_NOTCH1	PDGFB_LRP1	EFNA1_EPHA2	EFNB1_EPHB4	TNFSF10_TNFRSF10B	JAG1_NOTCH2	TNFSF10_TNFRSF10B	EFNA1_EPHA2	EFNB1_EPHB4	EFNA1_EPHA2	JAG1_NOTCH2	CCL2_ACKR1	IGF2_IGF2R	JAG1_NOTCH1	RIF1_NOTCH1	AGT_AGTR1
COPA_SORT1	COPA_SORT1	GRN_TNFRSF1B	CXCL8_ACKR1	TGFB1_EGFR	GRN_TNFRSF1B	VEGFB_FLT1	GRN_TNFRSF1B	EFNA4_EPHA2	GRN_TNFRSF1B	JAG2_NOTCH1	TNFSF10_TNFRSF10B	EFNA3_EPHA2	DLL4_NOTCH1	JAG2_NOTCH1	LGALS9_HAVCR2	EFNB1_EPHB4	EFNB2_EPHB4	EFNA1_EPHA2	JAG2_NOTCH2	IGF2_IDE	EFNB1_EPHB4	EFNB2_EPHB4	EFNB1_EPHB4	DLL4_NOTCH2	IGF2_IDE	VEGFB_ADRB2	RIF1_NOTCH1	HGF_MET	TTR_NGFR
ANXA1_FPR1	GHRL_TBXA2R	VEGFB_FLT1	SEMA4D_PLXNB2	GRN_TNFRSF1B	PDGFB_LRP1	COPA_SORT1	EFNA4_EPHA2	VEGFB_ADRB2	PDGFB_LRP1	DLL4_NOTCH1	EFNA3_EPHA2	EFNA1_EPHA2	RIF1_NOTCH1	DLL4_NOTCH1	JAG1_NOTCH2	EFNB2_EPHB4	TNFSF10_TNFRSF10D	EFNB1_EPHB4	DLL4_NOTCH2	IGF2_IGF2R	IGF2_IDE	VEGFB_FLT1	EFNB2_EPHB4	JAG1_NOTCH3	IGF2_IGF2R	VEGFB_FLT1	EFNA4_EPHA2	EFNA4_EPHA2	HGF_CD44
ANXA1_FPR3	GRN_SORT1	VEGFB_NRP1	IL15_IL15RA	TTR_NGFR	LGALS9_HAVCR2	GHRL_TBXA2R	EFNB1_EPHB4	VEGFB_NRP1	TTR_NGFR	TNFSF10_TNFRSF10B	EFNA1_EPHA2	EFNB1_EPHB4	TNFSF10_TNFRSF10B	TNFSF10_TNFRSF10B	JAG2_NOTCH2	GAS6_MERTK	EFNB1_EPHA4	EFNB2_EPHB4	JAG1_NOTCH3	PDGFB_LRP1	VEGFB_ADRB2	VEGFB_NRP1	IGF2_IGF1R	JAG2_NOTCH3	VEGFB_ADRB2	HGF_CD44	EFNB1_EPHB4	IGF2_IGF2R	JAG1_NOTCH3
CD58_CD2	SIRPA_CD47	GHRL_TBXA2R	COL3A1_a1b1 complex	GHRL_TBXA2R	VEGFB_ADRB2	GRN_SORT1	VEGFB_ADRB2	EFNA4_EPHA4	MDK_LRP1	IGF2_IDE	EFNB1_EPHB4	EFNB2_EPHB4	EFNA3_EPHA2	EFNA3_EPHA2	DLL4_NOTCH2	TNFSF10_TNFRSF10D	EFNA1_EPHA4	TNFSF10_TNFRSF10D	JAG2_NOTCH3	LGALS9_HAVCR2	VEGFB_FLT1	IGF2_IGF1R	TNFSF10_TNFRSF10D	DLL4_NOTCH3	JAG1_NOTCH2	IGF2_IGF1R	IGF2_IGF2R	VEGFB_ADRB2	MDK_LRP1
GHRL_PTGIR	SEMA4D_PLXNB2	SEMA4D_PLXNB2	COL6A3_a1b1 complex	GHRL_PTGIR	COPA_SORT1	EFNB1_EPHA4	VEGFB_FLT1	CXCL8_ACKR1	GHRL_TBXA2R	IGF2_IGF2R	EFNB2_EPHB4	IGF2_IGF2R	EFNA1_EPHA2	EFNA1_EPHA2	ANXA1_FPR1	EFNB1_EPHA4	EFNB2_EPHA4	EFNB1_EPHA4	DLL4_NOTCH3	JAG1_NOTCH2	IGF2_IGF1R	TNFSF10_TNFRSF10D	EFNA1_EPHA4	MDK_LRP1	HGF_CD44	GAS6_MERTK	VEGFB_ADRB2	VEGFB_FLT1	IGF2_IGF1R
GRN_SORT1	IL15_IL15RA	SEMA4A_PLXND1	COL6A1_a1b1 complex	GRN_SORT1	HGF_CD44	EFNA4_EPHA4	VEGFB_NRP1	SIRPA_CD47	GHRL_PTGIR	PDGFB_LRP1	IGF2_IDE	FGF2_FGFR1	EFNB1_EPHB4	IGF2_IGF2R	ANXA1_FPR3	EFNA1_EPHA4	SEMA3F_NRP2	EFNA1_EPHA4	MDK_LRP1	JAG2_NOTCH2	TNFSF10_TNFRSF10D	EFNA1_EPHA4	TNFSF10_TNFRSF10A	EFNA1_EPHA3	ANXA1_FPR1	EFNB1_EPHA4	VEGFB_FLT1	VEGFB_NRP1	PROS1_AXL
NRG1_MS4A4A	KLRB1_CLEC2D	IL15_IL15RA		SIRPA_CD47	ANXA1_FPR1	SIRPA_CD47	GHRL_TBXA2R	SEMA4D_PLXNB2	GRN_SORT1	LGALS9_HAVCR2	IGF2_IGF2R	IGF2_IGF1R	EFNB2_EPHB4	FGF2_FGFR2	MDK_LRP1	EFNB2_EPHA4	FAM3C_CLEC2D	EFNB2_EPHA4	GAS6_AXL	DLL4_NOTCH2	EFNB1_EPHA4	SEMA3F_NRP2	SEMA3F_NRP2	GAS6_TYRO3	ANXA1_FPR3	EFNA4_EPHA4	VEGFB_NRP1	CXCL1_ACKR1	GAS6_AXL
SEMA4D_CD72	FN1_a3b1 complex	FN1_aVb1 complex		SEMA4D_PLXNB2	ANXA1_FPR3	PDGFC_FLT4	EFNA4_EPHA4	PDGFC_FLT4	EFNA4_EPHA3	JAG1_NOTCH2	FGF2_FGFR1	TNFSF10_TNFRSF10D	IGF2_IGF2R	FGF2_FGFR1	PROS1_AXL	TNFSF10_TNFRSF10A	SEMA4C_PLXNB2	TNFSF10_TNFRSF10A	EFNA1_EPHA3	ANXA1_FPR1	EFNA1_EPHA4	FAM3C_CLEC2D	FAM3C_CLEC2D	TNFSF10_TNFRSF11B	MDK_LRP1	TGFB3_TGFBR3	IGF2_IGF1R	IGF2_IGF1R	NGF_ROR1
SIRPA_CD47	FN1_aVb1 complex	FN1_a5b1 complex		TNFSF12_TNFRSF12A	CD58_CD2	TNFSF12_TNFRSF12A	CXCL8_ACKR1	TNFSF12_TNFRSF12A	SIRPA_CD47	JAG2_NOTCH2	IGF2_IGF1R	EFNB1_EPHA4	FGF2_FGFR1	PDGFB_LRP1	GAS6_AXL	FAM3C_CLEC2D	SEMA4A_PLXND1	SEMA3F_NRP2	PROS1_TYRO3	ANXA1_FPR3	EFNB2_EPHA4	SEMA4A_PLXND1	SEMA4A_PLXND1	FAM3C_CLEC2D	PROS1_AXL	FAM3C_CLEC2D	EFNA4_EPHA4	EFNA4_EPHA4	EFNA4_EPHA3
SEMA4D_PLXNB2	VTN_aVb1 complex	TGFB1_TGFbeta receptor1		GHRL_PTGER3	GHRL_PTGIR	IL15_IL15RA	SIRPA_CD47	IL15_IL15RA	SEMA4D_PLXNB2	DLL4_NOTCH2	GAS6_MERTK	EFNA3_EPHA4	IGF2_IGF1R	TTR_NGFR	GAS6_MERTK	SEMA4C_PLXNB2	PGF_NRP2	FAM3C_CLEC2D	GAS6_TYRO3	MDK_LRP1	TNFSF10_TNFRSF10A	PGF_NRP2	PGF_NRP2	SEMA4C_PLXNB2	GAS6_AXL	PTN_PLXNB2	TGFB3_TGFBR3	TGFB3_TGFBR3	PROS1_TYRO3
C3_C3AR1	THBS1_a3b1 complex	VTN_aVb1 complex		IL15_IL15RA	PROS1_AXL	IGF1_IGF1R	SEMA4D_PLXNB2	IGF1_IGF1R	PDGFB_PDGFRA	ANXA1_FPR1	TNFSF10_TNFRSF10D	EFNA1_EPHA4	TNFSF10_TNFRSF10D	JAG1_NOTCH2	EFNB1_EPHB2	SEMA4A_PLXND1	PGF_FLT1	SEMA4C_PLXNB2	TNFSF10_TNFRSF11B	PROS1_AXL	FAM3C_CLEC2D	PGF_FLT1	PGF_NRP1	PDGFB_PDGFRA	GAS6_MERTK	PGF_FLT1	FAM3C_CLEC2D	CXCL8_ACKR1	GAS6_TYRO3
KLRB1_CLEC2D	COL6A1_a10b1 complex	COL6A1_a1b1 complex		IL1B_IL1 receptor	GAS6_AXL	KLRB1_CLEC2D	SEMA4A_PLXND1	KLRB1_CLEC2D	PDGFC_PDGFRA	ANXA1_FPR3	EFNB1_EPHA4	EFNB2_EPHA4	EFNB1_EPHA4	JAG2_NOTCH2	EFNB2_EPHB2	PGF_FLT1	PGF_NRP1	SEMA4A_PLXND1	FAM3C_CLEC2D	GAS6_AXL	SEMA4A_PLXND1	PGF_NRP1	IL15_IL15RA	PDGFA_PDGFRA	CCL26_CCR1	VEGFC_KDR	SEMA3A_NRP1	FAM3C_CLEC2D	TGFB3_TGFBR3
IGF1_a6b4 complex		IL1RN_IL1 receptor		IL1RN_IL1 receptor	GRN_SORT1	ICAM1_aMb2 complex	PDGFC_FLT4	KLRF1_CLEC2B	PDGFB_PDGFRB	MDK_LRP1	EFNA3_EPHA4	SEMA3F_NRP2	EFNA3_EPHA4	DLL4_NOTCH2	FAM3C_CLEC2D	TNFSF12_TNFRSF12A	APLN_APLNR	PGF_NRP2	SEMA4C_PLXNB2	GAS6_MERTK	PGF_FLT1	IL15_IL15RA	ANGPT2_TEK	PDGFB_PDGFRB	FAM3C_CLEC2D	CCL19_CCRL2	PTN_PLXNB2	SEMA3A_NRP1	NTF3_NTRK2
					CCL8_CCR1	THBS1_a3b1 complex	CCL19_CCRL2	ICAM1_aMb2 complex	TNFSF12_TNFRSF12A	CD58_CD2	EFNA1_EPHA4	FAM3C_CLEC2D	EFNA1_EPHA4	JAG1_NOTCH3	SEMA4C_PLXNB2	IL15_IL15RA	ANGPT2_TEK	PGF_NRP1	PDGFB_PDGFRA	FAM3C_CLEC2D	IL15_IL15RA	ANGPT2_TEK	IL10_IL10 receptor	TNFSF12_TNFRSF12A	PTN_PLXNB2	TNFSF12_TNFRSF12A	SEMA4A_PLXND1	PTN_PLXNB2	FAM3C_CLEC2D
					CCL8_CCR5	SPP1_a4b1 complex	IL15_IL15RA	SPP1_a9b1 complex	GHRL_PTGER3	PROS1_AXL	EFNB2_EPHA4	SEMA4C_PLXNB2	EFNB2_EPHA4	JAG2_NOTCH3	TNFSF12_TNFRSF12A	ANGPT2_TEK	VCAM1_a9b1 complex	TNFSF12_TNFRSF12A	PDGFB_PDGFRB	SIRPA_CD47	IL6_HRH1	IL1B_IL1 receptor	LAMC1_a6b1 complex	IL1B_IL1 receptor	SEMA4C_PLXNB2	IL6_HRH1	SEMA3C_NRP2	SEMA4A_PLXND1	PTN_PLXNB2
					SEMA4D_CD72		IGF1_IGF1R	COL21A1_a1b1 complex	IGF1_IGF1R	GAS6_AXL	TNFSF10_TNFRSF10A	SEMA4A_PLXND1	TNFSF10_TNFRSF10A	DLL4_NOTCH3	C3_C3AR1	VCAM1_a9b1 complex	ICAM1_aMb2 complex	APLN_APLNR	PDGFD_PDGFRB	SEMA4C_PLXNB2	ANGPT2_TEK	ICAM1_aLb2 complex	COL3A1_a1b1 complex	ICAM1_aMb2 complex	CCL19_CCRL2	WNT4_FZD6	PGF_NRP2	SEMA3C_NRP2	SEMA4C_PLXNB2
					SIRPA_CD47		KLRB1_CLEC2D		KLRB1_CLEC2D	GAS6_MERTK	FAM3C_CLEC2D	PGF_NRP2	SEMA3F_NRP2	MDK_LRP1	RARRES2_CMKLR1	ICAM1_aMb2 complex	ICAM1_aLb2 complex	ANGPT2_TEK	TNFSF12_TNFRSF12A	C3_C3AR1	VTN_aVb1 complex	VTN_aVb1 complex	COL15A1_a1b1 complex	LAMC1_a2b1 complex	TNFSF12_TNFRSF12A	IGF1_IGF1R	PGF_FLT1	PGF_NRP2	PDGFA_PDGFRA
					SEMA4D_PLXNB2		ICAM1_aLb2 complex		IL1B_IL1 receptor	EFNB1_EPHB2	SEMA4A_PLXND1	PGF_FLT1	FAM3C_CLEC2D	IGF2_IGF1R	CD200_CD200R1	ICAM1_aLb2 complex	VTN_aVb1 complex	VCAM1_a9b1 complex	VCAM1_a9b1 complex	IL6_HRH1	THBS1_a3b1 complex	COL15A1_a1b1 complex	COL18A1_a1b1 complex	COL15A1_a2b1 complex	C3_C3AR1	RARRES2_CMKLR1	PGF_NRP1	PGF_FLT1	PDGFD_PDGFRB
					CCL19_CCRL2		VTN_aVb1 complex		ICAM1_aMb2 complex	EFNB2_EPHB2	PGF_FLT1	PGF_NRP1	SEMA4C_PLXNB2	GAS6_AXL	CX3CL1_CX3CR1	ACVR_1B2A receptor_INHBB	ICAM4_aLb2 complex	ICAM1_aMb2 complex	IL1B_IL1 receptor	RARRES2_CMKLR1	COL15A1_a10b1 complex			COL18A1_a2b1 complex	IL6_HRH1	ANGPT1_TEK	VEGFC_KDR	PGF_NRP1	PGF_NRP1
					TNFSF12_TNFRSF12A		IL1RN_IL1 receptor		ICAM1_aLb2 complex	FAM3C_CLEC2D	VEGFC_KDR	VEGFC_KDR	SEMA4A_PLXND1	EFNA3_EPHA3	VCAM1_a9b1 complex		IL6_IL6 receptor	ICAM1_aLb2 complex	ICAM1_aMb2 complex	CD200_CD200R1	ACVR_1B2A receptor_INHBB			IL1RN_IL1 receptor	CADM1_CRTAM	ANGPT2_TEK	VEGFC_FLT4	CCL19_CCRL2	TNFSF12_TNFRSF12A
					C3_C3AR1		F11R_aLb2 complex		IL1RN_IL1 receptor	SEMA4C_PLXNB2	VEGFC_FLT4	VEGFC_FLT4	PGF_NRP2	EFNA1_EPHA3	ICAM1_aMb2 complex		IL1RN_IL1 receptor	COL6A2_a1b1 complex	ICAM1_aLb2 complex	CX3CL1_CX3CR1					RARRES2_CMKLR1	THBS1_a3b1 complex	CCL19_CCRL2	TNFSF12_TNFRSF12A	IGF1_IGF1R
					CADM1_CRTAM					TNFSF12_TNFRSF12A	TNFSF12_TNFRSF12A	WNT2B_FZD4	PGF_NRP1	PROS1_TYRO3	ICAM1_aLb2 complex			COL15A1_a1b1 complex	COL15A1_a2b1 complex	ICAM1_aMb2 complex					CX3CL1_CX3CR1	COL6A2_a10b1 complex	WNT4_FZD6	IL6_HRH1	IL1B_IL1 receptor
					KLRB1_CLEC2D					C3_C3AR1	IL6_HRH1	ANGPT2_TEK	VEGFC_KDR	GAS6_TYRO3	ICAM4_aLb2 complex			COL18A1_a1b1 complex	COL18A1_a2b1 complex	ICAM1_aLb2 complex						ACVR_1B2A receptor_INHBB	IGF1_IGF1R	WNT4_FZD6	COL6A2_a2b1 complex
					KLRF1_CLEC2B					IL6_HRH1	ANGPT2_TEK	VTN_aVb1 complex	VEGFC_FLT4	TNFSF10_TNFRSF11B	IL6_IL6 receptor				IL1RN_IL1 receptor	IGF1_a6b4 complex							ANGPT1_TEK	IGF1_IGF1R
					ICAM1_aMb2 complex					RARRES2_CMKLR1		ICAM2_aLb2 complex	TNFSF12_TNFRSF12A	FAM3C_CLEC2D	IGF1_a6b4 complex												COL6A2_a1b1 complex	RARRES2_CMKLR1
					ICAM1_aLb2 complex					CD200_CD200R1			WNT2B_FZD4	SEMA4C_PLXNB2														ANGPT1_TEK
					F11R_aLb2 complex					CX3CL1_CX3CR1			VCAM1_a9b1 complex	PDGFB_PDGFRA														COL6A2_a1b1 complex
										ICAM2_aLb2 complex			IL10_IL10 receptor	PDGFB_PDGFRB														COL6A3_a1b1 complex
														PDGFD_PDGFRB
														TNFSF12_TNFRSF12A
														IL1B_IL1 receptor
														IL1RN_IL1 receptor

### Sheet: autocrine
SAM (1) - SAM (1)	SAM (2) - SAM (2)	HAEnd - HAEnd	SAend (1) - SAEnd (1)	SAEnd (2) - SAEnd (2)	SAMes - SAMes
CXCL12_CXCR4	CXCL12_CXCR4	CXCL12_CXCR4	TNFSF10_RIPK1	TGFB1_TGFBR3	CXCL12_CXCR4
GRN_TNFRSF1A	CCL2_CCR2	TNFSF10_RIPK1	JAG1_NOTCH1	TNFSF10_RIPK1	NGF_NGFR
HBEGF_CD44	CCL8_CCR2	TNFSF10_TNFRSF10C	JAG2_NOTCH1	CCL2_ACKR1	NTF3_NGFR
LGALS9_CD44	GRN_TNFRSF1A	NOV_NOTCH1	DLL4_NOTCH1	JAG1_NOTCH1	TGFB1_EGFR
SPP1_CD44	HBEGF_CD44	JAG1_NOTCH1	RIF1_NOTCH1	JAG2_NOTCH1	CCL2_ACKR1
TNFSF13B_CD40	LGALS9_CD44	JAG2_NOTCH1	TNFSF10_TNFRSF10B	DLL4_NOTCH1	IGF2_IGF2R
GRN_TNFRSF1B	SPP1_CD44	DLL4_NOTCH1	EFNA1_EPHA2	TNFSF10_TNFRSF10B	FGF7_FGFR2
ANXA1_FPR2	TNFSF13B_CD40	RIF1_NOTCH1	EFNB1_EPHB4	EFNA1_EPHA2	AGT_AGTR1
LGALS9_HAVCR2	GRN_TNFRSF1B	TNFSF10_TNFRSF10B	EFNB2_EPHB4	EFNB1_EPHB4	TTR_NGFR
COPA_SORT1	PDGFB_LRP1	EFNA3_EPHA2	TNFSF10_TNFRSF10D	EFNB2_EPHB4	HGF_CD44
ANXA1_FPR1	LGALS9_HAVCR2	EFNA1_EPHA2	EFNB1_EPHA4	IGF2_IGF1R	JAG1_NOTCH3
ANXA1_FPR3	VEGFB_ADRB2	EFNB1_EPHB4	EFNA1_EPHA4	TNFSF10_TNFRSF10D	MDK_LRP1
CD58_CD2	COPA_SORT1	EFNB2_EPHB4	EFNB2_EPHA4	EFNA1_EPHA4	IGF2_IGF1R
GHRL_PTGIR	HGF_CD44	IGF2_IDE	SEMA3F_NRP2	TNFSF10_TNFRSF10A	PROS1_AXL
GRN_SORT1	ANXA1_FPR1	IGF2_IGF2R	FAM3C_CLEC2D	SEMA3F_NRP2	GAS6_AXL
CD48_CD244	ANXA1_FPR3	FGF2_FGFR1	SEMA4C_PLXNB2	FAM3C_CLEC2D	NGF_ROR1
SEMA4D_CD72	CD58_CD2	IGF2_IGF1R	SEMA4A_PLXND1	SEMA4A_PLXND1	EFNA4_EPHA3
SIRPA_CD47	GHRL_PTGIR	GAS6_MERTK	PGF_NRP2	PGF_NRP2	PROS1_TYRO3
SEMA4D_PLXNB2	PROS1_AXL	TNFSF10_TNFRSF10D	PGF_FLT1	PGF_NRP1	GAS6_TYRO3
C3_C3AR1	GAS6_AXL	EFNB1_EPHA4	PGF_NRP1	IL15_IL15RA	TGFB3_TGFBR3
KLRB1_CLEC2D	GRN_SORT1	EFNA3_EPHA4	APLN_APLNR	ANGPT2_TEK	NTF3_NTRK2
TGFB1_TGFbeta receptor1	CCL8_CCR1	EFNA1_EPHA4	ANGPT2_TEK	IL10_IL10 receptor	FAM3C_CLEC2D
COL6A1_a10b1 complex	CCL8_CCR5	EFNB2_EPHA4	VCAM1_a9b1 complex	LAMC1_a6b1 complex	PTN_PLXNB2
	SEMA4D_CD72	TNFSF10_TNFRSF10A	ICAM1_aMb2 complex	COL3A1_a1b1 complex	SEMA4C_PLXNB2
	SIRPA_CD47	FAM3C_CLEC2D	ICAM1_aLb2 complex	COL15A1_a1b1 complex	PDGFA_PDGFRA
	SEMA4D_PLXNB2	SEMA4A_PLXND1	VTN_aVb1 complex	COL18A1_a1b1 complex	PDGFD_PDGFRB
	CCL19_CCRL2	PGF_FLT1	ICAM4_aLb2 complex		PGF_NRP1
	TNFSF12_TNFRSF12A	VEGFC_KDR	IL6_IL6 receptor		TNFSF12_TNFRSF12A
	C3_C3AR1	VEGFC_FLT4	IL1RN_IL1 receptor		IGF1_IGF1R
	CADM1_CRTAM	TNFSF12_TNFRSF12A			IL1B_IL1 receptor
	KLRB1_CLEC2D	IL6_HRH1			COL6A2_a2b1 complex
	KLRF1_CLEC2B	ANGPT2_TEK
	ICAM1_aMb2 complex
	ICAM1_aLb2 complex
	F11R_aLb2 complex
